# Stromal and Endothelial Transcriptional Changes during Progression from MGUS to Myeloma and after Treatment Response

**DOI:** 10.1101/2024.04.24.589777

**Authors:** Itziar Cenzano, Miguel Cócera, Marta Larrayoz, Lorea Campos-Dopazo, Sonia Sanz, Azari Bantan, Amaia Vilas-Zornoza, Patxi San-Martin, Paula Aguirre-Ruiz, Diego Alignani, Aitziber Lopez, Ignacio Sancho González, Javier Ruiz, Purificacion Ripalda-Cemborain, Marta Abengozar-Muela, Emma Muiños-López, Vincenzo Lagani, Jesper Tegner, Mikel Hernáez, Xabier Agirre, Benjamin Ebert, Bruno Paiva, Paula Rodriguez-Otero, Luis-Esteban Tamariz-Amador, Jesús San-Miguel, Borja Saez, José A. Martinez-Climent, Isabel A. Calvo, David Gomez-Cabrero, Felipe Prosper

## Abstract

The role of the non-immune bone marrow microenvironment (BME) in the transition from monoclonal gammopathy of undetermined significance (MGUS) into clinically active multiple myeloma (MM) remains incompletely defined. To address this, we transcriptionally profiled endothelial cells (EC), mesenchymal stem cells (MSC) and MM cells at single-cell resolution from two genetically engineered mouse models (BI_cγ1_ and MI_cγ1_) that recapitulate MGUS to MM progression. Our analysis revealed distinct transcriptional trajectories in EC and MSC, uncovering stage-specific BME–PC interactions shaping disease progression. EC acquired a stress phenotype during MGUS transitioning to angiogenesis in MM, while MSC exhibited early impaired differentiation capacity during MGUS that persisted in MM. Notably, an interferon (IFN)-associated MM signature was detected in EC and MSC from the BI_cγ1_ model but was absent in the more aggressive MI_cγ1_ model. Treatment with bortezomib, lenalidomide, and dexamethasone remodeled the BME by suppressing MM-IFN signaling, promoting an adaptive response in EC, and restoring osteogenic potential in MSC— shifting the niche toward a less tumor-permissive state. Importantly, the MM-IFN signature was validated in patients across the MGUS-to-MM spectrum, supporting the translational relevance of our findings. Together, these data define novel dynamic and targetable alterations in the non-immune BME during myeloma progression.
