## Supplementary material for "Stromal and Endothelial Transcriptional Changes during Progression from MGUS to Myeloma and after Treatment Response": Supp_Table_1.xlsx

### Sheet: scRNAseq
Sample ID	Sex	Age (days)	Disease	% PC BM	Experiment	Cells
Control_YFP	Male	284	Control	-	Pool scRNA-seq 3´GEX	PC (7000), BM non-hematopoietic cells (2275)
Control_YFP	Male	284	Control	-
Control_YFP	Male	284	Control	-
Control_YFP	Female	210	Control	-
Control_YFP	Female	210	Control	-
Control_YFP	Female	210	Control	-
MGUS_MIC	Female / Male	140	MGUS	2,7	Pool scRNA-seq 3´GEX	PC (3000), BM non-hematopoietic cells (8000)
MGUS_MIC	Female / Male	140	MGUS	0,2
MGUS_MIC	Female / Male	126	MGUS	0,2
MGUS_MIC	Female / Male	126	MGUS	0,6
MGUS_BIC	Male	180	MGUS	0,4	Pool scRNA-seq 3´GEX	PC (5000), BM non-hematopoietic cells (3500)
MGUS_BIC	Male	180	MGUS	0,2
MGUS_BIC	Female	180	MGUS	0,5
MGUS_BIC	Female	180	MGUS	0,2
MGUS_BIC	Female	180	MGUS	0,1
MM_MIC	Male	263	MM	4,7	Pool scRNA-seq 3´GEX	PC (8000), BM non-hematopoietic cells (4000)
MM_MIC	Male	263	MM	10
MM_MIC	Female	263	MM	4,5
MM_MIC	Female	263	MM	3
MM_MIC	Female	263	MM	11,5
MM_BIC	Male	314	MM	9,3	Pool scRNA-seq 3´GEX	PC (6000), BM non-hematopoietic cells (14000)
MM_BIC	Male	217	MM	6,8
MM_BIC	Male	410	MM	13
MM_BIC	Female	314	MM	10,4
MM_BIC	Female	238	MM	7,25
MM_BIC-CRBN VRd	Female	366	VRd treatment	0,7	Pool scRNA-seq 3´GEX, FC gamma fraction & Survival	PC (2000), BM non-hematopoietic cells (17000), Neutrophils (1000)
MM_BIC-CRBN VRd	Female	366	VRd treatment	0,94
MM_BIC-CRBN VRd	Female	366	VRd treatment	1,7
MM_BIC-CRBN VRd	Female	370	VRd treatment	0,4
MM_BIC-CRBN VRd	Female	370	VRd treatment	0,5
MM_BIC-CRBN VRd	Female	366	VRd treatment	1,2
MM_BIC-CRBN VRd	Female	338	VRd treatment	dead at week 16	FC gamma fraction & survival (dead at week 16)
MM_BIC-CRBN VRd	Female	370	VRd treatment	12	FC gamma fraction, survival
MM_BIC-CRBN VRd	Female	317	VRd treatment	dead at week 12	FC gamma fraction & survival (dead at week 12)
MM_BIC-CRBN	Female	276	MM treatment control	dead at week 8	FC gamma fraction & survival (dead at week 8)
MM_BIC-CRBN	Female	332	MM treatment control	dead at week 16	FC gamma fraction & survival (dead at week 16)
MM_BIC-CRBN	Female	300	MM treatment control	3.74	FC gamma fraction, survival

### Sheet: Immunofluorescence
Sample ID	Sex	Age (days)	Disease	% PC BM	Experiment	Sample
Control_YFP	Female	273	Control	-	Immunofluorescence	FFPE samples
BIC_ MGUS	Male	169	MGUS	0,31	Immunofluorescence	FFPE samples
BIC_ MGUS	Male	169	MGUS	0,61	Immunofluorescence	FFPE samples
MIC_ MM	Female	195	MM	14	Immunofluorescence	FFPE samples
MIC_ MM	Female	195	MM	5,75	Immunofluorescence	FFPE samples
MM_BIC/MM_BIC-CRBN	Female	289	MM	11,4	Immunofluorescence	FFPE samples
MM_BIC/MM_BIC-CRBN	Female	272	MM	13,8	Immunofluorescence	FFPE samples
MM_BIC-CRBN VRd	Female	365	VRd treatment	1,2	Immunofluorescence	FFPE samples
