## Supplementary material for "Stromal and Endothelial Transcriptional Changes during Progression from MGUS to Myeloma and after Treatment Response": Supp_Table_2.xlsx

### Sheet: human samples for bulkRNA-seq
Sample	Gender	Age	Relevant medical history	BM sample	% PC	Del17p	Amp 1q	t(4;14)	Number of sorted cellls	High IFN-Signature
Control_4	MALE	75	-	BM from total hip prosthesis	N/A	N/A	N/A	N/A	1587	NO
Control_6	FEMALE	68	Hypothyroidism	BM from total hip prosthesis	N/A	N/A	N/A	N/A	2350	NO
Control_7	MALE	67	-	BM from total hip prosthesis	N/A	N/A	N/A	N/A	1200	NO
Control_15	FEMALE	63	Multinodular normofunctioning goiter	BM from total hip prosthesis	N/A	N/A	N/A	N/A	10000	NO
Control_2	FEMALE	70	-	BM from total knee prosthesis	N/A	N/A	N/A	N/A	644	NO
Control_3	MALE	65	Diabetes mellitus type II. Dyslipidemia	BM from total knee prosthesis	N/A	N/A	N/A	N/A	389	NO
Control_8	MALE	63	-	BM from total hip prosthesis	N/A	N/A	N/A	N/A	2540	NO
Control_18	MALE	78	-	BM from total knee prosthesis	N/A	N/A	N/A	N/A	301	NO
MGUS_4	FEMALE	71	MGUS	Aspirate	0.009	NO	NO	NO	391	NO
MGUS_5	MALE	67	MGUS	Aspirate	0.015	NO	YES	NO	373	NO
MGUS_10	FEMALE	74	MGUS	Aspirate	0.027	NO	NO	NO	630	NO
MGUS_8	MALE	80	MGUS	Aspirate	0.012	NO	YES	NO	3300	NO
MGUS_9	FEMALE	69	MGUS-HR	Aspirate	0.021	NO	YES	YES	186	NO
SMM_10	MALE	72	SMM	Aspirate	0.065	NO	NO	NO	432	NO
SMM_HR_1	FEMALE	79	SMM-HR	Aspirate	0.02	NO	NO	YES	1578	NO
MM_23	MALE	69	MM	Aspirate	0.1	NO	NO	NO	184	NO
MM_24	MALE	78	MM	Aspirate	0.4	NO	NO	NO	596	NO
MM_1	FEMALE	75	MM	Aspirate	0.45	NO	NO	NO	133	YES
MM_3	FEMALE	79	MM	Aspirate	0.07	NO	NO	NO	614	NO
MM_4	FEMALE	39	MM	Aspirate	0.167	NO	YES	NO	344	NO
MM_7	MALE	73	MM	Aspirate	0.036	NO	NO	NO	900	YES
MM_6	MALE	74	MM	Aspirate	0.335	NO	NO	NO	347	NO
MM_11	FEMALE	82	MM	Aspirate	0.51	NO	YES	NO	101	YES
MM_16	FEMALE	76	MM	Aspirate	0.196	NO	NO	NO	425	YES
MM_13	MALE	78	MM	Aspirate	0.067	NO	YES	NO	105	NO

### Sheet: human samples for IF analysis
Sample	Gender	Age	BM sample	Relevant medical history	High IFN-Signature
HD_1	MALE	61	bone pieces	-	-
HD_2	MALE	73	bone pieces	-	-
hMGUS_1	FEMALE	47	bone cylinder	MGUS	No
hMGUS_2	FEMALE	50	bone cylinder	MGUS	No
hMGUS_3	FEMALE	58	bone cylinder	MGUS	No
hMGUS_4	FEMALE	71	bone cylinder	MGUS	No
hMM_1	FEMALE	71	bone cylinder	MM	No
hMM_2	FEMALE	56	bone cylinder	MM	No
hMM_3	MALE	70	bone cylinder	MM	No
hMM_4	MALE	52	bone cylinder	MM	Yes
hMM_5	MALE	70	bone cylinder	MM	Yes
hMM_6	FEMALE	54	bone cylinder	MM	Yes
hMM_7	FEMALE	54	bone cylinder	MM	Yes
