## Supplementary material for "Stromal and Endothelial Transcriptional Changes during Progression from MGUS to Myeloma and after Treatment Response": Supp_Table_3.xlsx

### Sheet: Sheet 1
p_val	avg_log2FC	pct.1	pct.2	p_val_adj	cluster	gene
4.08439e-116	4.32141	0.927	0.127	9.46803e-112	MGUS	Ly6c2
5.84084e-89	4.23696	0.752	0.032	1.35396e-84	MGUS	Mt1
7.22405e-83	4.0782	0.763	0.06	1.67461e-78	MGUS	Cd52
1.08145e-50	3.25266	0.599	0.095	2.50691e-46	MGUS	Ly6d
1.07184e-66	2.99485	0.779	0.298	2.48463e-62	MGUS	Cd74
2.83841e-36	2.84502	0.363	0.003	6.57973e-32	MGUS	Mt2
6.50491e-35	2.58446	0.531	0.19	1.5079e-30	MGUS	Sec11c
1.67129e-52	2.5142	0.71	0.311	3.87421e-48	MGUS	Ssr4
2.26425e-55	2.36116	0.718	0.41	5.24876e-51	MGUS	Hspa5
2.45862e-35	2.1952	0.477	0.257	5.69932e-31	MGUS	Sec61b
1.71862e-24	2.19332	0.336	0.108	3.98393e-20	MGUS	Fkbp2
2.57753e-26	2.18574	0.397	0.127	5.97496e-22	MGUS	Tmem176a
2.58595e-68	2.12917	0.958	0.73	5.99448e-64	MGUS	Slpi
1.65369e-35	2.11823	0.527	0.251	3.83343e-31	MGUS	Cyba
6.34573e-27	2.10276	0.416	0.194	1.471e-22	MGUS	Manf
3.88072e-43	2.05682	0.641	0.406	8.99589e-39	MGUS	Eef1b2
3.32154e-30	1.93527	0.462	0.295	7.69966e-26	MGUS	Pdia6
3.40087e-25	1.87108	0.405	0.225	7.88356e-21	MGUS	Rexo2
2.10321e-47	1.82127	0.752	0.546	4.87546e-43	MGUS	Rack1
1.30735e-15	1.73267	0.344	0.178	3.03056e-11	MGUS	Serp1
1.64952e-29	1.67738	0.576	0.419	3.82374e-25	MGUS	Nme2
4.00274e-18	1.66698	0.42	0.21	9.27875e-14	MGUS	Mzb1
1.89387e-15	-0.500045	0.141	0.416	4.39019e-11	Control	Tcf25
1.70542e-16	-0.500118	0.225	0.521	3.95334e-12	Control	Neat1
2.19385e-13	-0.502432	0.126	0.368	5.08556e-09	Control	Arf1
7.24742e-14	-0.505484	0.141	0.4	1.68003e-09	Control	Cald1
9.53029e-11	-0.506543	0.115	0.327	2.20922e-06	Control	Plpp1
7.48027e-14	-0.509112	0.305	0.594	1.734e-09	Control	Srgn
2.23169e-13	-0.509651	0.111	0.346	5.17328e-09	Control	Cd151
8.15085e-15	-0.50969	0.218	0.495	1.88945e-10	Control	Klf4
1.64574e-11	-0.514211	0.584	0.844	3.81498e-07	Control	Actb
4.56149e-16	-0.51537	0.153	0.429	1.0574e-11	Control	Tagln2
3.46389e-10	-0.516456	0.107	0.308	8.02965e-06	Control	Tmsb10
9.40235e-12	-0.51754	0.156	0.384	2.17956e-07	Control	Ktn1
1.78805e-22	-0.518068	0.508	0.87	4.14489e-18	Control	Ddx5
2.50554e-10	-0.519111	0.149	0.375	5.8081e-06	Control	Mapk3
2.64075e-10	-0.522675	0.115	0.317	6.12152e-06	Control	Cped1
2.4473e-17	-0.52291	0.137	0.419	5.67308e-13	Control	Ptms
2.7112e-09	-0.523274	0.55	0.79	6.28484e-05	Control	Cst3
4.85549e-15	-0.524231	0.202	0.489	1.12555e-10	Control	Sf3b1
2.1885e-10	-0.525869	0.107	0.305	5.07317e-06	Control	Yes1
2.28965e-13	-0.527985	0.156	0.413	5.30764e-09	Control	Rhob
2.25548e-14	-0.528674	0.156	0.419	5.22843e-10	Control	Plxnd1
1.15738e-15	-0.529055	0.172	0.438	2.68292e-11	Control	Nbeal1
1.33366e-14	-0.53062	0.099	0.34	3.09157e-10	Control	Dync1h1
6.8826e-21	-0.534044	0.26	0.61	1.59545e-16	Control	Hspg2
3.77801e-12	-0.534509	0.103	0.314	8.7578e-08	Control	Phip
9.82028e-14	-0.536084	0.111	0.352	2.27644e-09	Control	9930111J21Rik2
4.28485e-12	-0.537935	0.092	0.305	9.93272e-08	Control	Igf1r
1.73667e-12	-0.542891	0.103	0.33	4.02578e-08	Control	Adipor1
1.16697e-13	-0.544354	0.156	0.413	2.70516e-09	Control	Rab2a
5.32926e-21	-0.54458	0.397	0.759	1.23538e-16	Control	Son
1.90552e-14	-0.545455	0.134	0.39	4.4172e-10	Control	Ywhaz
7.47086e-23	-0.545687	0.294	0.66	1.73182e-18	Control	Syne1
1.70429e-13	-0.546372	0.153	0.41	3.95072e-09	Control	Iqgap1
2.99553e-14	-0.547337	0.092	0.33	6.94395e-10	Control	Ndel1
7.11605e-19	-0.547432	0.271	0.603	1.64957e-14	Control	Col4a2
1.8345e-18	-0.54825	0.473	0.822	4.25256e-14	Control	Sparcl1
3.45792e-16	-0.548558	0.153	0.438	8.01579e-12	Control	Ebf1
7.96691e-17	-0.548682	0.263	0.587	1.84681e-12	Control	Rhoa
5.20396e-14	-0.550428	0.183	0.457	1.20633e-09	Control	Fkbp1a
9.45352e-16	-0.551077	0.095	0.349	2.19142e-11	Control	Pls3
2.04305e-14	-0.551887	0.237	0.53	4.73599e-10	Control	Spag9
5.61927e-12	-0.553722	0.137	0.371	1.3026e-07	Control	Srrm1
1.20511e-14	-0.556226	0.08	0.308	2.79357e-10	Control	Sash1
1.23702e-22	-0.560361	0.107	0.416	2.86754e-18	Control	Adgrg1
3.46992e-08	-0.562159	0.126	0.321	0.000804363	Control	Snx3
1.04819e-19	-0.562702	0.164	0.476	2.42981e-15	Control	Hnrnph1
4.67525e-12	-0.566193	0.092	0.308	1.08377e-07	Control	Gls
1.45922e-17	-0.566352	0.084	0.349	3.38261e-13	Control	Acvrl1
1.08015e-15	-0.567167	0.107	0.349	2.50389e-11	Control	Sept4
2.83887e-21	-0.567987	0.164	0.492	6.58079e-17	Control	Ctnna1
2.78769e-16	-0.569645	0.122	0.381	6.46215e-12	Control	Ralgapa1
4.72849e-15	-0.570281	0.168	0.451	1.09611e-10	Control	Gnb2
1.29983e-12	-0.571388	0.317	0.613	3.01314e-08	Control	Actg1
9.31802e-13	-0.573425	0.084	0.305	2.16001e-08	Control	Ccnl2
2.94458e-15	-0.575495	0.195	0.476	6.82582e-11	Control	Dock9
3.30528e-12	-0.575664	0.115	0.346	7.66196e-08	Control	Arl6ip1
9.45573e-10	-0.57572	0.126	0.333	2.19193e-05	Control	Ppp3ca
7.83863e-15	-0.577295	0.214	0.505	1.81707e-10	Control	Msn
3.20553e-16	-0.577605	0.137	0.41	7.43074e-12	Control	Xiap
6.03152e-17	-0.578933	0.202	0.511	1.39817e-12	Control	Mbnl2
2.30415e-13	-0.580037	0.115	0.349	5.34125e-09	Control	Srgap2
2.04013e-20	-0.581822	0.153	0.47	4.72923e-16	Control	Notch1
1.101e-15	-0.584189	0.218	0.53	2.55223e-11	Control	Myl12b
1.54112e-10	-0.58614	0.214	0.457	3.57247e-06	Control	Ifi203
8.25939e-12	-0.586406	0.134	0.359	1.91461e-07	Control	Lama4
8.77079e-13	-0.586783	0.084	0.314	2.03316e-08	Control	Zfp644
1.35038e-18	-0.588506	0.092	0.362	3.13032e-14	Control	Efnb2
1.00853e-15	-0.590807	0.141	0.429	2.33787e-11	Control	Gimap6
1.22447e-18	-0.59585	0.443	0.797	2.83844e-14	Control	Ahnak
5.67789e-20	-0.59996	0.061	0.321	1.31619e-15	Control	Cds2
1.49193e-17	-0.600016	0.172	0.479	3.45845e-13	Control	Csnk1a1
8.69259e-14	-0.600223	0.141	0.406	2.01503e-09	Control	Hnrnpf
4.16196e-21	-0.603858	0.248	0.606	9.64785e-17	Control	Itgb1
1.49682e-19	-0.605001	0.206	0.543	3.46978e-15	Control	Klf6
9.91401e-19	-0.606301	0.214	0.54	2.29817e-14	Control	Mast4
1.61094e-08	-0.607453	0.145	0.343	0.000373432	Control	St8sia4
1.79057e-19	-0.608025	0.126	0.422	4.15071e-15	Control	Lrrc8c
2.42105e-12	-0.608239	0.156	0.406	5.61223e-08	Control	Ttc14
1.39484e-09	-0.611679	0.118	0.324	3.23338e-05	Control	Ankrd11
2.08739e-11	-0.613063	0.099	0.324	4.83877e-07	Control	Cltb
4.43502e-10	-0.613252	0.122	0.337	1.02808e-05	Control	Rbm5
9.84405e-19	-0.614057	0.256	0.597	2.28195e-14	Control	Pakap.1
1.22851e-13	-0.614917	0.126	0.381	2.84782e-09	Control	Tapbp
3.80536e-16	-0.618808	0.099	0.356	8.82121e-12	Control	Crim1
8.08933e-14	-0.61918	0.126	0.375	1.87519e-09	Control	Git2
9.23421e-12	-0.61924	0.092	0.311	2.14058e-07	Control	Ostf1
9.38428e-19	-0.621536	0.134	0.441	2.17537e-14	Control	Fgd5
1.33209e-12	-0.621721	0.092	0.311	3.08791e-08	Control	Tmem204
9.95712e-12	-0.62177	0.179	0.438	2.30816e-07	Control	Cd2ap
3.71301e-17	-0.622133	0.156	0.457	8.60712e-13	Control	Tek
5.92931e-15	-0.622783	0.076	0.305	1.37447e-10	Control	Ric1
5.12327e-15	-0.623269	0.134	0.39	1.18762e-10	Control	Mat2a
5.28902e-23	-0.623772	0.214	0.578	1.22605e-18	Control	Fermt2
3.46817e-10	-0.624583	0.099	0.308	8.03956e-06	Control	Pabpn1
5.4816e-19	-0.625733	0.237	0.575	1.27069e-14	Control	Ushbp1
3.50967e-16	-0.627007	0.126	0.403	8.13576e-12	Control	Myh9
1.96228e-11	-0.629272	0.149	0.387	4.54877e-07	Control	Clic4
4.72357e-12	-0.632224	0.149	0.4	1.09497e-07	Control	Tln1
3.73006e-14	-0.635466	0.073	0.305	8.64665e-10	Control	Fcgrt
1.18057e-22	-0.635612	0.198	0.562	2.73668e-18	Control	Prex2
2.4318e-15	-0.637255	0.107	0.371	5.63716e-11	Control	Pura
4.49175e-13	-0.637512	0.149	0.413	1.04123e-08	Control	Ppp2r5a
1.84895e-16	-0.641776	0.202	0.511	4.28606e-12	Control	Tmod3
3.4653e-19	-0.643253	0.164	0.476	8.03292e-15	Control	Ddx17
5.58685e-16	-0.644543	0.069	0.305	1.29509e-11	Control	Adcy4
4.1793e-22	-0.647855	0.183	0.53	9.68803e-18	Control	Snrk
6.10533e-16	-0.647951	0.149	0.438	1.41528e-11	Control	Ddx6
6.10265e-23	-0.647989	0.218	0.59	1.41465e-18	Control	Laptm4a
1.99708e-13	-0.648006	0.134	0.394	4.62943e-09	Control	Arhgdia
2.10115e-16	-0.650136	0.107	0.375	4.87067e-12	Control	Gas6
1.90455e-23	-0.650223	0.351	0.752	4.41494e-19	Control	Col4a1
2.33007e-16	-0.651936	0.126	0.403	5.40134e-12	Control	Tra2a
1.41631e-13	-0.654047	0.095	0.327	3.28316e-09	Control	Pkd2
2.16679e-13	-0.654803	0.099	0.34	5.02284e-09	Control	Arpc5
1.11872e-11	-0.655405	0.134	0.381	2.59332e-07	Control	Rras
1.2029e-18	-0.655998	0.134	0.435	2.78844e-14	Control	Hdac7
5.88026e-14	-0.657834	0.122	0.381	1.3631e-09	Control	Rsrc2
3.37654e-26	-0.658678	0.214	0.61	7.82717e-22	Control	Pdgfb
1.69583e-10	-0.659375	0.095	0.302	3.9311e-06	Control	Fam43a
2.12812e-14	-0.660613	0.084	0.324	4.93319e-10	Control	Irf2
8.18674e-16	-0.660748	0.076	0.324	1.89777e-11	Control	Ptprm
1.42688e-15	-0.661015	0.103	0.352	3.30766e-11	Control	Scarb1
4.13344e-14	-0.661633	0.141	0.41	9.58174e-10	Control	Foxp1
2.34274e-13	-0.662622	0.095	0.33	5.4307e-09	Control	Gask1b
6.02733e-18	-0.6629	0.183	0.508	1.39719e-13	Control	Kmt2e
1.06576e-18	-0.665985	0.275	0.632	2.47053e-14	Control	Clic5
9.67587e-19	-0.666187	0.164	0.476	2.24296e-14	Control	Arhgef12
3.90498e-13	-0.668863	0.126	0.375	9.05213e-09	Control	Btbd7
3.47626e-11	-0.670573	0.156	0.394	8.05832e-07	Control	Btg2
1.0175e-13	-0.674043	0.103	0.343	2.35866e-09	Control	Lmo7
1.94244e-20	-0.674399	0.214	0.568	4.50277e-16	Control	Ddx3x
4.76693e-24	-0.676263	0.122	0.457	1.10502e-19	Control	Tinagl1
7.35179e-19	-0.678559	0.153	0.47	1.70422e-14	Control	S100a16
1.17101e-29	-0.680088	0.214	0.632	2.71451e-25	Control	Tie1
1.31474e-11	-0.680638	0.118	0.346	3.0477e-07	Control	Wwtr1
3.97239e-14	-0.681203	0.092	0.343	9.2084e-10	Control	Cr1l
2.07693e-11	-0.684097	0.122	0.356	4.81454e-07	Control	Atxn7l3b
2.10525e-14	-0.684222	0.084	0.327	4.88018e-10	Control	Meox2
1.73772e-17	-0.685483	0.134	0.419	4.02821e-13	Control	Thbd
4.46857e-22	-0.685879	0.164	0.511	1.03586e-17	Control	4931406P16Rik
7.34332e-18	-0.686122	0.191	0.514	1.70226e-13	Control	Ptbp3
4.35319e-17	-0.688388	0.153	0.463	1.00911e-12	Control	Ccdc85b
6.28442e-19	-0.689053	0.126	0.432	1.45679e-14	Control	Smco4
3.29855e-23	-0.68948	0.26	0.641	7.64637e-19	Control	Utrn
6.84611e-11	-0.69069	0.111	0.337	1.587e-06	Control	Prr13
2.55674e-17	-0.691037	0.099	0.384	5.92679e-13	Control	Ecscr
1.13182e-15	-0.693485	0.118	0.387	2.62367e-11	Control	Pcmtd1
2.52783e-14	-0.694666	0.103	0.356	5.85977e-10	Control	Ifngr1
1.53076e-17	-0.69621	0.153	0.467	3.54846e-13	Control	Elk3
3.26585e-17	-0.697521	0.13	0.422	7.57057e-13	Control	Mmrn2
3.50436e-17	-0.699525	0.095	0.371	8.12346e-13	Control	Peak1
1.83669e-27	-0.700523	0.328	0.756	4.25763e-23	Control	Cd93
8.25739e-17	-0.701565	0.492	0.825	1.91415e-12	Control	Cxcl12
2.13008e-11	-0.703855	0.111	0.333	4.93774e-07	Control	Itsn2
1.12236e-15	-0.704705	0.126	0.406	2.60174e-11	Control	Sh3bgrl3
3.20774e-23	-0.705024	0.271	0.663	7.43586e-19	Control	Slfn5
3.79929e-14	-0.706458	0.076	0.314	8.80712e-10	Control	BC005537
7.06837e-12	-0.707657	0.164	0.416	1.63852e-07	Control	Tshz2
4.2557e-15	-0.709103	0.08	0.327	9.86513e-11	Control	Ppfibp1
6.43294e-23	-0.71331	0.225	0.606	1.49122e-18	Control	Eng
1.927e-10	-0.713425	0.134	0.368	4.46698e-06	Control	Ralbp1
9.88106e-20	-0.715968	0.187	0.517	2.29053e-15	Control	Palmd
6.88049e-12	-0.716408	0.103	0.327	1.59497e-07	Control	Bptf
8.72491e-20	-0.716543	0.195	0.54	2.02252e-15	Control	Ppp1r2
5.26676e-13	-0.717553	0.084	0.314	1.22089e-08	Control	Actr2
6.71961e-15	-0.717856	0.126	0.403	1.55767e-10	Control	Myadm
3.3091e-19	-0.719969	0.29	0.66	7.67082e-15	Control	Gnai2
1.8024e-22	-0.721474	0.21	0.578	4.17814e-18	Control	Syne2
3.36139e-13	-0.725864	0.103	0.343	7.79204e-09	Control	Rb1cc1
1.17451e-12	-0.726448	0.16	0.425	2.72263e-08	Control	Mbnl1
9.07939e-25	-0.728444	0.149	0.517	2.10469e-20	Control	Reep3
1.01155e-10	-0.731601	0.095	0.311	2.34487e-06	Control	Dek
4.95398e-16	-0.732866	0.107	0.371	1.14838e-11	Control	Wwc2
6.28294e-15	-0.734236	0.179	0.479	1.45645e-10	Control	S100a10
5.43815e-12	-0.735365	0.111	0.349	1.26062e-07	Control	Usp34
5.3199e-17	-0.735694	0.13	0.435	1.23321e-12	Control	Rab14
6.42237e-17	-0.736028	0.122	0.41	1.48877e-12	Control	Dach1
1.04376e-17	-0.736289	0.427	0.781	2.41953e-13	Control	Pecam1
1.20726e-18	-0.737109	0.271	0.622	2.79856e-14	Control	S100a6
3.54677e-19	-0.737767	0.179	0.524	8.22177e-15	Control	Anp32a
4.70118e-13	-0.738375	0.099	0.349	1.08978e-08	Control	Ptp4a3
2.99655e-24	-0.740751	0.477	0.87	6.9463e-20	Control	Egfl7
1.34091e-19	-0.741526	0.13	0.448	3.10836e-15	Control	Kif1b
2.17571e-17	-0.742835	0.069	0.33	5.04351e-13	Control	Hspa12b
2.4191e-24	-0.743599	0.137	0.505	5.60771e-20	Control	Ptprg
4.34546e-15	-0.74506	0.351	0.679	1.00732e-10	Control	Ifitm3
2.61238e-19	-0.745315	0.252	0.616	6.05575e-15	Control	Crip2
1.30913e-16	-0.746472	0.134	0.432	3.03469e-12	Control	Sypl
5.5912e-25	-0.748261	0.107	0.463	1.2961e-20	Control	Arid5b
4.19813e-22	-0.748777	0.176	0.53	9.73168e-18	Control	Rbpms
2.79775e-17	-0.748884	0.088	0.365	6.48546e-13	Control	Tprgl
2.45318e-12	-0.752123	0.092	0.327	5.68673e-08	Control	Bnip3l
1.83865e-16	-0.753188	0.202	0.517	4.26218e-12	Control	Wnk1
6.7132e-16	-0.755166	0.126	0.41	1.55619e-11	Control	S100a13
8.54669e-16	-0.757185	0.126	0.403	1.98121e-11	Control	Aldh2
1.68745e-13	-0.758366	0.134	0.403	3.91167e-09	Control	Mprip
9.66386e-19	-0.760263	0.088	0.378	2.24018e-14	Control	Cpd
8.64812e-19	-0.764312	0.065	0.33	2.00472e-14	Control	Epn2
3.92673e-14	-0.764399	0.069	0.308	9.10255e-10	Control	Myo6
5.81853e-14	-0.764936	0.088	0.33	1.34879e-09	Control	Ndrg1
1.21037e-15	-0.766747	0.149	0.444	2.80577e-11	Control	Mef2a
1.29369e-19	-0.767505	0.115	0.425	2.9989e-15	Control	Cd38
2.0103e-15	-0.767825	0.145	0.435	4.66009e-11	Control	Bcam
3.45004e-14	-0.769077	0.122	0.384	7.99753e-10	Control	Car4
1.3008e-17	-0.770447	0.103	0.394	3.01538e-13	Control	Tmem88
4.09521e-19	-0.774561	0.08	0.368	9.4931e-15	Control	Hipk1
1.10822e-16	-0.775279	0.137	0.435	2.56896e-12	Control	Slc43a3
1.36787e-16	-0.778951	0.431	0.775	3.17085e-12	Control	Igfbp7
3.069e-22	-0.779236	0.279	0.67	7.11425e-18	Control	App
3.16118e-23	-0.779557	0.164	0.53	7.32793e-19	Control	Lims2
4.22368e-12	-0.779735	0.118	0.362	9.79091e-08	Control	Tasor
9.16691e-20	-0.780849	0.267	0.638	2.12498e-15	Control	Macf1
5.43801e-15	-0.782073	0.099	0.359	1.26059e-10	Control	Slc28a2
4.60471e-24	-0.784804	0.221	0.616	1.06742e-19	Control	Tjp1
9.08838e-16	-0.785136	0.095	0.359	2.10678e-11	Control	Gna11
1.69089e-25	-0.785506	0.229	0.644	3.91965e-21	Control	Psap
2.00135e-15	-0.787655	0.137	0.425	4.63932e-11	Control	Nr3c1
5.89822e-11	-0.787656	0.321	0.603	1.36727e-06	Control	Id1
9.30378e-22	-0.788389	0.206	0.578	2.15671e-17	Control	Wasf2
3.60371e-18	-0.789318	0.134	0.448	8.35377e-14	Control	Actn4
2.31663e-12	-0.791211	0.107	0.349	5.37017e-08	Control	Nfat5
5.44016e-18	-0.792359	0.13	0.432	1.26108e-13	Control	Klf9
4.55918e-13	-0.793705	0.111	0.359	1.05686e-08	Control	Tnrc6b
1.28463e-22	-0.793843	0.156	0.508	2.97789e-18	Control	Arhgef15
1.42993e-14	-0.794096	0.073	0.317	3.31472e-10	Control	Ogt
2.32037e-17	-0.796233	0.084	0.356	5.37886e-13	Control	Cavin3
7.38223e-20	-0.801981	0.198	0.559	1.71127e-15	Control	Srsf5
5.86845e-16	-0.803164	0.103	0.381	1.36037e-11	Control	Ehd1
4.46841e-19	-0.803511	0.092	0.39	1.03582e-14	Control	Tanc1
4.46106e-15	-0.804382	0.103	0.375	1.03412e-10	Control	Jcad
4.48299e-18	-0.805184	0.141	0.454	1.0392e-13	Control	Sema6a
3.93715e-15	-0.810379	0.397	0.73	9.12671e-11	Control	Gpihbp1
7.06425e-17	-0.81044	0.08	0.356	1.63756e-12	Control	Tmem140
1.54842e-15	-0.811387	0.069	0.324	3.5894e-11	Control	Lamb2
1.52781e-23	-0.811399	0.218	0.616	3.54161e-19	Control	Fus
1.438e-13	-0.817499	0.111	0.368	3.33344e-09	Control	Sp100
3.92632e-21	-0.817716	0.069	0.365	9.10161e-17	Control	Robo4
6.30146e-19	-0.819478	0.137	0.463	1.46074e-14	Control	Ets2
1.14125e-13	-0.820501	0.183	0.47	2.64553e-09	Control	AW112010
4.63449e-26	-0.821522	0.26	0.679	1.07432e-21	Control	Itga6
1.43166e-20	-0.822948	0.115	0.435	3.31873e-16	Control	Cdc42bpa
1.00048e-22	-0.82324	0.214	0.597	2.3192e-18	Control	Luc7l2
2.06998e-20	-0.824961	0.156	0.498	4.79843e-16	Control	Rflnb
2.1503e-17	-0.826901	0.237	0.581	4.98462e-13	Control	Emcn
3.13652e-17	-0.827671	0.092	0.368	7.27078e-13	Control	Abcb1a
4.73263e-17	-0.829084	0.08	0.352	1.09707e-12	Control	Car8
3.82745e-30	-0.83089	0.187	0.622	8.87241e-26	Control	Sptan1
3.11686e-26	-0.831612	0.443	0.86	7.22518e-22	Control	Kdr
2.09378e-15	-0.832331	0.076	0.33	4.85358e-11	Control	Ctnnd1
3.28538e-15	-0.836113	0.084	0.346	7.61584e-11	Control	Hip1
1.0846e-14	-0.83829	0.073	0.311	2.51421e-10	Control	Parp14
2.06531e-20	-0.843411	0.328	0.711	4.78761e-16	Control	Itpkb
2.76396e-15	-0.851008	0.099	0.368	6.40714e-11	Control	Rapgef3
3.39768e-15	-0.852016	0.073	0.324	7.87617e-11	Control	Thoc2
2.91082e-20	-0.852294	0.122	0.454	6.74757e-16	Control	Hnrnpk
1.56513e-30	-0.853586	0.481	0.911	3.62814e-26	Control	Tcf4
5.79548e-14	-0.853971	0.122	0.39	1.34345e-09	Control	Cd9
7.74119e-19	-0.854605	0.137	0.46	1.79449e-14	Control	Klf13
4.40631e-22	-0.856659	0.401	0.794	1.02143e-17	Control	Tspan13
2.72222e-08	-0.859994	0.134	0.337	0.000631037	Control	Stmn2
2.70885e-16	-0.865838	0.355	0.702	6.27939e-12	Control	Klf2
7.39976e-18	-0.865997	0.103	0.406	1.71534e-13	Control	Fzd4
2.91806e-15	-0.866104	0.107	0.375	6.76436e-11	Control	Fry
5.20905e-15	-0.867555	0.095	0.365	1.20751e-10	Control	Smad7
6.14696e-22	-0.871138	0.21	0.587	1.42493e-17	Control	Ets1
5.58075e-13	-0.874783	0.145	0.422	1.29367e-08	Control	Gnb1
1.14893e-15	-0.875353	0.08	0.343	2.66333e-11	Control	Map4
1.81129e-20	-0.879333	0.057	0.343	4.19875e-16	Control	Ctdsp2
2.14752e-22	-0.882755	0.481	0.86	4.97817e-18	Control	Cav1
8.29403e-21	-0.885471	0.103	0.435	1.92264e-16	Control	Foxn3
1.10583e-16	-0.88903	0.118	0.419	2.56343e-12	Control	Dusp3
2.88292e-22	-0.89031	0.137	0.498	6.6829e-18	Control	Rbms1
9.97031e-21	-0.891524	0.29	0.679	2.31122e-16	Control	Cd200
4.64599e-16	-0.892891	0.073	0.33	1.07699e-11	Control	Pxdn
1.84899e-19	-0.893611	0.202	0.562	4.28614e-15	Control	Cd300lg
1.44428e-19	-0.893731	0.221	0.584	3.34799e-15	Control	Plcb4
3.07981e-17	-0.899204	0.095	0.375	7.13932e-13	Control	Ccdc85a
7.77828e-27	-0.90842	0.279	0.711	1.80308e-22	Control	Dst
5.71781e-20	-0.90995	0.21	0.575	1.32544e-15	Control	Ltbp4
4.73874e-20	-0.909972	0.153	0.495	1.09849e-15	Control	Kank3
1.90291e-28	-0.918232	0.34	0.79	4.41113e-24	Control	Rbm39
6.53669e-16	-0.918458	0.069	0.327	1.51527e-11	Control	Rassf3
5.14526e-30	-0.918703	0.237	0.695	1.19272e-25	Control	Jam2
4.83654e-18	-0.919717	0.084	0.378	1.12116e-13	Control	Arhgap5
2.88229e-23	-0.920031	0.599	0.93	6.68144e-19	Control	Sptbn1
8.73636e-17	-0.920589	0.073	0.343	2.02518e-12	Control	Pim3
1.16886e-10	-0.925608	0.149	0.394	2.70954e-06	Control	Cldn5
1.6477e-14	-0.930835	0.069	0.317	3.81953e-10	Control	Tmem245
7.77554e-27	-0.931173	0.45	0.87	1.80245e-22	Control	Adgrf5
7.87612e-22	-0.93182	0.099	0.429	1.82576e-17	Control	Arap3
2.57515e-16	-0.9332	0.076	0.352	5.96945e-12	Control	Gsk3b
6.2248e-27	-0.934345	0.332	0.771	1.44297e-22	Control	Nrp1
4.10972e-18	-0.937184	0.095	0.397	9.52674e-14	Control	Dab2ip
3.77298e-25	-0.939447	0.237	0.654	8.74614e-21	Control	Myo10
1.57336e-21	-0.9395	0.172	0.546	3.64721e-17	Control	C1qtnf9
8.80326e-18	-0.941534	0.103	0.406	2.04068e-13	Control	Mkln1
1.51641e-22	-0.942174	0.271	0.679	3.5152e-18	Control	S1pr1
4.75911e-11	-0.944349	0.084	0.302	1.10321e-06	Control	Sox17
2.52493e-24	-0.945717	0.286	0.708	5.85304e-20	Control	Slc9a3r2
8.30415e-17	-0.945802	0.061	0.327	1.92499e-12	Control	Tgm2
6.70457e-21	-0.946519	0.332	0.727	1.55419e-16	Control	Zbtb20
2.05811e-18	-0.953522	0.084	0.381	4.7709e-14	Control	Cdkn1c
5.98868e-14	-0.954289	0.103	0.375	1.38824e-09	Control	Slc50a1
1.71871e-31	-0.962694	0.302	0.775	3.98414e-27	Control	Arhgap31
9.28415e-16	-0.965946	0.275	0.616	2.15216e-11	Control	Rgcc
1.24544e-24	-0.967854	0.179	0.575	2.88705e-20	Control	Qk
1.06188e-13	-0.975463	0.088	0.346	2.46156e-09	Control	Map4k3
3.94806e-16	-0.979401	0.092	0.375	9.152e-12	Control	Fnbp1l
4.8332e-24	-0.980552	0.271	0.692	1.12038e-19	Control	Tm4sf1
1.46834e-21	-0.982217	0.107	0.441	3.40376e-17	Control	Ctsl
1.39277e-17	-0.984901	0.263	0.622	3.22859e-13	Control	Tcf15
3.18821e-16	-0.987497	0.26	0.603	7.3906e-12	Control	Ramp2
3.7347e-20	-0.987938	0.084	0.4	8.6574e-16	Control	Abcg2
9.61332e-24	-0.988457	0.427	0.832	2.22846e-19	Control	Cdh5
1.37874e-32	-0.988697	0.26	0.74	3.19605e-28	Control	Aplp2
7.75506e-20	-0.989251	0.115	0.448	1.7977e-15	Control	Cdh13
4.24666e-17	-0.990749	0.29	0.648	9.84418e-13	Control	Ifitm2
6.02395e-14	-0.99285	0.095	0.356	1.39641e-09	Control	Pitpnc1
2.03815e-22	-0.994626	0.282	0.689	4.72464e-18	Control	Plpp3
3.86637e-23	-0.995743	0.191	0.581	8.96262e-19	Control	Tcim
8.85686e-16	-1.00177	0.092	0.371	2.05311e-11	Control	Auts2
8.08093e-20	-1.00223	0.073	0.375	1.87324e-15	Control	Ablim3
2.3982e-21	-1.0054	0.534	0.876	5.55927e-17	Control	Cd36
4.47268e-19	-1.00828	0.103	0.425	1.03681e-14	Control	Selenop
2.52797e-24	-1.01061	0.248	0.67	5.86008e-20	Control	Nfib
1.60569e-18	-1.01151	0.088	0.39	3.72214e-14	Control	Herc1
3.2427e-20	-1.01297	0.057	0.356	7.51691e-16	Control	Taok1
6.06452e-23	-1.01905	0.126	0.498	1.40582e-18	Control	Tacc1
4.35503e-24	-1.02433	0.13	0.502	1.00954e-19	Control	Picalm
3.52219e-20	-1.02859	0.198	0.568	8.16478e-16	Control	Fcho2
2.00999e-22	-1.03141	0.24	0.644	4.65935e-18	Control	Esam
9.69252e-26	-1.03193	0.156	0.565	2.24682e-21	Control	Ece1
1.579e-17	-1.04496	0.073	0.362	3.66028e-13	Control	Ctnnbip1
3.75755e-17	-1.0501	0.141	0.467	8.71038e-13	Control	Fmo2
1.77093e-29	-1.05052	0.183	0.632	4.1052e-25	Control	Cav2
2.09589e-12	-1.06678	0.084	0.324	4.85849e-08	Control	Cbfa2t3
1.19124e-25	-1.06737	0.176	0.594	2.76141e-21	Control	Ctnnb1
3.36987e-23	-1.07334	0.107	0.47	7.81168e-19	Control	Heg1
6.57724e-20	-1.07432	0.092	0.419	1.52467e-15	Control	Sec14l1
3.78095e-22	-1.0785	0.21	0.603	8.76463e-18	Control	Zfp36l1
3.10049e-22	-1.0849	0.191	0.584	7.18725e-18	Control	Myct1
3.30327e-23	-1.08689	0.092	0.441	7.6573e-19	Control	Fryl
5.42288e-21	-1.09631	0.053	0.352	1.25708e-16	Control	Cyp2d22
7.45961e-24	-1.10479	0.076	0.416	1.72921e-19	Control	Bmp6
6.12937e-20	-1.10677	0.099	0.435	1.42085e-15	Control	Anxa3
1.21343e-25	-1.11085	0.206	0.632	2.81286e-21	Control	Ablim1
8.05187e-20	-1.11215	0.095	0.422	1.8665e-15	Control	Sult1a1
6.03852e-25	-1.11232	0.206	0.629	1.39979e-20	Control	Tns1
1.57795e-23	-1.11645	0.271	0.692	3.65784e-19	Control	Adgrl4
6.05457e-24	-1.11961	0.225	0.644	1.40351e-19	Control	Tspan7
1.40431e-28	-1.12064	0.561	0.924	3.25533e-24	Control	Flt1
4.2011e-30	-1.12746	0.275	0.746	9.73858e-26	Control	Kitl
1.73935e-32	-1.12927	0.748	0.981	4.03198e-28	Control	Fabp4
5.71321e-21	-1.1306	0.115	0.467	1.32438e-16	Control	Sox18
5.13177e-23	-1.14133	0.454	0.829	1.1896e-18	Control	Ptprb
1.34553e-19	-1.1429	0.111	0.448	3.11907e-15	Control	Klhl24
2.64736e-27	-1.14508	0.321	0.771	6.13685e-23	Control	Mgll
1.55016e-14	-1.15601	0.069	0.321	3.59344e-10	Control	Rsad2
4.5359e-28	-1.1649	0.16	0.597	1.05147e-23	Control	Ehd2
3.73248e-16	-1.16536	0.057	0.321	8.65227e-12	Control	Pkp4
2.05213e-24	-1.171	0.134	0.527	4.75704e-20	Control	Jup
5.83066e-24	-1.19002	0.282	0.708	1.35161e-19	Control	Id3
6.03895e-18	-1.19017	0.084	0.387	1.39989e-13	Control	Apoe
1.69634e-26	-1.19242	0.286	0.733	3.93229e-22	Control	Gng11
1.63786e-25	-1.19458	0.237	0.673	3.79672e-21	Control	Txnip
1.30373e-25	-1.21274	0.092	0.467	3.02217e-21	Control	Mcf2l
1.85524e-17	-1.21509	0.225	0.581	4.30063e-13	Control	Slc6a6
2.41768e-18	-1.21725	0.05	0.333	5.60443e-14	Control	Cep85l
3.5537e-32	-1.23572	0.378	0.848	8.23783e-28	Control	Cavin2
3.25582e-33	-1.23944	0.221	0.717	7.54731e-29	Control	Serinc3
4.33826e-21	-1.27747	0.13	0.495	1.00565e-16	Control	Ssh2
4.80526e-23	-1.28367	0.057	0.39	1.11391e-18	Control	Dhrs3
6.04768e-34	-1.29492	0.279	0.781	1.40191e-29	Control	Cavin1
2.83587e-36	-1.30325	0.221	0.737	6.57384e-32	Control	Cyyr1
1.92308e-24	-1.33579	0.05	0.39	4.45789e-20	Control	Pde2a
8.04606e-36	-1.3365	0.279	0.794	1.86516e-31	Control	Itga1
3.45407e-31	-1.35208	0.275	0.759	8.00687e-27	Control	Epas1
9.06328e-32	-1.37293	0.298	0.784	2.10096e-27	Control	Afdn
1.24465e-29	-1.37508	0.248	0.721	2.88521e-25	Control	Marcks
1.43174e-31	-1.38806	0.111	0.556	3.31892e-27	Control	Pdzd2
4.09665e-29	-1.4011	0.149	0.597	9.49645e-25	Control	Rassf9
3.5443e-31	-1.42734	0.057	0.46	8.21605e-27	Control	Aqp7
9.86e-23	-1.44358	0.042	0.352	2.28565e-18	Control	Cyp26b1
1.68347e-24	-1.45482	0.076	0.448	3.90246e-20	Control	Fmo1
2.74028e-30	-1.47046	0.145	0.603	6.35224e-26	Control	Fbln2
6.4862e-32	-1.53517	0.435	0.857	1.50357e-27	Control	Ly6c1
1.50777e-37	-1.53697	0.198	0.727	3.49517e-33	Control	Podxl
1.18954e-27	-1.5644	0.225	0.679	2.75748e-23	Control	Lpl
4.49488e-40	-1.58964	0.58	0.937	1.04196e-35	Control	Tmsb4x
4.98778e-24	-1.69075	0.412	0.759	1.15622e-19	Control	Aqp1
1.1228e-36	-1.74203	0.21	0.733	2.60277e-32	Control	Timp3
3.90445e-35	-1.83812	0.191	0.702	9.05091e-31	Control	Timp4
1.07018e-36	-1.83978	0.149	0.663	2.48078e-32	Control	Xdh
