## Supplementary material for "Stromal and Endothelial Transcriptional Changes during Progression from MGUS to Myeloma and after Treatment Response": Supp_Table_4.xlsx

### Sheet: Sheet 1
p_val	avg_log2FC	pct.1	pct.2	p_val_adj	cluster	gene
1.41077e-60	1.34033	0.908	0.435	3.2703e-56	non- IFN MM	Ly6c1
1.12787e-17	1.33238	0.308	0.069	2.61452e-13	non- IFN MM	Rsad2
1.79394e-44	1.32897	0.697	0.225	4.15853e-40	non- IFN MM	Lpl
2.81593e-45	1.31763	0.698	0.221	6.52761e-41	non- IFN MM	Serinc3
1.34056e-27	1.29792	0.46	0.115	3.10755e-23	non- IFN MM	Sox18
1.81144e-35	1.25993	0.631	0.21	4.19909e-31	non- IFN MM	Timp3
4.94041e-41	1.25705	0.734	0.282	1.14524e-36	non- IFN MM	Id3
7.99556e-64	1.22994	0.95	0.534	1.85345e-59	non- IFN MM	Cd36
5.52868e-61	1.22697	0.963	0.58	1.2816e-56	non- IFN MM	Tmsb4x
5.01684e-71	1.22209	0.994	0.748	1.16295e-66	non- IFN MM	Fabp4
3.75015e-15	1.21327	0.359	0.118	8.69323e-11	non- IFN MM	Iigp1
1.14319e-60	1.21323	0.926	0.481	2.65003e-56	non- IFN MM	Cav1
9.94574e-30	1.21231	0.612	0.225	2.30552e-25	non- IFN MM	Slc6a6
7.95966e-48	1.18511	0.704	0.221	1.84513e-43	non- IFN MM	Cyyr1
3.58006e-19	1.17232	0.343	0.084	8.29893e-15	non- IFN MM	Apoe
6.42504e-41	1.14482	0.791	0.351	1.48939e-36	non- IFN MM	Ifitm3
8.12665e-39	1.13238	0.614	0.183	1.88384e-34	non- IFN MM	Cav2
2.60931e-20	1.11743	0.342	0.076	6.04864e-16	non- IFN MM	Fmo1
5.96859e-33	1.1137	0.535	0.149	1.38358e-28	non- IFN MM	Rassf9
8.853e-32	1.10639	0.543	0.16	2.05221e-27	non- IFN MM	Ehd2
2.2958e-33	1.09022	0.598	0.198	5.3219e-29	non- IFN MM	Podxl
3.14872e-38	1.08996	0.723	0.286	7.29905e-34	non- IFN MM	Gng11
1.4076e-24	1.08812	0.524	0.183	3.26295e-20	non- IFN MM	AW112010
1.48045e-20	1.06038	0.719	0.412	3.43182e-16	non- IFN MM	Aqp1
1.65738e-19	1.05085	0.372	0.099	3.84198e-15	non- IFN MM	Anxa3
3.54855e-32	1.03104	0.647	0.248	8.2259e-28	non- IFN MM	Marcks
4.16827e-32	1.01748	0.691	0.29	9.66246e-28	non- IFN MM	Ifitm2
1.9463e-24	1.0136	0.445	0.126	4.51172e-20	non- IFN MM	Myadm
3.45485e-34	1.00272	0.686	0.271	8.00868e-30	non- IFN MM	Tm4sf1
6.01614e-31	1.00185	0.592	0.21	1.3946e-26	non- IFN MM	Zfp36l1
6.60531e-33	0.999844	0.683	0.279	1.53118e-28	non- IFN MM	Itga1
8.05229e-37	0.999183	0.698	0.275	1.8666e-32	non- IFN MM	Kitl
7.79253e-19	0.996807	0.357	0.095	1.80639e-14	non- IFN MM	Smad7
4.50098e-30	0.996404	0.562	0.191	1.04337e-25	non- IFN MM	Tcim
4.63951e-26	0.979098	0.635	0.271	1.07549e-21	non- IFN MM	Adgrl4
1.1041e-22	0.958004	0.391	0.107	2.55941e-18	non- IFN MM	Ctsl
1.39104e-17	0.957767	0.315	0.084	3.22457e-13	non- IFN MM	Gbp4
3.49914e-28	0.951215	0.649	0.275	8.11136e-24	non- IFN MM	Epas1
2.34709e-22	0.950608	0.413	0.122	5.44079e-18	non- IFN MM	Car4
4.44579e-19	0.945975	0.334	0.084	1.03058e-14	non- IFN MM	Abcg2
4.24212e-26	0.936727	0.629	0.271	9.83366e-22	non- IFN MM	S100a6
1.62494e-21	0.933753	0.301	0.057	3.76678e-17	non- IFN MM	Dhrs3
3.224e-23	0.924791	0.516	0.191	7.47355e-19	non- IFN MM	Timp4
1.98131e-27	0.915747	0.473	0.137	4.59287e-23	non- IFN MM	Ets2
8.91819e-21	0.91571	0.393	0.115	2.06732e-16	non- IFN MM	Cdh13
1.33761e-22	0.913872	0.513	0.191	3.10071e-18	non- IFN MM	Myct1
2.91075e-26	0.911225	0.637	0.275	6.74742e-22	non- IFN MM	Rgcc
1.78345e-25	0.9072	0.424	0.122	4.13422e-21	non- IFN MM	Tinagl1
1.39016e-26	0.906353	0.596	0.237	3.22252e-22	non- IFN MM	Txnip
7.31828e-34	0.889357	0.68	0.279	1.69645e-29	non- IFN MM	Cavin1
2.01072e-19	0.873829	0.422	0.141	4.66105e-15	non- IFN MM	Fmo2
4.00995e-21	0.873382	0.403	0.122	9.29546e-17	non- IFN MM	Hnrnpk
1.31586e-19	0.87013	0.315	0.08	3.05029e-15	non- IFN MM	Tbx3
2.51456e-21	0.859563	0.681	0.355	5.829e-17	non- IFN MM	Klf2
1.00906e-35	0.859272	0.825	0.427	2.33909e-31	non- IFN MM	Cdh5
9.67972e-23	0.857943	0.659	0.321	2.24386e-18	non- IFN MM	Id1
2.88968e-30	0.852087	0.569	0.202	6.69856e-26	non- IFN MM	Cd300lg
6.50973e-26	0.844114	0.433	0.13	1.50902e-21	non- IFN MM	Picalm
4.13019e-20	0.841019	0.573	0.26	9.57419e-16	non- IFN MM	Ramp2
2.52299e-26	0.836565	0.576	0.225	5.84855e-22	non- IFN MM	Tspan7
1.2636e-21	0.83233	0.433	0.145	2.92916e-17	non- IFN MM	Fbln2
1.81565e-31	0.830089	0.686	0.298	4.20886e-27	non- IFN MM	Afdn
8.29629e-20	0.82423	0.552	0.244	1.92316e-15	non- IFN MM	Fabp5
1.01717e-24	0.822564	0.5	0.176	2.3579e-20	non- IFN MM	Ctnnb1
6.08705e-28	0.812962	0.628	0.263	1.41104e-23	non- IFN MM	Tcf15
3.81959e-20	0.804839	0.464	0.172	8.85418e-16	non- IFN MM	C1qtnf9
2.80296e-21	0.802198	0.345	0.092	6.49753e-17	non- IFN MM	Fryl
1.56782e-14	0.79454	0.32	0.103	3.63436e-10	non- IFN MM	Ehd1
5.76331e-26	0.785096	0.484	0.164	1.33599e-21	non- IFN MM	Lims2
1.5133e-28	0.782541	0.837	0.492	3.50798e-24	non- IFN MM	Cxcl12
1.87869e-22	0.77544	0.611	0.282	4.35499e-18	non- IFN MM	Plpp3
4.97123e-24	0.766621	0.448	0.149	1.15238e-19	non- IFN MM	Xdh
5.68389e-28	0.762619	0.512	0.179	1.31758e-23	non- IFN MM	Qk
5.92751e-36	0.762201	0.823	0.427	1.37406e-31	non- IFN MM	Pecam1
2.15991e-32	0.760798	0.768	0.378	5.00689e-28	non- IFN MM	Cavin2
9.89931e-21	0.744019	0.402	0.134	2.29476e-16	non- IFN MM	Jup
2.671e-16	0.742261	0.313	0.092	6.19165e-12	non- IFN MM	Fnbp1l
1.06481e-22	0.742216	0.52	0.206	2.46833e-18	non- IFN MM	Ablim1
1.10014e-22	0.741075	0.374	0.111	2.55024e-18	non- IFN MM	Pdzd2
5.27295e-23	0.739884	0.485	0.187	1.22232e-18	non- IFN MM	Palmd
8.59164e-28	0.738873	0.566	0.218	1.99163e-23	non- IFN MM	Laptm4a
4.88593e-26	0.734815	0.417	0.126	1.13261e-21	non- IFN MM	Lrrc8c
3.26514e-13	0.734741	0.329	0.118	7.56891e-09	non- IFN MM	Dusp3
2.91512e-30	0.733523	0.801	0.431	6.75753e-26	non- IFN MM	Igfbp7
2.73128e-15	0.726098	0.354	0.13	6.33137e-11	non- IFN MM	Klf9
2.55794e-19	0.724735	0.428	0.153	5.92955e-15	non- IFN MM	Elk3
3.95378e-19	0.723392	0.427	0.156	9.16526e-15	non- IFN MM	Ece1
9.49157e-18	0.722768	0.389	0.134	2.20024e-13	non- IFN MM	Sypl
1.1089e-22	0.719239	0.339	0.092	2.57055e-18	non- IFN MM	Mcf2l
1.73508e-16	0.718819	0.378	0.137	4.02209e-12	non- IFN MM	Slc43a3
1.6054e-11	0.716478	0.356	0.145	3.72149e-07	non- IFN MM	Gnb1
1.21624e-26	0.712753	0.75	0.397	2.81937e-22	non- IFN MM	Gpihbp1
1.42149e-19	0.708921	0.309	0.08	3.29515e-15	non- IFN MM	Car8
9.63121e-34	0.708619	0.832	0.45	2.23261e-29	non- IFN MM	Adgrf5
1.93799e-16	0.703676	0.36	0.134	4.49245e-12	non- IFN MM	Thbd
4.5732e-18	0.702708	0.308	0.092	1.06011e-13	non- IFN MM	Abcb1a
5.43425e-14	0.702368	0.311	0.103	1.25971e-09	non- IFN MM	Selenop
3.40798e-35	0.702167	0.725	0.328	7.90004e-31	non- IFN MM	Cd93
1.9789e-11	0.701451	0.301	0.111	4.5873e-07	non- IFN MM	Gngt2
7.61246e-19	0.701122	0.377	0.126	1.76464e-14	non- IFN MM	S100a13
1.72914e-30	0.69955	0.769	0.401	4.00831e-26	non- IFN MM	Tspan13
2.70543e-20	0.698415	0.418	0.149	6.27146e-16	non- IFN MM	Reep3
4.31733e-16	0.694554	0.352	0.118	1.0008e-11	non- IFN MM	Ifi27l2a
1.65716e-24	0.693762	0.552	0.225	3.84146e-20	non- IFN MM	Eng
8.41447e-12	0.69142	0.303	0.111	1.95056e-07	non- IFN MM	Klhl24
3.34914e-35	0.690685	0.649	0.26	7.76364e-31	non- IFN MM	Aplp2
2.81513e-21	0.690062	0.522	0.221	6.52575e-17	non- IFN MM	Plcb4
4.45509e-12	0.686207	0.402	0.179	1.03273e-07	non- IFN MM	S100a10
1.06534e-22	0.683733	0.515	0.206	2.46957e-18	non- IFN MM	Klf6
7.05634e-13	0.680375	0.365	0.149	1.63573e-08	non- IFN MM	Clic4
3.07342e-23	0.680331	0.606	0.275	7.1245e-19	non- IFN MM	Clic5
3.30195e-15	0.673248	0.343	0.122	7.65424e-11	non- IFN MM	Gbp7
1.44987e-25	0.672437	0.514	0.195	3.36093e-21	non- IFN MM	Ppp1r2
7.85535e-22	0.670918	0.547	0.24	1.82095e-17	non- IFN MM	Esam
2.06038e-27	0.669856	0.639	0.286	4.77616e-23	non- IFN MM	Slc9a3r2
4.14241e-32	0.669821	0.896	0.561	9.60252e-28	non- IFN MM	Flt1
4.2132e-16	0.667248	0.384	0.141	9.76663e-12	non- IFN MM	Hnrnpf
6.55275e-25	0.66143	0.613	0.279	1.51899e-20	non- IFN MM	App
4.34842e-28	0.660518	0.678	0.321	1.00801e-23	non- IFN MM	Mgll
1.41664e-22	0.651728	0.626	0.305	3.2839e-18	non- IFN MM	Srgn
2.98522e-13	0.649331	0.365	0.145	6.92003e-09	non- IFN MM	Clec2d
6.37482e-18	0.648177	0.338	0.107	1.47775e-13	non- IFN MM	Heg1
7.63278e-14	0.645433	0.352	0.137	1.76935e-09	non- IFN MM	Nr3c1
5.50745e-17	0.643905	0.313	0.095	1.27668e-12	non- IFN MM	Pitpnc1
1.14653e-21	0.643365	0.59	0.271	2.65777e-17	non- IFN MM	S1pr1
1.02702e-19	0.641224	0.592	0.29	2.38073e-15	non- IFN MM	Cd200
6.16782e-24	0.637237	0.552	0.229	1.42976e-19	non- IFN MM	Psap
2.23091e-16	0.632016	0.338	0.111	5.17148e-12	non- IFN MM	Tmem30a
7.55002e-23	0.627036	0.59	0.271	1.75017e-18	non- IFN MM	Slfn5
5.3612e-16	0.621886	0.314	0.099	1.24278e-11	non- IFN MM	Ecscr
2.89899e-22	0.620382	0.501	0.21	6.72015e-18	non- IFN MM	Ets1
7.87789e-18	0.618469	0.513	0.237	1.82617e-13	non- IFN MM	Emcn
4.69769e-18	0.616987	0.4	0.149	1.08897e-13	non- IFN MM	Ddx6
5.5544e-13	0.610882	0.362	0.149	1.28757e-08	non- IFN MM	Mef2a
3.4751e-13	0.610648	0.318	0.115	8.05563e-09	non- IFN MM	Plpp1
4.63126e-12	0.609203	0.333	0.13	1.07357e-07	non- IFN MM	Ssh2
9.08545e-13	0.599831	0.39	0.172	2.1061e-08	non- IFN MM	Uqcrb
3.67605e-16	0.59975	0.402	0.172	8.52144e-12	non- IFN MM	Nbeal1
2.16472e-14	0.595323	0.314	0.111	5.01804e-10	non- IFN MM	Sp100
4.51112e-13	0.588479	0.336	0.134	1.04572e-08	non- IFN MM	Ywhaz
1.56443e-17	0.58718	0.477	0.214	3.62651e-13	non- IFN MM	Msn
2.09515e-31	0.58643	0.81	0.443	4.85678e-27	non- IFN MM	Kdr
5.82571e-15	0.585628	0.391	0.16	1.35046e-10	non- IFN MM	Mbnl1
1.6363e-17	0.585086	0.374	0.137	3.7931e-13	non- IFN MM	Rbms1
1.0177e-13	0.583679	0.376	0.153	2.35913e-09	non- IFN MM	Ccdc85b
1.4333e-21	0.582726	0.491	0.206	3.32253e-17	non- IFN MM	Wasf2
6.30426e-15	0.581321	0.331	0.122	1.46139e-10	non- IFN MM	Cd9
5.0668e-20	0.577278	0.422	0.164	1.17454e-15	non- IFN MM	4931406P16Rik
8.05704e-27	0.568729	0.531	0.214	1.8677e-22	non- IFN MM	Pdgfb
3.01319e-20	0.566336	0.542	0.248	6.98486e-16	non- IFN MM	Nfib
3.33581e-26	0.55822	0.586	0.26	7.73275e-22	non- IFN MM	Itga6
9.81987e-21	0.557021	0.308	0.092	2.27634e-16	non- IFN MM	Tubb2a
1.12835e-15	0.553299	0.341	0.13	2.61563e-11	non- IFN MM	Mmrn2
4.76698e-16	0.548899	0.355	0.137	1.10503e-11	non- IFN MM	Anxa2
2.47488e-19	0.54691	0.396	0.141	5.73701e-15	non- IFN MM	Gimap6
8.62084e-14	0.546495	0.329	0.126	1.9984e-09	non- IFN MM	Arf1
3.97512e-22	0.542342	0.467	0.195	9.21472e-18	non- IFN MM	Sgk1
5.55538e-16	0.542316	0.381	0.153	1.28779e-11	non- IFN MM	Tagln2
1.23815e-18	0.538419	0.626	0.332	2.87015e-14	non- IFN MM	Zbtb20
2.4739e-20	0.532571	0.417	0.156	5.73474e-16	non- IFN MM	Rhob
5.80098e-12	0.530613	0.327	0.13	1.34473e-07	non- IFN MM	Rab14
8.71177e-18	0.530498	0.492	0.225	2.01947e-13	non- IFN MM	Tmbim6
9.03184e-12	0.522917	0.312	0.126	2.09367e-07	non- IFN MM	Tapbp
8.36926e-28	0.521327	0.671	0.332	1.94008e-23	non- IFN MM	Nrp1
3.17129e-16	0.51976	0.388	0.156	7.35136e-12	non- IFN MM	Tmem50a
9.36549e-10	0.517961	0.324	0.149	2.17101e-05	non- IFN MM	Cldn5
2.35921e-15	0.516313	0.375	0.149	5.46887e-11	non- IFN MM	Ppp2r5a
1.77596e-14	0.516064	0.312	0.118	4.11685e-10	non- IFN MM	Gstm1
9.01096e-36	0.516004	0.85	0.473	2.08883e-31	non- IFN MM	Sparcl1
1.38066e-14	0.515087	0.316	0.122	3.20051e-10	non- IFN MM	Dach1
8.84454e-34	0.51151	0.845	0.481	2.05025e-29	non- IFN MM	Tcf4
2.4611e-22	0.50872	0.49	0.202	5.70507e-18	non- IFN MM	Cd47
7.23969e-12	0.507815	0.309	0.126	1.67823e-07	non- IFN MM	Ppp3ca
7.35975e-12	0.506253	0.351	0.156	1.70606e-07	non- IFN MM	Tek
7.43641e-15	0.501875	0.413	0.187	1.72384e-10	non- IFN MM	Tubb4b
4.65998e-48	-1.61517	0.245	0.42	1.08023e-43	MGUS	Mzb1
3.59064e-81	-1.76287	0.5	0.718	8.32346e-77	MGUS	Hspa5
7.01073e-37	-1.82771	0.138	0.363	1.62516e-32	MGUS	Mt2
2.1353e-103	-2.39692	0.352	0.752	4.94983e-99	MGUS	Mt1
1.06772e-214	-3.4508	0.398	0.958	2.47508e-210	MGUS	Slpi
