## Supplementary material for "Stromal and Endothelial Transcriptional Changes during Progression from MGUS to Myeloma and after Treatment Response": Supp_Table_5.xlsx

### Sheet: Control
Cluster	cluster	ID	Description	GeneRatio	BgRatio	pvalue	p.adjust	qvalue	geneID	Count
Control	Control	GO:0030198	extracellular matrix organization	24/96	311/29008	2.83311e-26	2.05103e-23	1.46253e-23	Smoc2/Col1a1/Fn1/Col1a2/Lum/Crispld2/Nid1/Fbln2/Dpt/Tnxb/Col15a1/Col3a1/Mmp2/Hspg2/Adamts5/Col5a3/Serpinh1/Lamc1/Col5a2/Ccdc80/Tgfbi/Aebp1/Ramp2/Vit	24
Control	Control	GO:0043062	extracellular structure organization	24/96	312/29008	3.06182e-26	2.05103e-23	1.46253e-23	Smoc2/Col1a1/Fn1/Col1a2/Lum/Crispld2/Nid1/Fbln2/Dpt/Tnxb/Col15a1/Col3a1/Mmp2/Hspg2/Adamts5/Col5a3/Serpinh1/Lamc1/Col5a2/Ccdc80/Tgfbi/Aebp1/Ramp2/Vit	24
Control	Control	GO:0045229	external encapsulating structure organization	24/96	313/29008	3.30811e-26	2.05103e-23	1.46253e-23	Smoc2/Col1a1/Fn1/Col1a2/Lum/Crispld2/Nid1/Fbln2/Dpt/Tnxb/Col15a1/Col3a1/Mmp2/Hspg2/Adamts5/Col5a3/Serpinh1/Lamc1/Col5a2/Ccdc80/Tgfbi/Aebp1/Ramp2/Vit	24
Control	Control	GO:0031589	cell-substrate adhesion	20/96	366/29008	5.62245e-19	2.61444e-16	1.86429e-16	Smoc2/Apod/Col1a1/Fn1/Nid1/Fbln2/Tnxb/Myoc/Lgals1/Cd34/Col3a1/Col5a3/Lamc1/Ccdc80/Marcks/Axl/Cd63/Vit/S100a10/Enpp2	20
Control	Control	GO:0030199	collagen fibril organization	9/96	59/29008	3.55548e-13	1.32264e-10	9.43138e-11	Col1a1/Col1a2/Lum/Dpt/Tnxb/Col3a1/Serpinh1/Col5a2/Aebp1	9
Control	Control	GO:0010810	regulation of cell-substrate adhesion	12/96	226/29008	1.31043e-11	4.06232e-09	2.89673e-09	Smoc2/Apod/Col1a1/Fn1/Nid1/Fbln2/Myoc/Lgals1/Ccdc80/Vit/S100a10/Enpp2	12
Control	Control	GO:0007160	cell-matrix adhesion	11/96	225/29008	2.36753e-10	6.29087e-08	4.48585e-08	Apod/Fn1/Nid1/Tnxb/Myoc/Cd34/Col3a1/Col5a3/Cd63/S100a10/Enpp2	11
Control	Control	GO:0010811	positive regulation of cell-substrate adhesion	9/96	139/29008	9.3384e-10	2.17118e-07	1.54821e-07	Smoc2/Fn1/Nid1/Fbln2/Myoc/Ccdc80/Vit/S100a10/Enpp2	9
Control	Control	GO:0032963	collagen metabolic process	8/96	119/29008	6.20321e-09	1.282e-06	9.14157e-07	Col1a1/Fn1/Col1a2/Tnxb/Mmp2/Serpinh1/Cygb/Rcn3	8
Control	Control	GO:0001503	ossification	12/96	417/29008	1.40041e-08	2.60476e-06	1.85739e-06	Col1a1/Col1a2/Clec3b/Gpc3/Myoc/Mgp/Mmp2/Hspg2/Ecm1/Chrdl1/Shox2/Igf1	12
Control	Control	GO:0010466	negative regulation of peptidase activity	10/96	261/29008	1.6742e-08	2.83092e-06	2.01866e-06	Gpc3/Serpinf1/Pi16/Cst3/Ecm1/Serpinh1/Timp2/Itih5/Dpep1/Igf1	10
Control	Control	GO:0052547	regulation of peptidase activity	12/96	441/29008	2.59188e-08	4.01741e-06	2.86471e-06	Gsn/Gpc3/Serpinf1/Pi16/Cst3/Ecm1/Serpinh1/Timp2/Itih5/Dpep1/Igf1/Rcn3	12
Control	Control	GO:0061448	connective tissue development	10/96	288/29008	4.23441e-08	6.05847e-06	4.32013e-06	Col1a1/Mgp/Col3a1/Hspg2/Ecm1/Serpinh1/Bgn/Shox2/Igf1/Ebf2	10
Control	Control	GO:0045785	positive regulation of cell adhesion	12/96	471/29008	5.31741e-08	7.06456e-06	5.03754e-06	Smoc2/Fn1/Nid1/Fbln2/Myoc/Lgals1/Ccdc80/Igf1/Cd63/Vit/S100a10/Enpp2	12
Control	Control	GO:0060348	bone development	9/96	243/29008	1.20548e-07	1.49479e-05	1.06589e-05	Sparc/Col1a1/Myoc/Col3a1/Hspg2/Serpinh1/Bgn/Shox2/Igf1	9
Control	Control	GO:0045861	negative regulation of proteolysis	10/96	358/29008	3.18401e-07	3.70141e-05	2.63937e-05	Gpc3/Serpinf1/Pi16/Cst3/Ecm1/Serpinh1/Timp2/Itih5/Dpep1/Igf1	10
Control	Control	GO:0051346	negative regulation of hydrolase activity	10/96	374/29008	4.74711e-07	5.1939e-05	3.70363e-05	Gpc3/Serpinf1/Pi16/Cst3/Ecm1/Serpinh1/Timp2/Itih5/Dpep1/Igf1	10
Control	Control	GO:0051216	cartilage development	8/96	212/29008	5.44837e-07	5.62998e-05	4.01459e-05	Col1a1/Mgp/Col3a1/Hspg2/Ecm1/Serpinh1/Bgn/Shox2	8
Control	Control	GO:0045765	regulation of angiogenesis	9/96	302/29008	7.48666e-07	7.32905e-05	5.22615e-05	Smoc2/Sparc/Dcn/Serpinf1/Ccl11/Cd34/Ecm1/Ramp2/Enpp2	9
Control	Control	GO:0007044	cell-substrate junction assembly	6/96	96/29008	8.17848e-07	7.39609e-05	5.27395e-05	Apod/Fn1/Myoc/Lamc1/S100a10/Enpp2	6
Control	Control	GO:1901342	regulation of vasculature development	9/96	306/29008	8.35043e-07	7.39609e-05	5.27395e-05	Smoc2/Sparc/Dcn/Serpinf1/Ccl11/Cd34/Ecm1/Ramp2/Enpp2	9
Control	Control	GO:0032964	collagen biosynthetic process	5/96	55/29008	1.09042e-06	9.21897e-05	6.5738e-05	Col1a1/Fn1/Serpinh1/Cygb/Rcn3	5
Control	Control	GO:0150115	cell-substrate junction organization	6/96	102/29008	1.16915e-06	9.45484e-05	6.74199e-05	Apod/Fn1/Myoc/Lamc1/S100a10/Enpp2	6
Control	Control	GO:0031214	biomineral tissue development	7/96	168/29008	1.49037e-06	0.000115504	8.23626e-05	Col1a1/Col1a2/Clec3b/Gpc3/Mgp/Ecm1/Igf1	7
Control	Control	GO:0110148	biomineralization	7/96	170/29008	1.61286e-06	0.000119997	8.55666e-05	Col1a1/Col1a2/Clec3b/Gpc3/Mgp/Ecm1/Igf1	7
Control	Control	GO:0034446	substrate adhesion-dependent cell spreading	6/96	109/29008	1.72585e-06	0.000123464	8.80391e-05	Fn1/Myoc/Lamc1/Axl/S100a10/Enpp2	6
Control	Control	GO:0010812	negative regulation of cell-substrate adhesion	5/96	61/29008	1.83576e-06	0.000126464	9.01778e-05	Apod/Col1a1/Myoc/Lgals1/Enpp2	5
Control	Control	GO:0001667	ameboidal-type cell migration	10/96	444/29008	2.22646e-06	0.000147901	0.000105464	Smoc2/Sparc/Fn1/Dcn/Serpinf1/Cygb/Fstl1/Igf1/Cd63/Enpp2	10
Control	Control	GO:0060350	endochondral bone morphogenesis	5/96	66/29008	2.72195e-06	0.00017458	0.000124489	Col1a1/Col3a1/Hspg2/Serpinh1/Shox2	5
Control	Control	GO:0071229	cellular response to acid chemical	7/96	187/29008	3.03768e-06	0.000188336	0.000134297	Col1a1/Col1a2/Col6a1/Col3a1/Mmp2/Col5a2/S100a10	7
Control	Control	GO:0030282	bone mineralization	6/96	123/29008	3.48943e-06	0.000209366	0.000149293	Col1a2/Clec3b/Gpc3/Mgp/Ecm1/Igf1	6
Control	Control	GO:0010720	positive regulation of cell development	9/96	378/29008	4.70927e-06	0.000273726	0.000195187	Fn1/Serpinf1/Myoc/Ace/Marcks/Shox2/Igf1/S100a10/Enpp2	9
Control	Control	GO:0030336	negative regulation of cell migration	8/96	293/29008	6.05081e-06	0.000341045	0.00024319	Apod/Dcn/Serpinf1/Col3a1/Podn/Cygb/Dpep1/Cd63	8
Control	Control	GO:0001101	response to acid chemical	7/96	209/29008	6.314e-06	0.000345413	0.000246305	Col1a1/Col1a2/Col6a1/Col3a1/Mmp2/Col5a2/S100a10	7
Control	Control	GO:0090287	regulation of cellular response to growth factor stimulus	8/96	299/29008	7.01556e-06	0.000372827	0.000265853	Smoc2/Dcn/Gpc3/Htra3/Cdkn1c/Chrdl1/Fstl1/Cd63	8
Control	Control	GO:0010631	epithelial cell migration	8/96	306/29008	8.30257e-06	0.000414883	0.000295842	Smoc2/Sparc/Dcn/Serpinf1/Fstl1/Igf1/Cd63/Enpp2	8
Control	Control	GO:2000146	negative regulation of cell motility	8/96	306/29008	8.30257e-06	0.000414883	0.000295842	Apod/Dcn/Serpinf1/Col3a1/Podn/Cygb/Dpep1/Cd63	8
Control	Control	GO:0060351	cartilage development involved in endochondral bone morphogenesis	4/96	39/29008	8.47609e-06	0.000414883	0.000295842	Col1a1/Hspg2/Serpinh1/Shox2	4
Control	Control	GO:0090132	epithelium migration	8/96	308/29008	8.70497e-06	0.00041516	0.00029604	Smoc2/Sparc/Dcn/Serpinf1/Fstl1/Igf1/Cd63/Enpp2	8
Control	Control	GO:0090130	tissue migration	8/96	310/29008	9.12372e-06	0.000424253	0.000302523	Smoc2/Sparc/Dcn/Serpinf1/Fstl1/Igf1/Cd63/Enpp2	8
Control	Control	GO:0051271	negative regulation of cellular component movement	8/96	315/29008	1.02457e-05	0.000449137	0.000320268	Apod/Dcn/Serpinf1/Col3a1/Podn/Cygb/Dpep1/Cd63	8
Control	Control	GO:0018149	peptide cross-linking	4/96	41/29008	1.03833e-05	0.000449137	0.000320268	Fn1/Dcn/Col3a1/Bgn	4
Control	Control	GO:0071604	transforming growth factor beta production	4/96	41/29008	1.03833e-05	0.000449137	0.000320268	Fn1/Lum/Cd34/Col3a1	4
Control	Control	GO:0085029	extracellular matrix assembly	4/96	43/29008	1.25894e-05	0.000529323	0.000377446	Col1a2/Tnxb/Col3a1/Ramp2	4
Control	Control	GO:0030324	lung development	7/96	233/29008	1.28062e-05	0.000529323	0.000377446	Sparc/Gpc3/Mgp/Col3a1/Ace/Igf1/Rcn3	7
Control	Control	GO:0030323	respiratory tube development	7/96	236/29008	1.391e-05	0.000553873	0.000394952	Sparc/Gpc3/Mgp/Col3a1/Ace/Igf1/Rcn3	7
Control	Control	GO:1904035	regulation of epithelial cell apoptotic process	5/96	92/29008	1.39957e-05	0.000553873	0.000394952	Gsn/Nupr1/Igf1/Cd248/Ramp2	5
Control	Control	GO:0010632	regulation of epithelial cell migration	7/96	241/29008	1.59244e-05	0.000617069	0.000440015	Smoc2/Sparc/Dcn/Serpinf1/Igf1/Cd63/Enpp2	7
Control	Control	GO:0040013	negative regulation of locomotion	8/96	341/29008	1.81401e-05	0.000688584	0.000491011	Apod/Dcn/Serpinf1/Col3a1/Podn/Cygb/Dpep1/Cd63	8
Control	Control	GO:0071230	cellular response to amino acid stimulus	6/96	173/29008	2.45302e-05	0.000912525	0.000650697	Col1a1/Col1a2/Col6a1/Col3a1/Mmp2/Col5a2	6
Control	Control	GO:0050673	epithelial cell proliferation	9/96	471/29008	2.70242e-05	0.000974464	0.000694864	Sparc/Gpc3/Serpinf1/Igfbp4/Cd34/Cdkn1c/Nupr1/Ecm1/Igf1	9
Control	Control	GO:0042060	wound healing	8/96	361/29008	2.72431e-05	0.000974464	0.000694864	Smoc2/Col1a1/Fn1/Entpd2/Cd34/Col3a1/Axl/Igf1	8
Control	Control	GO:0060541	respiratory system development	7/96	266/29008	2.99674e-05	0.00104808	0.00074736	Sparc/Gpc3/Mgp/Col3a1/Ace/Igf1/Rcn3	7
Control	Control	GO:0060349	bone morphogenesis	5/96	108/29008	3.04282e-05	0.00104808	0.00074736	Col1a1/Col3a1/Hspg2/Serpinh1/Shox2	5
Control	Control	GO:0043200	response to amino acid	6/96	187/29008	3.79524e-05	0.00128348	0.000915215	Col1a1/Col1a2/Col6a1/Col3a1/Mmp2/Col5a2	6
Control	Control	GO:0002062	chondrocyte differentiation	5/96	115/29008	4.11381e-05	0.00136637	0.000974324	Col3a1/Hspg2/Ecm1/Serpinh1/Shox2	5
Control	Control	GO:0001655	urogenital system development	8/96	385/29008	4.29464e-05	0.00140141	0.000999306	Nid1/Gpc3/Serpinf1/Mmp2/Cdkn1c/Ace/Igf1/Nfia	8
Control	Control	GO:0035924	cellular response to vascular endothelial growth factor stimulus	4/96	60/29008	4.76496e-05	0.00152807	0.00108963	Smoc2/Dcn/Cd63/Ramp2	4
Control	Control	GO:1904019	epithelial cell apoptotic process	5/96	120/29008	5.04222e-05	0.00158958	0.00113349	Gsn/Nupr1/Igf1/Cd248/Ramp2	5
Control	Control	GO:1900746	regulation of vascular endothelial growth factor signaling pathway	3/96	22/29008	5.16764e-05	0.00160197	0.00114232	Smoc2/Dcn/Cd63	3
Control	Control	GO:0010171	body morphogenesis	4/96	62/29008	5.42352e-05	0.00165373	0.00117923	Col1a1/Crispld2/Gpc3/Mmp2	4
Control	Control	GO:0050769	positive regulation of neurogenesis	7/96	298/29008	6.14503e-05	0.00178622	0.0012737	Fn1/Serpinf1/Ace/Marcks/Shox2/Igf1/Enpp2	7
Control	Control	GO:0051893	regulation of focal adhesion assembly	4/96	64/29008	6.14613e-05	0.00178622	0.0012737	Apod/Myoc/S100a10/Enpp2	4
Control	Control	GO:0090109	regulation of cell-substrate junction assembly	4/96	64/29008	6.14613e-05	0.00178622	0.0012737	Apod/Myoc/S100a10/Enpp2	4
Control	Control	GO:1902547	regulation of cellular response to vascular endothelial growth factor stimulus	3/96	24/29008	6.75921e-05	0.00193417	0.00137921	Smoc2/Dcn/Cd63	3
Control	Control	GO:0043567	regulation of insulin-like growth factor receptor signaling pathway	3/96	25/29008	7.6625e-05	0.00215943	0.00153983	Igfbp4/Igfbp6/Igf1	3
Control	Control	GO:0150116	regulation of cell-substrate junction organization	4/96	69/29008	8.25745e-05	0.00229237	0.00163463	Apod/Myoc/S100a10/Enpp2	4
Control	Control	GO:0043542	endothelial cell migration	6/96	221/29008	9.56969e-05	0.00261759	0.00186653	Smoc2/Sparc/Dcn/Serpinf1/Fstl1/Igf1	6
Control	Control	GO:0055123	digestive system development	5/96	139/29008	0.000101247	0.00272926	0.00194616	Col3a1/Cdkn1c/Rarres2/Shox2/Igf1	5
Control	Control	GO:0034329	cell junction assembly	8/96	439/29008	0.000107083	0.00283866	0.00202417	Apod/Fn1/Myoc/Ace/Lamc1/Ramp2/S100a10/Enpp2	8
Control	Control	GO:0051894	positive regulation of focal adhesion assembly	3/96	28/29008	0.000108358	0.00283866	0.00202417	Myoc/S100a10/Enpp2	3
Control	Control	GO:0014068	positive regulation of phosphatidylinositol 3-kinase signaling	4/96	75/29008	0.000114349	0.00295402	0.00210643	Fn1/Dcn/Myoc/Igf1	4
Control	Control	GO:0050767	regulation of neurogenesis	8/96	451/29008	0.000128864	0.00328338	0.00234129	Fn1/Serpinf1/Ccl11/Ace/Marcks/Shox2/Igf1/Enpp2	8
Control	Control	GO:0002063	chondrocyte development	3/96	32/29008	0.000162491	0.00408424	0.00291236	Ecm1/Serpinh1/Shox2	3
Control	Control	GO:0150117	positive regulation of cell-substrate junction organization	3/96	33/29008	0.000178312	0.00442214	0.00315331	Myoc/S100a10/Enpp2	3
Control	Control	GO:0048041	focal adhesion assembly	4/96	86/29008	0.00019431	0.00465238	0.00331748	Apod/Myoc/S100a10/Enpp2	4
Control	Control	GO:0051962	positive regulation of nervous system development	7/96	359/29008	0.000194574	0.00465238	0.00331748	Fn1/Serpinf1/Ace/Marcks/Shox2/Igf1/Enpp2	7
Control	Control	GO:0050654	chondroitin sulfate proteoglycan metabolic process	3/96	34/29008	0.0001951	0.00465238	0.00331748	Dcn/Bgn/Igf1	3
Control	Control	GO:0048009	insulin-like growth factor receptor signaling pathway	3/96	36/29008	0.000231676	0.00545465	0.00388956	Igfbp4/Igfbp6/Igf1	3
Control	Control	GO:0048705	skeletal system morphogenesis	6/96	261/29008	0.000236063	0.00548847	0.00391368	Col1a1/Col3a1/Mmp2/Hspg2/Serpinh1/Shox2	6
Control	Control	GO:0048015	phosphatidylinositol-mediated signaling	5/96	170/29008	0.000259044	0.00594843	0.00424166	Gsn/Fn1/Dcn/Myoc/Igf1	5
Control	Control	GO:0050680	negative regulation of epithelial cell proliferation	5/96	171/29008	0.000266155	0.00603214	0.00430135	Sparc/Gpc3/Serpinf1/Cdkn1c/Nupr1	5
Control	Control	GO:0001953	negative regulation of cell-matrix adhesion	3/96	38/29008	0.000272419	0.00603214	0.00430135	Apod/Myoc/Enpp2	3
Control	Control	GO:0071634	regulation of transforming growth factor beta production	3/96	38/29008	0.000272419	0.00603214	0.00430135	Fn1/Lum/Cd34	3
Control	Control	GO:0048017	inositol lipid-mediated signaling	5/96	173/29008	0.00028082	0.006145	0.00438184	Gsn/Fn1/Dcn/Myoc/Igf1	5
Control	Control	GO:0010594	regulation of endothelial cell migration	5/96	174/29008	0.000288379	0.00623703	0.00444746	Smoc2/Sparc/Dcn/Serpinf1/Igf1	5
Control	Control	GO:0007178	transmembrane receptor protein serine/threonine kinase signaling pathway	7/96	387/29008	0.000306737	0.00655782	0.0046762	Col1a2/Gpc3/Col3a1/Htra3/Cdkn1c/Chrdl1/Fstl1	7
Control	Control	GO:0060325	face morphogenesis	3/96	40/29008	0.000317524	0.0067113	0.00478565	Col1a1/Crispld2/Mmp2	3
Control	Control	GO:0045766	positive regulation of angiogenesis	5/96	179/29008	0.000328514	0.0067893	0.00484127	Smoc2/Ccl11/Cd34/Ecm1/Ramp2	5
Control	Control	GO:1904018	positive regulation of vasculature development	5/96	179/29008	0.000328514	0.0067893	0.00484127	Smoc2/Ccl11/Cd34/Ecm1/Ramp2	5
Control	Control	GO:0038084	vascular endothelial growth factor signaling pathway	3/96	42/29008	0.000367182	0.00750503	0.00535163	Smoc2/Dcn/Cd63	3
Control	Control	GO:0030510	regulation of BMP signaling pathway	4/96	102/29008	0.000373464	0.00755047	0.00538404	Gpc3/Htra3/Chrdl1/Fstl1	4
Control	Control	GO:0010770	positive regulation of cell morphogenesis involved in differentiation	4/96	103/29008	0.000387575	0.00762941	0.00544033	Myoc/Marcks/S100a10/Enpp2	4
Control	Control	GO:0014066	regulation of phosphatidylinositol 3-kinase signaling	4/96	103/29008	0.000387575	0.00762941	0.00544033	Fn1/Dcn/Myoc/Igf1	4
Control	Control	GO:0050678	regulation of epithelial cell proliferation	7/96	403/29008	0.000391122	0.00762941	0.00544033	Sparc/Gpc3/Serpinf1/Cdkn1c/Nupr1/Ecm1/Igf1	7
Control	Control	GO:1900026	positive regulation of substrate adhesion-dependent cell spreading	3/96	43/29008	0.000393776	0.00762941	0.00544033	Myoc/S100a10/Enpp2	3
Control	Control	GO:0010951	negative regulation of endopeptidase activity	5/96	187/29008	0.000401363	0.00769623	0.00548798	Serpinf1/Serpinh1/Timp2/Dpep1/Igf1	5
Control	Control	GO:0006979	response to oxidative stress	7/96	407/29008	0.000414881	0.00787428	0.00561494	Apod/Mmp2/Cst3/Cygb/Axl/Mgst1/Aldh2	7
Control	Control	GO:0051099	positive regulation of binding	5/96	193/29008	0.000463543	0.00870899	0.00621015	Ace/Igf1/Ramp2/Ebf2/S100a10	5
Control	Control	GO:0006686	sphingomyelin biosynthetic process	2/96	10/29008	0.000479379	0.0088561	0.00631505	Abca8a/Abca8b	2
Control	Control	GO:0060323	head morphogenesis	3/96	46/29008	0.000480896	0.0088561	0.00631505	Col1a1/Crispld2/Mmp2	3
Control	Control	GO:0048144	fibroblast proliferation	4/96	111/29008	0.000514528	0.00938257	0.00669046	Fn1/Col3a1/Nupr1/Igf1	4
Control	Control	GO:0032103	positive regulation of response to external stimulus	7/96	427/29008	0.000551611	0.00996113	0.00710301	Smoc2/Fn1/Lpl/Mmp2/Ace/Nupr1/Rarres2	7
Control	Control	GO:0043568	positive regulation of insulin-like growth factor receptor signaling pathway	2/96	11/29008	0.000584644	0.0102161	0.00728483	Igfbp4/Igf1	2
Control	Control	GO:0051901	positive regulation of mitochondrial depolarization	2/96	11/29008	0.000584644	0.0102161	0.00728483	Dcn/Myoc	2
Control	Control	GO:2001214	positive regulation of vasculogenesis	2/96	11/29008	0.000584644	0.0102161	0.00728483	Cd34/Ramp2	2
Control	Control	GO:0007162	negative regulation of cell adhesion	6/96	310/29008	0.000587701	0.0102161	0.00728483	Apod/Col1a1/Myoc/Lgals1/Mmp2/Enpp2	6
Control	Control	GO:1904036	negative regulation of epithelial cell apoptotic process	3/96	52/29008	0.000690139	0.0118857	0.00847539	Nupr1/Igf1/Ramp2	3
Control	Control	GO:0048251	elastic fiber assembly	2/96	12/29008	0.000700061	0.011946	0.00851836	Tnxb/Col3a1	2
Control	Control	GO:0010769	regulation of cell morphogenesis involved in differentiation	4/96	121/29008	0.000711712	0.0120344	0.00858141	Myoc/Marcks/S100a10/Enpp2	4
Control	Control	GO:0030850	prostate gland development	3/96	53/29008	0.0007298	0.0122291	0.00872023	Serpinf1/Mmp2/Igf1	3
Control	Control	GO:0008217	regulation of blood pressure	5/96	217/29008	0.000787253	0.013074	0.00932274	Col1a2/Cd34/Ace/Rarres2/Ramp2	5
Control	Control	GO:0032905	transforming growth factor beta1 production	2/96	13/29008	0.000825561	0.0132374	0.00943927	Lum/Col3a1	2
Control	Control	GO:0043589	skin morphogenesis	2/96	13/29008	0.000825561	0.0132374	0.00943927	Col1a1/Col1a2	2
Control	Control	GO:0060346	bone trabecula formation	2/96	13/29008	0.000825561	0.0132374	0.00943927	Col1a1/Mmp2	2
Control	Control	GO:1904181	positive regulation of membrane depolarization	2/96	13/29008	0.000825561	0.0132374	0.00943927	Dcn/Myoc	2
Control	Control	GO:1901888	regulation of cell junction assembly	5/96	220/29008	0.000837205	0.0133094	0.00949058	Apod/Myoc/Ace/S100a10/Enpp2	5
Control	Control	GO:0043500	muscle adaptation	4/96	127/29008	0.000852823	0.0134428	0.0095857	Gsn/Pi16/Myoc/Igf1	4
Control	Control	GO:0001952	regulation of cell-matrix adhesion	4/96	128/29008	0.000878122	0.0137253	0.00978711	Apod/Myoc/S100a10/Enpp2	4
Control	Control	GO:0022604	regulation of cell morphogenesis	6/96	337/29008	0.000906873	0.0140565	0.0100233	Sparc/Fn1/Myoc/Marcks/S100a10/Enpp2	6
Control	Control	GO:0050727	regulation of inflammatory response	6/96	342/29008	0.000978333	0.0150388	0.0107238	Serpinf1/Lpl/Ace/Nupr1/Igf1/Aldh2	6
Control	Control	GO:1900024	regulation of substrate adhesion-dependent cell spreading	3/96	59/29008	0.000998344	0.0152207	0.0108534	Myoc/S100a10/Enpp2	3
Control	Control	GO:0021700	developmental maturation	6/96	344/29008	0.0010081	0.0152444	0.0108704	Myoc/Mmp2/Cdkn1c/Igf1/Cd63/Nfia	6
Control	Control	GO:0048608	reproductive structure development	7/96	480/29008	0.00109224	0.0162377	0.0115787	Serpinf1/Mmp2/Tppp3/Cdkn1c/Nupr1/Axl/Igf1	7
Control	Control	GO:0014065	phosphatidylinositol 3-kinase signaling	4/96	136/29008	0.0010999	0.0162377	0.0115787	Fn1/Dcn/Myoc/Igf1	4
Control	Control	GO:0060324	face development	3/96	61/29008	0.00109998	0.0162377	0.0115787	Col1a1/Crispld2/Mmp2	3
Control	Control	GO:0061458	reproductive system development	7/96	484/29008	0.00114572	0.0167798	0.0119652	Serpinf1/Mmp2/Tppp3/Cdkn1c/Nupr1/Axl/Igf1	7
Control	Control	GO:0052548	regulation of endopeptidase activity	6/96	357/29008	0.00121895	0.0177129	0.0126306	Gsn/Serpinf1/Serpinh1/Timp2/Dpep1/Igf1	6
Control	Control	GO:2001212	regulation of vasculogenesis	2/96	16/29008	0.0012619	0.0180892	0.012899	Cd34/Ramp2	2
Control	Control	GO:0001954	positive regulation of cell-matrix adhesion	3/96	64/29008	0.0012643	0.0180892	0.012899	Myoc/S100a10/Enpp2	3
Control	Control	GO:0001763	morphogenesis of a branching structure	5/96	245/29008	0.0013505	0.019175	0.0136732	Gpc3/Ccl11/Mgp/Shox2/Igf1	5
Control	Control	GO:0010713	negative regulation of collagen metabolic process	2/96	17/29008	0.00142708	0.019662	0.0140204	Fn1/Cygb	2
Control	Control	GO:0032966	negative regulation of collagen biosynthetic process	2/96	17/29008	0.00142708	0.019662	0.0140204	Fn1/Cygb	2
Control	Control	GO:0061430	bone trabecula morphogenesis	2/96	17/29008	0.00142708	0.019662	0.0140204	Col1a1/Mmp2	2
Control	Control	GO:0070206	protein trimerization	2/96	17/29008	0.00142708	0.019662	0.0140204	Col1a2/Scara5	2
Control	Control	GO:0032720	negative regulation of tumor necrosis factor production	3/96	68/29008	0.00150633	0.0206012	0.0146902	Cd34/Axl/Igf1	3
Control	Control	GO:0050900	leukocyte migration	6/96	373/29008	0.00152309	0.0206785	0.0147453	Apod/Ccl11/Cd34/Ecm1/Rarres2/Dpep1	6
Control	Control	GO:0090092	regulation of transmembrane receptor protein serine/threonine kinase signaling pathway	5/96	253/29008	0.00155544	0.0208724	0.0148836	Gpc3/Htra3/Cdkn1c/Chrdl1/Fstl1	5
Control	Control	GO:0045600	positive regulation of fat cell differentiation	3/96	69/29008	0.00157104	0.0208724	0.0148836	Lpl/Rarres2/Igf1	3
Control	Control	GO:1903556	negative regulation of tumor necrosis factor superfamily cytokine production	3/96	69/29008	0.00157104	0.0208724	0.0148836	Cd34/Axl/Igf1	3
Control	Control	GO:0046324	regulation of glucose import	3/96	70/29008	0.00163748	0.0216008	0.0154029	Gpc3/Ace/Igf1	3
Control	Control	GO:1903510	mucopolysaccharide metabolic process	3/96	71/29008	0.00170565	0.0223416	0.0159312	Dcn/Itih5/Bgn	3
Control	Control	GO:0010633	negative regulation of epithelial cell migration	3/96	72/29008	0.00177556	0.0229181	0.0163423	Dcn/Serpinf1/Cd63	3
Control	Control	GO:0045428	regulation of nitric oxide biosynthetic process	3/96	72/29008	0.00177556	0.0229181	0.0163423	Cd34/Ddah2/Igf1	3
Control	Control	GO:0071636	positive regulation of transforming growth factor beta production	2/96	19/29008	0.00178663	0.0229181	0.0163423	Lum/Cd34	2
Control	Control	GO:0010634	positive regulation of epithelial cell migration	4/96	156/29008	0.0018213	0.0232029	0.0165454	Smoc2/Sparc/Igf1/Enpp2	4
Control	Control	GO:0006684	sphingomyelin metabolic process	2/96	20/29008	0.00198087	0.0250641	0.0178725	Abca8a/Abca8b	2
Control	Control	GO:0080164	regulation of nitric oxide metabolic process	3/96	75/29008	0.00199598	0.0250846	0.0178872	Cd34/Ddah2/Igf1	3
Control	Control	GO:0006029	proteoglycan metabolic process	3/96	76/29008	0.00207306	0.0258785	0.0184532	Dcn/Bgn/Igf1	3
Control	Control	GO:0051900	regulation of mitochondrial depolarization	2/96	21/29008	0.00218467	0.0270899	0.0193171	Dcn/Myoc	2
Control	Control	GO:0031579	membrane raft organization	2/96	22/29008	0.00239797	0.0295379	0.0210627	Gsn/S100a10	2
Control	Control	GO:0006749	glutathione metabolic process	3/96	81/29008	0.00248618	0.0302449	0.0215668	Dpep1/Mgst1/Gstm1	3
Control	Control	GO:0007596	blood coagulation	4/96	170/29008	0.00248789	0.0302449	0.0215668	Fn1/Entpd2/Cd34/Axl	4
Control	Control	GO:1901652	response to peptide	6/96	412/29008	0.00250601	0.0302674	0.0215828	Serpinf1/Lpl/Mmp2/Rarres2/Marcks/Igf1	6
Control	Control	GO:0007599	hemostasis	4/96	173/29008	0.00264987	0.0311947	0.0222441	Fn1/Entpd2/Cd34/Axl	4
Control	Control	GO:0030509	BMP signaling pathway	4/96	173/29008	0.00264987	0.0311947	0.0222441	Gpc3/Htra3/Chrdl1/Fstl1	4
Control	Control	GO:0050817	coagulation	4/96	173/29008	0.00264987	0.0311947	0.0222441	Fn1/Entpd2/Cd34/Axl	4
Control	Control	GO:0051896	regulation of protein kinase B signaling	4/96	173/29008	0.00264987	0.0311947	0.0222441	Myoc/Axl/Igf1/Rcn3	4
Control	Control	GO:0006809	nitric oxide biosynthetic process	3/96	84/29008	0.00275676	0.0322489	0.0229958	Cd34/Ddah2/Igf1	3
Control	Control	GO:0051882	mitochondrial depolarization	2/96	24/29008	0.00285281	0.0329579	0.0235014	Dcn/Myoc	2
Control	Control	GO:1990000	amyloid fibril formation	2/96	24/29008	0.00285281	0.0329579	0.0235014	Gsn/Hspg2	2
Control	Control	GO:0009612	response to mechanical stimulus	4/96	177/29008	0.00287692	0.0330188	0.0235448	Col1a1/Gsn/Mmp2/Igf1	4
Control	Control	GO:0001818	negative regulation of cytokine production	5/96	292/29008	0.00289573	0.0330188	0.0235448	Apod/Fn1/Cd34/Axl/Igf1	5
Control	Control	GO:0048660	regulation of smooth muscle cell proliferation	4/96	178/29008	0.00293569	0.0330188	0.0235448	Apod/Ogn/Mmp2/Igf1	4
Control	Control	GO:0030168	platelet activation	3/96	86/29008	0.00294684	0.0330188	0.0235448	Fn1/Entpd2/Axl	3
Control	Control	GO:0046323	glucose import	3/96	86/29008	0.00294684	0.0330188	0.0235448	Gpc3/Ace/Igf1	3
Control	Control	GO:0003084	positive regulation of systemic arterial blood pressure	2/96	25/29008	0.00309421	0.0343048	0.0244618	Ace/Rarres2	2
Control	Control	GO:0001935	endothelial cell proliferation	4/96	181/29008	0.00311694	0.0343048	0.0244618	Sparc/Cd34/Ecm1/Igf1	4
Control	Control	GO:0071674	mononuclear cell migration	4/96	181/29008	0.00311694	0.0343048	0.0244618	Apod/Ccl11/Ecm1/Rarres2	4
Control	Control	GO:0032680	regulation of tumor necrosis factor production	4/96	183/29008	0.00324193	0.0352112	0.0251082	Cd34/Lpl/Axl/Igf1	4
Control	Control	GO:0046209	nitric oxide metabolic process	3/96	89/29008	0.00324677	0.0352112	0.0251082	Cd34/Ddah2/Igf1	3
Control	Control	GO:0048659	smooth muscle cell proliferation	4/96	184/29008	0.00330569	0.0352112	0.0251082	Apod/Ogn/Mmp2/Igf1	4
Control	Control	GO:0071772	response to BMP	4/96	184/29008	0.00330569	0.0352112	0.0251082	Gpc3/Htra3/Chrdl1/Fstl1	4
Control	Control	GO:0071773	cellular response to BMP stimulus	4/96	184/29008	0.00330569	0.0352112	0.0251082	Gpc3/Htra3/Chrdl1/Fstl1	4
Control	Control	GO:0032878	regulation of establishment or maintenance of cell polarity	2/96	26/29008	0.00334486	0.0352112	0.0251082	Gsn/Igf1	2
Control	Control	GO:0043171	peptide catabolic process	2/96	26/29008	0.00334486	0.0352112	0.0251082	Ace/Dpep1	2
Control	Control	GO:0010827	regulation of glucose transmembrane transport	3/96	90/29008	0.00335075	0.0352112	0.0251082	Gpc3/Ace/Igf1	3
Control	Control	GO:0007179	transforming growth factor beta receptor signaling pathway	4/96	186/29008	0.00343577	0.0355223	0.02533	Col1a2/Col3a1/Htra3/Cdkn1c	4
Control	Control	GO:1903555	regulation of tumor necrosis factor superfamily cytokine production	4/96	186/29008	0.00343577	0.0355223	0.02533	Cd34/Lpl/Axl/Igf1	4
Control	Control	GO:0030203	glycosaminoglycan metabolic process	3/96	91/29008	0.00345674	0.0355223	0.02533	Dcn/Itih5/Bgn	3
Control	Control	GO:2001057	reactive nitrogen species metabolic process	3/96	91/29008	0.00345674	0.0355223	0.02533	Cd34/Ddah2/Igf1	3
Control	Control	GO:0032640	tumor necrosis factor production	4/96	188/29008	0.00356929	0.0362418	0.025843	Cd34/Lpl/Axl/Igf1	4
Control	Control	GO:0048754	branching morphogenesis of an epithelial tube	4/96	188/29008	0.00356929	0.0362418	0.025843	Gpc3/Ccl11/Mgp/Igf1	4
Control	Control	GO:0010954	positive regulation of protein processing	2/96	27/29008	0.00360469	0.0362418	0.025843	Gsn/Clec3b	2
Control	Control	GO:0030204	chondroitin sulfate metabolic process	2/96	27/29008	0.00360469	0.0362418	0.025843	Dcn/Bgn	2
Control	Control	GO:0071706	tumor necrosis factor superfamily cytokine production	4/96	191/29008	0.00377611	0.0377611	0.0269264	Cd34/Lpl/Axl/Igf1	4
Control	Control	GO:0060326	cell chemotaxis	5/96	312/29008	0.00383882	0.0379209	0.0270404	Smoc2/Ccl11/Rarres2/Dpep1/Enpp2	5
Control	Control	GO:0044342	type B pancreatic cell proliferation	2/96	28/29008	0.00387364	0.0379209	0.0270404	Igfbp4/Nupr1	2
Control	Control	GO:0150077	regulation of neuroinflammatory response	2/96	28/29008	0.00387364	0.0379209	0.0270404	Nupr1/Igf1	2
Control	Control	GO:1903902	positive regulation of viral life cycle	2/96	28/29008	0.00387364	0.0379209	0.0270404	Lgals1/Axl	2
Control	Control	GO:0010660	regulation of muscle cell apoptotic process	3/96	95/29008	0.00390119	0.0379906	0.0270901	Nupr1/Igf1/Fndc1	3
Control	Control	GO:0007229	integrin-mediated signaling pathway	3/96	96/29008	0.00401747	0.0387176	0.0276085	Fn1/Col3a1/Cd63	3
Control	Control	GO:0009408	response to heat	3/96	96/29008	0.00401747	0.0387176	0.0276085	Cd34/Scara5/Igf1	3
Control	Control	GO:0002313	mature B cell differentiation involved in immune response	2/96	29/29008	0.00415165	0.0391983	0.0279512	Lgals1/Itm2a	2
Control	Control	GO:0035987	endodermal cell differentiation	2/96	29/29008	0.00415165	0.0391983	0.0279512	Fn1/Col5a2	2
Control	Control	GO:0060343	trabecula formation	2/96	29/29008	0.00415165	0.0391983	0.0279512	Col1a1/Mmp2	2
Control	Control	GO:1903319	positive regulation of protein maturation	2/96	29/29008	0.00415165	0.0391983	0.0279512	Gsn/Clec3b	2
Control	Control	GO:0046578	regulation of Ras protein signal transduction	4/96	200/29008	0.0044451	0.041757	0.0297758	Myoc/Col3a1/Timp2/Igf1	4
Control	Control	GO:0010657	muscle cell apoptotic process	3/96	100/29008	0.00450364	0.0420943	0.0300163	Nupr1/Igf1/Fndc1	3
Control	Control	GO:0006790	sulfur compound metabolic process	5/96	326/29008	0.00461812	0.0429485	0.0306254	Dcn/Dpep1/Bgn/Mgst1/Gstm1	5
Control	Control	GO:0010875	positive regulation of cholesterol efflux	2/96	31/29008	0.00473458	0.0435956	0.0310869	Abca8a/Abca8b	2
Control	Control	GO:1901889	negative regulation of cell junction assembly	2/96	31/29008	0.00473458	0.0435956	0.0310869	Apod/Ace	2
Control	Control	GO:0046718	viral entry into host cell	3/96	102/29008	0.00475949	0.0436092	0.0310965	Gsn/Lgals1/Axl	3
Control	Control	GO:0043491	protein kinase B signaling	4/96	205/29008	0.00484924	0.044096	0.0314437	Myoc/Axl/Igf1/Rcn3	4
Control	Control	GO:0007265	Ras protein signal transduction	5/96	330/29008	0.00486005	0.044096	0.0314437	Col1a2/Myoc/Col3a1/Timp2/Igf1	5
Control	Control	GO:0009100	glycoprotein metabolic process	5/96	331/29008	0.00492191	0.044423	0.0316769	Dcn/Itm2a/Pcsk6/Bgn/Igf1	5
Control	Control	GO:0051153	regulation of striated muscle cell differentiation	3/96	104/29008	0.00502398	0.044423	0.0316769	Pi16/Shox2/Igf1	3
Control	Control	GO:0055013	cardiac muscle cell development	3/96	104/29008	0.00502398	0.044423	0.0316769	Pi16/Shox2/Igf1	3
Control	Control	GO:0090288	negative regulation of cellular response to growth factor stimulus	3/96	104/29008	0.00502398	0.044423	0.0316769	Dcn/Htra3/Chrdl1	3
Control	Control	GO:0061050	regulation of cell growth involved in cardiac muscle cell development	2/96	32/29008	0.00503939	0.044423	0.0316769	Pi16/Igf1	2
Control	Control	GO:0071425	hematopoietic stem cell proliferation	2/96	32/29008	0.00503939	0.044423	0.0316769	Cd34/Ace	2
Control	Control	GO:0009135	purine nucleoside diphosphate metabolic process	3/96	105/29008	0.00515948	0.0450546	0.0321272	Entpd2/Nupr1/Igf1	3
Control	Control	GO:0009179	purine ribonucleoside diphosphate metabolic process	3/96	105/29008	0.00515948	0.0450546	0.0321272	Entpd2/Nupr1/Igf1	3
Control	Control	GO:0044409	entry into host	3/96	106/29008	0.00529717	0.0460408	0.0328304	Gsn/Lgals1/Axl	3
Control	Control	GO:0048566	embryonic digestive tract development	2/96	33/29008	0.005353	0.0460953	0.0328693	Rarres2/Shox2	2
Control	Control	GO:0060740	prostate gland epithelium morphogenesis	2/96	33/29008	0.005353	0.0460953	0.0328693	Mmp2/Igf1	2
Control	Control	GO:0072676	lymphocyte migration	3/96	107/29008	0.00543705	0.0465031	0.0331601	Apod/Ccl11/Ecm1	3
Control	Control	GO:0006022	aminoglycan metabolic process	3/96	108/29008	0.00557914	0.0465031	0.0331601	Dcn/Itih5/Bgn	3
Control	Control	GO:0014897	striated muscle hypertrophy	3/96	108/29008	0.00557914	0.0465031	0.0331601	Pi16/Myoc/Igf1	3
Control	Control	GO:0048145	regulation of fibroblast proliferation	3/96	108/29008	0.00557914	0.0465031	0.0331601	Fn1/Nupr1/Igf1	3
Control	Control	GO:0060537	muscle tissue development	6/96	486/29008	0.0055915	0.0465031	0.0331601	Pi16/Col3a1/Hspg2/Nupr1/Shox2/Igf1	6
Control	Control	GO:0072001	renal system development	5/96	342/29008	0.00563984	0.0465031	0.0331601	Nid1/Gpc3/Cdkn1c/Ace/Nfia	5
Control	Control	GO:0001958	endochondral ossification	2/96	34/29008	0.00567537	0.0465031	0.0331601	Col1a1/Hspg2	2
Control	Control	GO:0036075	replacement ossification	2/96	34/29008	0.00567537	0.0465031	0.0331601	Col1a1/Hspg2	2
Control	Control	GO:0042908	xenobiotic transport	2/96	34/29008	0.00567537	0.0465031	0.0331601	Abca8a/Abca8b	2
Control	Control	GO:0060512	prostate gland morphogenesis	2/96	34/29008	0.00567537	0.0465031	0.0331601	Mmp2/Igf1	2
Control	Control	GO:1904707	positive regulation of vascular associated smooth muscle cell proliferation	2/96	34/29008	0.00567537	0.0465031	0.0331601	Mmp2/Igf1	2
Control	Control	GO:0010595	positive regulation of endothelial cell migration	3/96	109/29008	0.00572344	0.0466913	0.0332943	Smoc2/Sparc/Igf1	3
Control	Control	GO:0042063	gliogenesis	5/96	344/29008	0.00577791	0.0469297	0.0334643	Fn1/Myoc/Igf1/Nfix/Enpp2	5
Control	Control	GO:0014896	muscle hypertrophy	3/96	110/29008	0.00586997	0.047061	0.0335579	Pi16/Myoc/Igf1	3
Control	Control	GO:0016525	negative regulation of angiogenesis	3/96	110/29008	0.00586997	0.047061	0.0335579	Sparc/Dcn/Serpinf1	3
Control	Control	GO:0055006	cardiac cell development	3/96	110/29008	0.00586997	0.047061	0.0335579	Pi16/Shox2/Igf1	3
Control	Control	GO:2000181	negative regulation of blood vessel morphogenesis	3/96	112/29008	0.00616974	0.049252	0.0351203	Sparc/Dcn/Serpinf1	3
Control	Control	GO:0001649	osteoblast differentiation	4/96	220/29008	0.00620821	0.0493473	0.0351883	Col1a1/Myoc/Shox2/Igf1	4
Control	Control	GO:0055001	muscle cell development	4/96	221/29008	0.0063069	0.0493883	0.0352174	Pi16/Shox2/Igf1/Ramp2	4
Control	Control	GO:0009185	ribonucleoside diphosphate metabolic process	3/96	113/29008	0.006323	0.0493883	0.0352174	Entpd2/Nupr1/Igf1	3
Control	Control	GO:1901343	negative regulation of vasculature development	3/96	113/29008	0.006323	0.0493883	0.0352174	Sparc/Dcn/Serpinf1	3
Control	Control	GO:0022617	extracellular matrix disassembly	2/96	36/29008	0.00634613	0.0493883	0.0352174	Adamts5/Lamc1	2
Control	Control	GO:1904037	positive regulation of epithelial cell apoptotic process	2/96	36/29008	0.00634613	0.0493883	0.0352174	Gsn/Cd248	2

### Sheet: MGUS
Cluster	cluster	ID	Description	GeneRatio	BgRatio	pvalue	p.adjust	qvalue	geneID	Count
MGUS	MGUS	GO:0071276	cellular response to cadmium ion	3/5	26/29008	6.3841e-09	2.13867e-06	4.16646e-07	Mt1/Mt2/Fos	3
MGUS	MGUS	GO:0046686	response to cadmium ion	3/5	38/29008	2.07011e-08	3.46743e-06	6.75509e-07	Mt1/Mt2/Fos	3
MGUS	MGUS	GO:0097501	stress response to metal ion	2/5	10/29008	1.06901e-06	0.000119373	2.32557e-05	Mt1/Mt2	2
MGUS	MGUS	GO:0071248	cellular response to metal ion	3/5	167/29008	1.85827e-06	0.000144799	2.82091e-05	Mt1/Mt2/Fos	3
MGUS	MGUS	GO:0071294	cellular response to zinc ion	2/5	14/29008	2.16118e-06	0.000144799	2.82091e-05	Mt1/Mt2	2
MGUS	MGUS	GO:0071280	cellular response to copper ion	2/5	18/29008	3.63263e-06	0.000202822	3.95129e-05	Mt1/Mt2	2
MGUS	MGUS	GO:0071241	cellular response to inorganic substance	3/5	237/29008	5.32046e-06	0.000254622	4.96043e-05	Mt1/Mt2/Fos	3
MGUS	MGUS	GO:0007263	nitric oxide mediated signal transduction	2/5	25/29008	7.11937e-06	0.000277661	5.40927e-05	Mt1/Mt2	2
MGUS	MGUS	GO:0006882	cellular zinc ion homeostasis	2/5	28/29008	8.96855e-06	0.000277661	5.40927e-05	Mt1/Mt2	2
MGUS	MGUS	GO:0046688	response to copper ion	2/5	28/29008	8.96855e-06	0.000277661	5.40927e-05	Mt1/Mt2	2
MGUS	MGUS	GO:0055069	zinc ion homeostasis	2/5	29/29008	9.63223e-06	0.000277661	5.40927e-05	Mt1/Mt2	2
MGUS	MGUS	GO:0010038	response to metal ion	3/5	292/29008	9.94608e-06	0.000277661	5.40927e-05	Mt1/Mt2/Fos	3
MGUS	MGUS	GO:0010043	response to zinc ion	2/5	36/29008	1.49393e-05	0.000384975	7.49991e-05	Mt1/Mt2	2
MGUS	MGUS	GO:0098754	detoxification	2/5	58/29008	3.91385e-05	0.000936529	0.00018245	Mt1/Mt2	2
MGUS	MGUS	GO:0002763	positive regulation of myeloid leukocyte differentiation	2/5	72/29008	6.04606e-05	0.00135029	0.000263057	Fos/Cd74	2
MGUS	MGUS	GO:0048525	negative regulation of viral process	2/5	102/29008	0.000121592	0.00254583	0.000495966	Slpi/Cd74	2
MGUS	MGUS	GO:0046916	cellular transition metal ion homeostasis	2/5	111/29008	0.000144022	0.00272895	0.000531641	Mt1/Mt2	2
MGUS	MGUS	GO:0045639	positive regulation of myeloid cell differentiation	2/5	112/29008	0.00014663	0.00272895	0.000531641	Fos/Cd74	2
MGUS	MGUS	GO:0009636	response to toxic substance	2/5	123/29008	0.000176855	0.00311823	0.000607479	Mt1/Mt2	2
MGUS	MGUS	GO:0002761	regulation of myeloid leukocyte differentiation	2/5	137/29008	0.000219377	0.00355081	0.000691752	Fos/Cd74	2
MGUS	MGUS	GO:0055076	transition metal ion homeostasis	2/5	138/29008	0.000222588	0.00355081	0.000691752	Mt1/Mt2	2
MGUS	MGUS	GO:1903900	regulation of viral life cycle	2/5	153/29008	0.000273518	0.00416494	0.000811395	Slpi/Cd74	2
MGUS	MGUS	GO:0050792	regulation of viral process	2/5	174/29008	0.000353522	0.00514912	0.00100313	Slpi/Cd74	2
MGUS	MGUS	GO:1902107	positive regulation of leukocyte differentiation	2/5	188/29008	0.000412477	0.00552719	0.00107678	Fos/Cd74	2
MGUS	MGUS	GO:1903708	positive regulation of hemopoiesis	2/5	188/29008	0.000412477	0.00552719	0.00107678	Fos/Cd74	2
MGUS	MGUS	GO:0045637	regulation of myeloid cell differentiation	2/5	219/29008	0.000558946	0.0072018	0.00140302	Fos/Cd74	2
MGUS	MGUS	GO:0002573	myeloid leukocyte differentiation	2/5	238/29008	0.000659513	0.00818284	0.00159414	Fos/Cd74	2
MGUS	MGUS	GO:0019058	viral life cycle	2/5	257/29008	0.000768245	0.0091915	0.00179065	Slpi/Cd74	2
MGUS	MGUS	GO:0019932	second-messenger-mediated signaling	2/5	308/29008	0.00110022	0.0127095	0.002476	Mt1/Mt2	2
MGUS	MGUS	GO:1902105	regulation of leukocyte differentiation	2/5	320/29008	0.00118678	0.0132524	0.00258177	Fos/Cd74	2
MGUS	MGUS	GO:0016032	viral process	2/5	346/29008	0.0013853	0.0149701	0.00291641	Slpi/Cd74	2
MGUS	MGUS	GO:1901214	regulation of neuron death	2/5	384/29008	0.00170229	0.0164295	0.00320071	Mt1/Fos	2
MGUS	MGUS	GO:1903706	regulation of hemopoiesis	2/5	398/29008	0.00182706	0.0164295	0.00320071	Fos/Cd74	2
MGUS	MGUS	GO:0030099	myeloid cell differentiation	2/5	426/29008	0.00208946	0.0164295	0.00320071	Fos/Cd74	2
MGUS	MGUS	GO:0070997	neuron death	2/5	428/29008	0.00210886	0.0164295	0.00320071	Mt1/Fos	2

### Sheet: MM
Cluster	cluster	ID	Description	GeneRatio	BgRatio	pvalue	p.adjust	qvalue	geneID	Count
MM	MM	GO:0046597	negative regulation of viral entry into host cell	2/7	30/29008	2.16431e-05	0.00194833	0.000639661	Ly6e/Cd74	2
MM	MM	GO:0095500	acetylcholine receptor signaling pathway	2/7	33/29008	2.62612e-05	0.00194833	0.000639661	Ly6c2/Ly6e	2
MM	MM	GO:1903901	negative regulation of viral life cycle	2/7	33/29008	2.62612e-05	0.00194833	0.000639661	Ly6e/Cd74	2
MM	MM	GO:1905145	cellular response to acetylcholine	2/7	35/29008	2.95868e-05	0.00194833	0.000639661	Ly6c2/Ly6e	2
MM	MM	GO:1905144	response to acetylcholine	2/7	36/29008	3.13236e-05	0.00194833	0.000639661	Ly6c2/Ly6e	2
MM	MM	GO:0098926	postsynaptic signal transduction	2/7	49/29008	5.83834e-05	0.00281161	0.000923087	Ly6c2/Ly6e	2
MM	MM	GO:0046596	regulation of viral entry into host cell	2/7	51/29008	6.32838e-05	0.00281161	0.000923087	Ly6e/Cd74	2
MM	MM	GO:0052372	modulation by symbiont of entry into host	2/7	56/29008	7.6393e-05	0.00296978	0.000975015	Ly6e/Cd74	2
MM	MM	GO:0043903	regulation of biological process involved in symbiotic interaction	2/7	81/29008	0.000160261	0.00553792	0.00181817	Ly6e/Cd74	2
MM	MM	GO:0046718	viral entry into host cell	2/7	102/29008	0.000254171	0.00711343	0.00233543	Ly6e/Cd74	2
MM	MM	GO:0048525	negative regulation of viral process	2/7	102/29008	0.000254171	0.00711343	0.00233543	Ly6e/Cd74	2
MM	MM	GO:0044409	entry into host	2/7	106/29008	0.000274473	0.00711343	0.00233543	Ly6e/Cd74	2
MM	MM	GO:0052126	movement in host environment	2/7	126/29008	0.000387513	0.00927049	0.00304362	Ly6e/Cd74	2
MM	MM	GO:0051701	biological process involved in interaction with host	2/7	149/29008	0.000541132	0.0118266	0.00388282	Ly6e/Cd74	2
MM	MM	GO:1903900	regulation of viral life cycle	2/7	153/29008	0.000570415	0.0118266	0.00388282	Ly6e/Cd74	2
MM	MM	GO:0050792	regulation of viral process	2/7	174/29008	0.000736548	0.0143166	0.00470034	Ly6e/Cd74	2
MM	MM	GO:0019058	viral life cycle	2/7	257/29008	0.0015945	0.0291701	0.0095769	Ly6e/Cd74	2
MM	MM	GO:0044403	biological process involved in symbiotic interaction	2/7	265/29008	0.00169396	0.0292678	0.00960899	Ly6e/Cd74	2
MM	MM	GO:0016032	viral process	2/7	346/29008	0.00286346	0.0313604	0.010296	Ly6e/Cd74	2
MM	MM	GO:0019221	cytokine-mediated signaling pathway	2/7	397/29008	0.00374908	0.0313604	0.010296	Iigp1/Cd74	2
MM	MM	GO:0030098	lymphocyte differentiation	2/7	441/29008	0.00460388	0.0325411	0.0106836	Ly6d/Cd74	2
MM	MM	GO:1903131	mononuclear cell differentiation	2/7	489/29008	0.00563058	0.0341442	0.01121	Ly6d/Cd74	2
