## Supplementary material for "Stromal and Endothelial Transcriptional Changes during Progression from MGUS to Myeloma and after Treatment Response": Supp_Table_6.xlsx

### Sheet: Sheet 1
p_val	avg_log2FC	pct.1	pct.2	p_val_adj	cluster	gene
4.4042e-54	4.47116	0.923	0.107	1.02094e-49	MGUS	Ly6c2
6.41111e-43	4.01251	0.769	0.031	1.48616e-38	MGUS	Cd52
4.48666e-32	3.23387	0.797	0.313	1.04005e-27	MGUS	Cd74
1.20833e-30	3.18704	0.671	0.076	2.80102e-26	MGUS	Ly6d
4.0875e-33	3.06724	0.923	0.695	9.47523e-29	MGUS	Slpi
5.86138e-26	2.30796	0.909	0.573	1.35873e-21	MGUS	Mt1
5.47123e-11	1.86727	0.51	0.313	1.26829e-06	MGUS	Mt2
1.77933e-09	1.31546	0.357	0.176	4.12467e-05	MGUS	Mzb1
0.000211389	1.30083	0.49	0.328	1	MGUS	Fos
5.41861e-18	1.10244	0.545	0.74	1.25609e-13	MGUS	Cyba
9.60714e-18	1.02415	0.531	0.702	2.22703e-13	MGUS	Sec61b
3.58456e-20	0.992935	0.427	0.603	8.30936e-16	MGUS	Uqcrq
2.53227e-05	0.961256	0.755	0.527	0.587005	MGUS	Ly6a
9.61456e-18	0.914533	0.636	0.794	2.22875e-13	MGUS	Npm1
3.31956e-15	0.912938	0.308	0.473	7.69506e-11	MGUS	Nars
2.26241e-17	0.89811	0.538	0.763	5.24449e-13	MGUS	Krtcap2
5.7228e-16	0.862384	0.266	0.427	1.3266e-11	MGUS	Sod2
8.61489e-23	0.839846	0.455	0.679	1.99702e-18	MGUS	Spcs2
3.90342e-19	0.823891	0.434	0.664	9.04852e-15	MGUS	Xbp1
2.7437e-12	0.809371	0.406	0.565	6.36017e-08	MGUS	Sdc4
1.42156e-17	0.790478	0.545	0.733	3.29532e-13	MGUS	Eef1g
3.55107e-19	0.782818	0.441	0.733	8.23174e-15	MGUS	Spcs1
1.41345e-15	0.76803	0.797	0.954	3.27653e-11	MGUS	Hsp90b1
1.93048e-20	0.747069	0.357	0.595	4.47504e-16	MGUS	Prdx4
5.63834e-18	0.732546	0.427	0.71	1.30702e-13	MGUS	Top1
2.63686e-16	0.71902	0.434	0.649	6.1125e-12	MGUS	Prpf4b
8.44035e-16	0.707838	0.531	0.74	1.95656e-11	MGUS	Eif3f
1.17713e-17	0.690376	0.448	0.718	2.72872e-13	MGUS	Mycbp2
1.14314e-09	0.681158	0.21	0.366	2.64991e-05	MGUS	Spcs3
1.94946e-19	0.675489	0.455	0.695	4.51905e-15	MGUS	Eif2s2
7.80656e-16	0.658139	0.35	0.55	1.80964e-11	MGUS	Snrpd2
1.04686e-18	0.648333	0.35	0.565	2.42674e-14	MGUS	Eif3i
9.27361e-14	0.622208	0.406	0.603	2.14972e-09	MGUS	Set
7.34757e-13	0.611387	0.448	0.664	1.70324e-08	MGUS	Atp5j2
1.43394e-12	0.606844	0.322	0.489	3.32401e-08	MGUS	Pdia4
1.53652e-14	0.59055	0.217	0.443	3.56182e-10	MGUS	Creg1
3.84395e-10	0.588599	0.189	0.344	8.91065e-06	MGUS	Fxyd5
1.03786e-14	0.586195	0.294	0.511	2.40586e-10	MGUS	Zfp706
1.11952e-15	0.572187	0.427	0.611	2.59515e-11	MGUS	Fkbp2
7.44731e-17	0.560608	0.238	0.511	1.72636e-12	MGUS	Rnf187
2.21878e-22	0.557813	0.559	0.885	5.14335e-18	MGUS	Srrm2
1.7977e-15	0.55397	0.531	0.756	4.16725e-11	MGUS	Atp5b
9.77242e-17	0.550014	0.643	0.878	2.26534e-12	MGUS	Hnrnpa2b1
8.34956e-10	0.541437	0.175	0.344	1.93551e-05	MGUS	Osmr
1.42701e-20	0.537043	0.413	0.74	3.30794e-16	MGUS	Cox6a1
4.78654e-10	0.53151	0.315	0.496	1.10957e-05	MGUS	Erp29
3.39632e-18	0.528925	0.392	0.679	7.87302e-14	MGUS	Sh3glb1
9.15169e-13	0.521316	0.343	0.519	2.12145e-08	MGUS	Cox5a
2.87079e-16	0.514108	0.315	0.55	6.65478e-12	MGUS	Hspe1
4.55608e-14	0.511056	0.217	0.427	1.05615e-09	MGUS	Glrx3
6.57019e-14	0.505174	0.217	0.511	1.52304e-09	MGUS	Nol7
3.00569e-16	0.501442	0.469	0.756	6.96748e-12	MGUS	Ctsz
3.98714e-16	-0.500181	0.217	0.656	9.24258e-12	Control	Tubb5
3.0277e-07	-0.500378	0.07	0.305	0.00701851	Control	Slco3a1
1.1339e-06	-0.501169	0.098	0.313	0.0262849	Control	Thbs1
5.90644e-19	-0.501445	0.154	0.618	1.36917e-14	Control	1810037I17Rik
2.4847e-12	-0.502819	0.154	0.519	5.75979e-08	Control	Vezf1
6.90041e-10	-0.50553	0.077	0.374	1.59958e-05	Control	Dicer1
3.99942e-11	-0.506125	0.035	0.321	9.27105e-07	Control	Nbdy
1.03807e-11	-0.507526	0.077	0.405	2.40635e-07	Control	Rab28
7.57515e-07	-0.508201	0.084	0.328	0.0175599	Control	Fam129a
2.40673e-09	-0.508495	0.056	0.305	5.57903e-05	Control	Pamr1
1.15249e-05	-0.509578	0.14	0.359	0.267159	Control	Ccn3
4.48806e-12	-0.510117	0.161	0.55	1.04038e-07	Control	Fuca1
3.20121e-05	-0.51121	0.161	0.389	0.742071	Control	Cdc42ep3
2.66346e-15	-0.511653	0.28	0.718	6.17416e-11	Control	Capns1
6.30732e-13	-0.511838	0.224	0.626	1.4621e-08	Control	Pten
2.7794e-17	-0.51223	0.196	0.656	6.44292e-13	Control	Sf3b2
5.97613e-14	-0.512371	0.182	0.565	1.38533e-09	Control	Clmp
4.80091e-10	-0.513068	0.112	0.42	1.1129e-05	Control	Snhg18
9.91321e-06	-0.513671	0.098	0.313	0.229798	Control	Tmem100
3.45539e-13	-0.514212	0.105	0.466	8.00993e-09	Control	Tmed7
1.29197e-11	-0.51437	0.14	0.489	2.99491e-07	Control	Tmx3
4.33817e-18	-0.515884	0.196	0.664	1.00563e-13	Control	Rhoc
3.90845e-06	-0.516505	0.133	0.366	0.0906017	Control	Bmp4
1.08931e-13	-0.516981	0.133	0.519	2.52512e-09	Control	Slc50a1
2.22861e-17	-0.517202	0.119	0.534	5.16613e-13	Control	Igf2r
2.33232e-14	-0.517243	0.084	0.458	5.40654e-10	Control	Alkbh5
2.827e-15	-0.517496	0.189	0.618	6.55326e-11	Control	Ndufc2
2.5686e-14	-0.518652	0.392	0.824	5.95428e-10	Control	Gabarap
1.00419e-15	-0.519077	0.203	0.641	2.32781e-11	Control	Golim4
1.31022e-13	-0.519854	0.182	0.588	3.03723e-09	Control	Emc7
1.98012e-12	-0.521303	0.14	0.504	4.59011e-08	Control	Klhl24
5.36604e-12	-0.52144	0.119	0.481	1.2439e-07	Control	Twsg1
9.11144e-18	-0.521561	0.091	0.527	2.11212e-13	Control	Sdha
1.54762e-22	-0.521713	0.168	0.679	3.58754e-18	Control	Nfat5
3.20821e-10	-0.522724	0.154	0.481	7.43695e-06	Control	Slfn5
1.04086e-11	-0.524347	0.147	0.504	2.41282e-07	Control	Pak2
2.74277e-15	-0.524423	0.35	0.802	6.35802e-11	Control	Anxa2
7.93855e-16	-0.524534	0.042	0.397	1.84023e-11	Control	Tax1bp3
1.26328e-11	-0.526117	0.112	0.458	2.9284e-07	Control	Myadm
9.83494e-13	-0.531119	0.063	0.382	2.27984e-08	Control	Scarf2
1.28443e-11	-0.532188	0.077	0.389	2.97743e-07	Control	Emilin1
3.04696e-12	-0.532466	0.105	0.435	7.06315e-08	Control	Heg1
7.27238e-12	-0.533259	0.07	0.389	1.68581e-07	Control	Ddhd2
4.51423e-09	-0.534803	0.07	0.305	0.000104644	Control	Thsd7a
1.38109e-13	-0.534861	0.091	0.435	3.2015e-09	Control	Tm4sf1
3.00531e-14	-0.537266	0.552	0.947	6.9666e-10	Control	Nedd4
4.37929e-08	-0.537417	0.119	0.366	0.00101516	Control	Steap4
3.56041e-11	-0.537954	0.154	0.504	8.25339e-07	Control	Copz2
1.66795e-14	-0.538237	0.042	0.382	3.86648e-10	Control	Pard3
4.42751e-17	-0.540086	0.35	0.824	1.02634e-12	Control	Mbnl1
4.0765e-12	-0.540345	0.133	0.496	9.44973e-08	Control	Atxn10
4.6317e-08	-0.540818	0.077	0.344	0.00107367	Control	Mettl7a1
9.8041e-15	-0.540982	0.112	0.496	2.27269e-10	Control	Ahcyl1
1.91641e-15	-0.544331	0.105	0.511	4.44243e-11	Control	9530068E07Rik
5.4927e-15	-0.544353	0.196	0.626	1.27326e-10	Control	Bri3
1.96266e-17	-0.544741	0.168	0.595	4.54964e-13	Control	Fap
4.18162e-18	-0.544748	0.154	0.618	9.69341e-14	Control	Esd
3.3544e-19	-0.546544	0.161	0.641	7.77584e-15	Control	2900097C17Rik
1.8806e-11	-0.546566	0.098	0.435	4.35942e-07	Control	Rab34
1.05561e-11	-0.54862	0.049	0.344	2.44702e-07	Control	Pdzd2
4.53016e-12	-0.548759	0.063	0.382	1.05014e-07	Control	Tmem65
2.17824e-11	-0.54898	0.084	0.412	5.04939e-07	Control	Pigp
0.000568208	-0.551544	0.182	0.389	1	Control	Sparcl1
4.07165e-08	-0.553115	0.168	0.435	0.000943849	Control	Slc6a6
2.35065e-15	-0.553283	0.161	0.588	5.44903e-11	Control	Oip5os1
2.06347e-15	-0.553372	0.126	0.534	4.78332e-11	Control	Ube2r2
9.24116e-08	-0.55344	0.399	0.718	0.00214219	Control	Zeb2
7.13292e-27	-0.553803	0.266	0.832	1.65348e-22	Control	Nenf
9.61753e-11	-0.554226	0.056	0.344	2.22944e-06	Control	Crim1
6.24637e-14	-0.555376	0.189	0.595	1.44797e-09	Control	Gng11
1.09447e-08	-0.556695	0.133	0.435	0.000253708	Control	Aspn
4.11661e-12	-0.557382	0.322	0.725	9.5427e-08	Control	Nfib
2.24538e-11	-0.558866	0.119	0.466	5.20502e-07	Control	Crtap
4.41838e-16	-0.559748	0.273	0.733	1.02422e-11	Control	Atp2b1
2.8391e-16	-0.560158	0.161	0.603	6.58132e-12	Control	C1ra
8.88623e-12	-0.56023	0.056	0.374	2.05992e-07	Control	Abhd16a
1.08424e-19	-0.560382	0.371	0.87	2.51338e-15	Control	Anxa5
2.37314e-16	-0.561098	0.056	0.45	5.50116e-12	Control	Tmem259
3.06402e-14	-0.561438	0.434	0.855	7.10269e-10	Control	Igfbp7
4.46148e-11	-0.563326	0.371	0.763	1.03422e-06	Control	Tuba1a
8.14163e-16	-0.563363	0.077	0.466	1.88731e-11	Control	Ltbp3
4.68781e-13	-0.564401	0.58	0.947	1.08668e-08	Control	Zbtb20
3.45318e-11	-0.565007	0.077	0.389	8.00482e-07	Control	Agap1
5.09756e-11	-0.565793	0.098	0.427	1.18167e-06	Control	Stx4a
3.47593e-20	-0.567681	0.07	0.504	8.05755e-16	Control	Amotl2
6.28206e-10	-0.570294	0.056	0.344	1.45625e-05	Control	P3h4
9.33203e-12	-0.573935	0.196	0.58	2.16326e-07	Control	Lima1
1.24673e-13	-0.575308	0.189	0.603	2.89006e-09	Control	Dek
3.93619e-20	-0.575752	0.14	0.634	9.12449e-16	Control	Hexa
3.24809e-09	-0.577796	0.217	0.565	7.5294e-05	Control	Rhoj
4.38084e-10	-0.578353	0.273	0.634	1.01552e-05	Control	Anxa1
3.7401e-13	-0.578557	0.168	0.565	8.66992e-09	Control	Tspan3
3.49249e-10	-0.579708	0.084	0.397	8.09594e-06	Control	Ubr2
2.42781e-20	-0.581628	0.294	0.809	5.6279e-16	Control	Aplp2
9.56055e-11	-0.582867	0.056	0.344	2.21623e-06	Control	Slc43a3
5.82478e-09	-0.58287	0.063	0.336	0.000135024	Control	Cpne8
7.19466e-11	-0.583667	0.063	0.374	1.66779e-06	Control	Svil
3.77402e-20	-0.583958	0.266	0.771	8.74856e-16	Control	Rcn3
6.19912e-08	-0.584384	0.07	0.321	0.00143702	Control	Srpx2
4.04437e-07	-0.585526	0.217	0.519	0.00937526	Control	Il11ra1
6.73526e-12	-0.585908	0.084	0.412	1.5613e-07	Control	Ptgfrn
1.37513e-16	-0.58637	0.252	0.718	3.18769e-12	Control	Thra
6.91547e-16	-0.58786	0.315	0.779	1.60307e-11	Control	Cyb5a
5.10348e-12	-0.588096	0.105	0.466	1.18304e-07	Control	Smim7
5.20394e-17	-0.588447	0.105	0.542	1.20632e-12	Control	Rab11fip2
1.28845e-12	-0.588867	0.119	0.496	2.98676e-08	Control	Vps28
7.76822e-09	-0.589404	0.133	0.435	0.000180075	Control	Sod3
6.02231e-06	-0.589989	0.566	0.832	0.139603	Control	Serping1
1.85695e-08	-0.590497	0.056	0.313	0.000430459	Control	Hic1
2.00733e-18	-0.591354	0.189	0.672	4.6532e-14	Control	Arhgef12
6.71325e-21	-0.592654	0.35	0.863	1.5562e-16	Control	App
1.75042e-10	-0.594513	0.063	0.366	4.05766e-06	Control	Lmbrd1
4.66326e-09	-0.594599	0.077	0.366	0.000108099	Control	Rin2
3.68456e-15	-0.595211	0.07	0.443	8.54117e-11	Control	Smpdl3a
6.08276e-14	-0.59886	0.119	0.496	1.41005e-09	Control	Smarca2
5.85644e-16	-0.599064	0.105	0.504	1.35758e-11	Control	Ms4a4d
1.35938e-15	-0.600183	0.028	0.397	3.15117e-11	Control	Papss1
6.39524e-10	-0.600905	0.14	0.466	1.48248e-05	Control	Add3
3.20735e-10	-0.60112	0.699	0.969	7.43495e-06	Control	Actb
1.22891e-19	-0.602026	0.105	0.565	2.84874e-15	Control	Gna11
1.70219e-07	-0.602458	0.343	0.672	0.00394585	Control	Col4a1
2.80112e-11	-0.603324	0.084	0.412	6.49328e-07	Control	Ephx1
4.89638e-20	-0.60346	0.126	0.603	1.13503e-15	Control	Vdac3
1.88241e-06	-0.603632	0.077	0.313	0.0436361	Control	Anpep
1.37842e-12	-0.603972	0.189	0.58	3.19532e-08	Control	Lhfp
4.83963e-17	-0.607016	0.28	0.756	1.12187e-12	Control	Tmem50a
2.32894e-15	-0.608197	0.385	0.84	5.3987e-11	Control	Cd47
4.71907e-06	-0.608761	0.084	0.313	0.109393	Control	G0s2
2.20182e-15	-0.609008	0.238	0.695	5.10403e-11	Control	Wnk1
3.81293e-10	-0.609555	0.07	0.382	8.83876e-06	Control	Frg1
4.90719e-09	-0.609858	0.217	0.55	0.000113754	Control	Klf4
4.09044e-15	-0.610339	0.322	0.779	9.48204e-11	Control	Fxyd1
1.56283e-15	-0.611387	0.224	0.679	3.62279e-11	Control	Ifi27
5.35017e-20	-0.61173	0.259	0.779	1.24022e-15	Control	Calu
9.38534e-11	-0.613068	0.098	0.427	2.17562e-06	Control	Vat1
7.06556e-13	-0.613088	0.133	0.519	1.63787e-08	Control	Thoc7
8.54812e-16	-0.613124	0.168	0.603	1.98154e-11	Control	H2afv
1.33128e-10	-0.615034	0.161	0.504	3.08603e-06	Control	Lamb1
1.53167e-13	-0.61722	0.049	0.405	3.55056e-09	Control	Tab2
4.27891e-09	-0.619117	0.042	0.313	9.91895e-05	Control	Vapb
5.96137e-15	-0.623456	0.189	0.626	1.38191e-10	Control	Mrpl33
5.9938e-15	-0.623778	0.392	0.84	1.38942e-10	Control	Selenom
9.62771e-08	-0.625069	0.105	0.374	0.0022318	Control	Anxa3
4.66777e-11	-0.626689	0.287	0.679	1.08204e-06	Control	C1s1
3.66859e-10	-0.627199	0.224	0.58	8.50416e-06	Control	Fbln5
8.7428e-17	-0.628644	0.091	0.511	2.02667e-12	Control	Mir99ahg
5.28878e-20	-0.630356	0.301	0.809	1.22599e-15	Control	S100a13
1.24332e-11	-0.630628	0.119	0.481	2.88215e-07	Control	Cyb5r3
1.82164e-18	-0.632728	0.301	0.809	4.22275e-14	Control	Tgfbr3
2.83067e-15	-0.633925	0.112	0.519	6.56178e-11	Control	Mxra7
3.20997e-15	-0.634198	0.35	0.802	7.44103e-11	Control	Neat1
7.79172e-17	-0.638654	0.217	0.695	1.8062e-12	Control	Kdelr2
4.13409e-14	-0.638713	0.028	0.382	9.58323e-10	Control	Ilrun
3.28921e-11	-0.638753	0.762	0.985	7.62471e-07	Control	Itm2b
4.3266e-12	-0.639732	0.147	0.527	1.00295e-07	Control	Lmo4
1.02813e-15	-0.640091	0.189	0.641	2.3833e-11	Control	Oat
6.22089e-12	-0.644137	0.14	0.519	1.44207e-07	Control	Spred1
1.64435e-08	-0.647672	0.091	0.382	0.000381178	Control	Ndn
2.4502e-15	-0.650423	0.448	0.893	5.67981e-11	Control	Serpinh1
2.41934e-15	-0.654585	0.231	0.687	5.60826e-11	Control	Reep3
8.95395e-10	-0.656132	0.077	0.382	2.07561e-05	Control	B4galt1
3.32495e-11	-0.661239	0.147	0.519	7.70756e-07	Control	Ecm2
1.29944e-10	-0.661459	0.545	0.901	3.01223e-06	Control	Ifitm2
1.70428e-18	-0.663197	0.287	0.786	3.9507e-14	Control	Aldh2
1.50769e-16	-0.663682	0.231	0.695	3.49498e-12	Control	Fcgrt
1.00266e-10	-0.665058	0.203	0.573	2.32426e-06	Control	Htra1
1.34392e-11	-0.665526	0.077	0.42	3.11534e-07	Control	Gabarapl1
9.96383e-13	-0.665721	0.21	0.626	2.30972e-08	Control	Aebp1
1.95134e-20	-0.668912	0.196	0.702	4.52339e-16	Control	Ralbp1
8.3126e-16	-0.673661	0.455	0.901	1.92694e-11	Control	Ahnak
3.98755e-11	-0.678842	0.559	0.916	9.24354e-07	Control	Bgn
2.13206e-08	-0.680011	0.126	0.427	0.000494233	Control	Ahnak2
2.45863e-17	-0.680342	0.154	0.618	5.69935e-13	Control	Lamb2
2.2877e-15	-0.682175	0.175	0.611	5.30311e-11	Control	Tgfbr2
1.04117e-12	-0.682594	0.091	0.458	2.41355e-08	Control	Tnfsf12
5.30756e-18	-0.687643	0.175	0.649	1.23035e-13	Control	Gpx8
4.09182e-11	-0.688451	0.147	0.511	9.48525e-07	Control	Enpp2
1.4413e-12	-0.688768	0.049	0.382	3.34108e-08	Control	Angptl2
3.91607e-09	-0.691816	0.042	0.305	9.07783e-05	Control	Sesn3
3.26204e-13	-0.695308	0.112	0.504	7.56174e-09	Control	Zfhx3
1.07109e-11	-0.695502	0.51	0.893	2.4829e-07	Control	Vim
7.10024e-16	-0.695939	0.07	0.466	1.64591e-11	Control	Ttc28
4.76948e-08	-0.699133	0.105	0.389	0.00110561	Control	Olfml3
8.5801e-23	-0.699657	0.406	0.939	1.98895e-18	Control	Psap
1.29859e-09	-0.702509	0.294	0.664	3.01026e-05	Control	Abi3bp
5.74409e-11	-0.703597	0.056	0.382	1.33154e-06	Control	Jade1
5.13374e-14	-0.703875	0.147	0.565	1.19005e-09	Control	Cpq
6.75684e-16	-0.704868	0.105	0.519	1.5663e-11	Control	Ece1
2.52974e-10	-0.706653	0.035	0.313	5.86418e-06	Control	Cspg4
5.11126e-07	-0.707566	0.112	0.374	0.0118484	Control	Cd248
5.90345e-06	-0.709382	0.112	0.351	0.136848	Control	Ackr3
8.1796e-11	-0.710087	0.231	0.618	1.89611e-06	Control	Cavin1
1.75206e-08	-0.715128	0.049	0.313	0.000406144	Control	Vldlr
9.77872e-17	-0.715619	0.203	0.679	2.2668e-12	Control	Nr3c1
4.49559e-15	-0.720207	0.119	0.542	1.04212e-10	Control	Bcl7c
1.55355e-11	-0.72062	0.091	0.443	3.60128e-07	Control	Klf7
1.48906e-11	-0.720812	0.189	0.565	3.45179e-07	Control	Csf1
2.50958e-15	-0.721034	0.49	0.924	5.81746e-11	Control	Cd63
2.03396e-18	-0.721296	0.413	0.901	4.71491e-14	Control	Lrp1
1.56245e-16	-0.723699	0.266	0.748	3.62193e-12	Control	Mtch1
2.63951e-13	-0.724941	0.133	0.527	6.11864e-09	Control	Egfr
3.66578e-12	-0.725975	0.042	0.374	8.49763e-08	Control	Mapre2
1.24418e-11	-0.727976	0.273	0.679	2.88413e-07	Control	Prelp
1.10239e-19	-0.730862	0.133	0.634	2.55545e-15	Control	Rp9
1.01037e-05	-0.731749	0.643	0.878	0.234213	Control	Tmsb4x
6.17106e-16	-0.733819	0.217	0.687	1.43051e-11	Control	Nfic
8.79082e-10	-0.734956	0.049	0.336	2.0378e-05	Control	Spry2
1.05269e-08	-0.735937	0.203	0.527	0.000244024	Control	Ccdc80
1.73209e-15	-0.738085	0.182	0.634	4.01515e-11	Control	Man1a
6.61119e-19	-0.739698	0.119	0.588	1.53254e-14	Control	Camk2n1
1.36006e-10	-0.744672	0.252	0.641	3.15276e-06	Control	Emp1
6.73462e-16	-0.746865	0.112	0.557	1.56115e-11	Control	Yipf3
1.5096e-13	-0.749768	0.119	0.519	3.4994e-09	Control	Atf5
2.23551e-12	-0.752515	0.182	0.588	5.18215e-08	Control	Dpysl3
2.56018e-13	-0.758201	0.161	0.58	5.93474e-09	Control	Mfge8
1.69121e-13	-0.759342	0.238	0.679	3.92039e-09	Control	Cavin3
1.10228e-14	-0.75985	0.098	0.511	2.55519e-10	Control	Fkbp7
6.2454e-22	-0.762186	0.378	0.908	1.44775e-17	Control	Tcf4
1.64601e-22	-0.7626	0.168	0.718	3.81563e-18	Control	Ypel3
4.25567e-10	-0.763618	0.084	0.397	9.86508e-06	Control	Ablim1
1.00644e-13	-0.769531	0.252	0.695	2.33303e-09	Control	Pmp22
2.00004e-05	-0.771764	0.161	0.405	0.463628	Control	Col8a1
5.19692e-12	-0.772267	0.091	0.45	1.2047e-07	Control	Oaf
6.71287e-17	-0.775578	0.217	0.71	1.55611e-12	Control	Ctdsp2
6.71539e-09	-0.775668	0.14	0.466	0.000155669	Control	Tsc22d1
6.21275e-09	-0.779339	0.056	0.328	0.000144018	Control	Lrrn4cl
2.42115e-16	-0.780378	0.154	0.611	5.61248e-12	Control	Ddr2
1.10686e-08	-0.784088	0.517	0.847	0.000256582	Control	Ifitm3
5.55049e-17	-0.788955	0.098	0.534	1.28666e-12	Control	Mrc2
2.28962e-10	-0.789576	0.091	0.412	5.30757e-06	Control	Efemp1
8.55698e-17	-0.796117	0.378	0.863	1.98359e-12	Control	Sptbn1
6.13508e-08	-0.798227	0.28	0.618	0.00142217	Control	Col3a1
1.03243e-19	-0.799943	0.42	0.924	2.39327e-15	Control	Cd81
3.60659e-12	-0.800976	0.252	0.672	8.36044e-08	Control	Ecm1
1.10368e-13	-0.80211	0.14	0.557	2.55845e-09	Control	Dpysl2
8.44872e-12	-0.80454	0.084	0.443	1.9585e-07	Control	Nnmt
1.44252e-13	-0.814484	0.301	0.74	3.3439e-09	Control	Pdgfra
9.14694e-06	-0.814588	0.168	0.42	0.212035	Control	Ly6c1
5.19734e-09	-0.820494	0.455	0.809	0.000120479	Control	Fstl1
8.13315e-07	-0.821286	0.182	0.473	0.0188535	Control	Col5a3
9.98202e-11	-0.826083	0.175	0.557	2.31393e-06	Control	Col5a1
3.00459e-17	-0.828641	0.21	0.71	6.96494e-13	Control	Eid1
4.07948e-17	-0.830299	0.21	0.702	9.45664e-13	Control	Ifngr1
4.23666e-16	-0.830855	0.189	0.656	9.821e-12	Control	Col5a2
1.05753e-18	-0.831601	0.203	0.702	2.45146e-14	Control	Prrx1
9.19589e-18	-0.8328	0.182	0.679	2.1317e-13	Control	Mxra8
4.06456e-05	-0.833712	0.119	0.344	0.942206	Control	Maf
6.51659e-09	-0.838089	0.175	0.519	0.000151061	Control	Loxl1
6.2701e-13	-0.843096	0.105	0.489	1.45347e-08	Control	Abca9
5.22503e-20	-0.846884	0.301	0.832	1.21121e-15	Control	Nfix
2.39982e-11	-0.850129	0.168	0.542	5.56302e-07	Control	Klf2
3.20248e-19	-0.850408	0.357	0.878	7.42368e-15	Control	Ctsl
1.07152e-19	-0.8506	0.189	0.725	2.48388e-15	Control	Smim14
6.76003e-14	-0.851206	0.343	0.786	1.56704e-09	Control	Nupr1
9.21177e-17	-0.851426	0.203	0.687	2.13538e-12	Control	Ar
1.59076e-06	-0.85168	0.161	0.443	0.0368753	Control	Celf2
5.77674e-14	-0.854503	0.161	0.588	1.33911e-09	Control	Ddah2
1.6736e-09	-0.856387	0.056	0.344	3.87957e-05	Control	Rgmb
9.2124e-17	-0.858445	0.077	0.519	2.13553e-12	Control	1810058I24Rik
4.5223e-15	-0.865031	0.301	0.771	1.04831e-10	Control	Plxdc2
9.40492e-13	-0.870023	0.07	0.435	2.18015e-08	Control	Lysmd2
7.7517e-17	-0.871027	0.329	0.824	1.79692e-12	Control	Selenow
2.26739e-12	-0.875948	0.063	0.42	5.25605e-08	Control	Dleu2
6.51595e-21	-0.876835	0.28	0.824	1.51046e-16	Control	Sdc2
5.46806e-13	-0.881094	0.084	0.458	1.26755e-08	Control	Vit
1.45709e-13	-0.885632	0.182	0.611	3.37767e-09	Control	Nav1
2.68765e-14	-0.886138	0.385	0.84	6.23023e-10	Control	Cd9
2.66156e-09	-0.887239	0.182	0.534	6.16977e-05	Control	Dpep1
7.20901e-12	-0.893726	0.133	0.511	1.67112e-07	Control	Scara5
1.7048e-14	-0.902515	0.091	0.504	3.9519e-10	Control	Fam102b
2.49406e-13	-0.903637	0.098	0.481	5.78147e-09	Control	Akap12
3.80221e-16	-0.905228	0.308	0.794	8.8139e-12	Control	Pcolce
4.42331e-14	-0.921146	0.322	0.779	1.02537e-09	Control	S100a10
2.21206e-17	-0.922181	0.385	0.878	5.12778e-13	Control	S100a11
1.09411e-07	-0.926863	0.063	0.313	0.00253626	Control	Ptch1
1.39875e-10	-0.93841	0.028	0.313	3.24244e-06	Control	Ntn1
7.45445e-10	-0.940677	0.126	0.466	1.72802e-05	Control	Pcsk6
0.00273682	-0.951041	0.189	0.374	1	Control	Cdh11
1.82556e-12	-0.951253	0.042	0.382	4.23183e-08	Control	Shox2
2.56571e-05	-0.95233	0.294	0.565	0.594756	Control	Gas6
1.6963e-21	-0.959005	0.119	0.649	3.93219e-17	Control	Fkbp9
8.79607e-16	-0.966075	0.161	0.626	2.03902e-11	Control	Col6a3
4.45105e-10	-0.976834	0.168	0.534	1.0318e-05	Control	Ramp2
1.70988e-13	-0.979948	0.063	0.443	3.96368e-09	Control	Ebf2
1.70287e-07	-0.980091	0.245	0.573	0.00394742	Control	Itih5
6.55935e-15	-0.985944	0.063	0.473	1.52052e-10	Control	Sspn
2.04144e-11	-0.986709	0.434	0.832	4.73226e-07	Control	Marcks
5.90118e-18	-0.990852	0.273	0.786	1.36795e-13	Control	Col6a2
1.1463e-05	-0.998544	0.231	0.504	0.265723	Control	Cd34
5.85199e-08	-0.998603	0.252	0.588	0.00135655	Control	Gja1
6.95201e-12	-1.0063	0.287	0.71	1.61155e-07	Control	Lgals1
5.65941e-12	-1.01635	0.217	0.634	1.31191e-07	Control	Hspg2
2.14505e-08	-1.01924	0.196	0.534	0.000497244	Control	Igfbp6
2.41231e-12	-1.02519	0.119	0.511	5.59198e-08	Control	Lama2
6.44416e-07	-1.02786	0.133	0.412	0.0149382	Control	Ebf3
2.96828e-16	-1.03424	0.371	0.855	6.88077e-12	Control	Tmsb10
4.62997e-15	-1.03549	0.168	0.634	1.07327e-10	Control	Mgst1
6.49003e-11	-1.04531	0.077	0.42	1.50445e-06	Control	Podn
2.08699e-12	-1.04774	0.063	0.42	4.83784e-08	Control	Ace
2.49603e-11	-1.07638	0.287	0.702	5.78604e-07	Control	Gstm1
6.84587e-06	-1.07642	0.119	0.366	0.158694	Control	Chrdl1
9.30632e-14	-1.0871	0.385	0.832	2.1573e-09	Control	Ebf1
2.59284e-13	-1.09001	0.21	0.656	6.01046e-09	Control	Lamc1
2.78571e-14	-1.10734	0.126	0.557	6.45755e-10	Control	Cygb
1.83784e-12	-1.11873	0.294	0.718	4.26029e-08	Control	Rarres2
7.93964e-15	-1.12569	0.175	0.634	1.84049e-10	Control	Mmp2
5.79105e-08	-1.12573	0.182	0.504	0.00134242	Control	Axl
5.51336e-19	-1.13192	0.336	0.863	1.27805e-14	Control	Col6a1
8.65874e-23	-1.14647	0.203	0.786	2.00718e-18	Control	Nfia
2.08306e-06	-1.14824	0.21	0.496	0.0482874	Control	Ltbp4
5.74218e-10	-1.15014	0.161	0.527	1.3311e-05	Control	Abca8b
0.000255348	-1.15432	0.126	0.328	1	Control	Pi16
1.3056e-09	-1.15886	0.091	0.412	3.02651e-05	Control	Angptl1
3.18564e-08	-1.163	0.14	0.458	0.000738463	Control	Fndc1
2.1488e-17	-1.16505	0.287	0.802	4.98113e-13	Control	Selenop
1.86768e-12	-1.17455	0.231	0.664	4.32946e-08	Control	Timp3
1.99475e-06	-1.18176	0.322	0.626	0.0462404	Control	Lpl
3.56331e-20	-1.18561	0.308	0.855	8.26011e-16	Control	Txnip
1.86508e-06	-1.19017	0.112	0.359	0.0432344	Control	Hmcn2
1.26851e-13	-1.20158	0.378	0.824	2.94054e-09	Control	Timp2
1.00227e-16	-1.20432	0.224	0.725	2.32336e-12	Control	Rnase4
3.41577e-10	-1.2122	0.147	0.511	7.9181e-06	Control	Pcolce2
2.21683e-12	-1.2194	0.126	0.527	5.13884e-08	Control	Igf1
2.17926e-07	-1.22036	0.161	0.466	0.00505173	Control	Tppp3
1.9025e-07	-1.25892	0.189	0.504	0.00441018	Control	Mfap5
1.77614e-10	-1.26009	0.427	0.809	4.11727e-06	Control	S100a6
5.85161e-11	-1.26551	0.748	0.985	1.35646e-06	Control	Cst3
1.49501e-12	-1.27445	0.112	0.511	3.46558e-08	Control	Entpd2
1.9295e-12	-1.2775	0.224	0.656	4.47277e-08	Control	Adamts5
1.17777e-16	-1.28342	0.042	0.458	2.73018e-12	Control	Tgfbi
1.27663e-15	-1.28488	0.119	0.58	2.95937e-11	Control	Itm2a
2.55532e-07	-1.3287	0.238	0.557	0.0059235	Control	Htra3
2.51925e-06	-1.35377	0.189	0.443	0.0583987	Control	Dpt
3.17946e-18	-1.35557	0.497	0.954	7.37031e-14	Control	Col1a2
1.43189e-08	-1.35966	0.406	0.748	0.000331927	Control	Igfbp4
4.46851e-08	-1.3616	0.07	0.344	0.00103585	Control	Col15a1
2.06783e-23	-1.43026	0.245	0.84	4.79343e-19	Control	Islr
2.54547e-10	-1.43624	0.259	0.649	5.90065e-06	Control	Serpinf1
2.18291e-13	-1.44	0.259	0.71	5.0602e-09	Control	Col1a1
5.09477e-12	-1.45173	0.238	0.664	1.18102e-07	Control	Lum
1.72997e-17	-1.48112	0.063	0.519	4.01025e-13	Control	Cdkn1c
6.98341e-12	-1.53806	0.07	0.427	1.61882e-07	Control	Ccl11
1.40085e-08	-1.5453	0.175	0.481	0.000324732	Control	Tnxb
8.27646e-15	-1.55988	0.196	0.664	1.91857e-10	Control	Ogn
5.9003e-09	-1.56403	0.133	0.466	0.000136775	Control	Myoc
1.7254e-12	-1.57029	0.231	0.656	3.99966e-08	Control	Abca8a
1.14329e-12	-1.57638	0.035	0.366	2.65027e-08	Control	Gpc3
2.18449e-13	-1.58191	0.203	0.634	5.06388e-09	Control	Fn1
4.2497e-09	-1.65177	0.203	0.534	9.85123e-05	Control	Fbln2
7.82112e-19	-1.7398	0.573	0.985	1.81301e-14	Control	Sparc
5.14098e-09	-1.78885	0.168	0.496	0.000119173	Control	Clec3b
2.06999e-11	-1.84577	0.056	0.389	4.79844e-07	Control	Crispld2
3.83642e-13	-1.8995	0.42	0.832	8.89322e-09	Control	Dcn
1.05843e-16	-1.91167	0.154	0.641	2.45354e-12	Control	Nid1
3.47683e-15	-1.93954	0.357	0.824	8.05965e-11	Control	Gsn
3.04746e-05	-2.47704	0.231	0.489	0.706431	Control	Apod
7.88412e-13	-2.48806	0.112	0.511	1.82762e-08	Control	Smoc2
