## Supplementary material for "Stromal and Endothelial Transcriptional Changes during Progression from MGUS to Myeloma and after Treatment Response": Supp_Table_7.xlsx

### Sheet: Sheet 1
p_val	avg_log2FC	pct.1	pct.2	p_val_adj	cluster	gene
3.73741e-11	1.78614	0.349	0.049	8.66369e-07	MM	Iigp1
4.68897e-07	1.29007	0.361	0.119	0.0108695	MM	Maf
0.000433663	1.27863	0.308	0.133	1	MM	Ebf3
3.48728e-06	1.15748	0.402	0.154	0.0808387	MM	Ifi27l2a
1.10893e-06	1.15251	0.485	0.245	0.0257061	MM	Foxp1
6.44944e-05	1.10565	0.509	0.308	1	MM	Txnip
0.000516377	0.990941	0.331	0.175	1	MM	Utrn
0.000581021	0.988424	0.42	0.217	1	MM	Lepr
3.08157e-05	0.973943	0.396	0.168	0.714338	MM	Nfat5
6.60786e-06	0.93334	0.615	0.35	0.153177	MM	Neat1
0.000404967	0.887822	0.704	0.517	1	MM	Ifitm3
5.0434e-05	0.870104	0.527	0.287	1	MM	Ogt
0.000175602	0.859639	0.456	0.245	1	MM	Bst2
2.85906e-05	0.858481	0.314	0.105	0.662758	MM	Atf7ip
0.0019214	0.799284	0.314	0.154	1	MM	Lims1
0.000300264	0.79229	0.331	0.14	1	MM	Klhl24
0.000114679	0.764263	0.615	0.378	1	MM	Tcf4
0.000543818	0.614349	0.538	0.322	1	MM	Nfib
0.00719012	0.600949	0.337	0.182	1	MM	Samhd1
0.00298881	0.598453	0.645	0.455	1	MM	Ahnak
0.0035476	0.534317	0.538	0.35	1	MM	Rbms1
0.00211172	-0.678456	0.396	0.559	1	MGUS	Bgn
0.00174349	-0.726281	0.201	0.378	1	MGUS	Egr1
0.00364755	-0.756148	0.308	0.49	1	MGUS	Fos
0.000201005	-0.792184	0.385	0.594	1	MGUS	Manf
0.00100168	-0.814471	0.361	0.545	1	MGUS	Hsp90aa1
0.00014044	-0.926235	0.308	0.524	1	MGUS	Junb
7.15421e-05	-1.01574	0.385	0.538	1	MGUS	Actg1
7.59149e-05	-1.12541	0.414	0.629	1	MGUS	Jun
1.10489e-06	-1.1514	0.296	0.503	0.0256124	MGUS	Dnaja1
3.00713e-10	-1.26418	0.686	0.86	6.97083e-06	MGUS	Hspa5
7.81364e-07	-1.42339	0.183	0.406	0.0181128	MGUS	Sdc4
2.39967e-08	-1.57565	0.237	0.51	0.000556267	MGUS	Mt2
5.8476e-24	-2.01803	0.456	0.909	1.35553e-19	MGUS	Mt1
6.27124e-30	-2.69892	0.391	0.923	1.45374e-25	MGUS	Slpi
