## Supplementary material for "Stromal and Endothelial Transcriptional Changes during Progression from MGUS to Myeloma and after Treatment Response": Supp_Table_12.xlsx

### Sheet: DEG_MM_MGUS
	ensembl_gene_id	baseMean	log2FoldChange	lfcSE	stat	pvalue	padj	hgnc_symbol	entrezgene_id
CXCL3	ENSG00000163734	2123.99	9.47449	1.3663	6.93441	4.08e-12	3.24e-09	CXCL3	2921
FOXC2	ENSG00000176692	40.1693	9.32982	2.16806	4.3033	1.68e-05	0.00199329	FOXC2	2303	EMT process The overexpression of Foxc2 acts on BMSCs to stimulate osteogenesis and angiogenesis. The effect of Foxc2 on angiogenesis of the cells is mediated via activating PI3K and ERK.
MAPK8IP1	ENSG00000121653	46.6367	7.59967	1.52021	4.9991	5.76e-07	0.0001379	MAPK8IP1	9479	osteogenic differentiation of hBMSCs by involving autophagy pathway.
TBX3	ENSG00000135111	82.1918	6.70385	1.53789	4.35912	1.31e-05	0.00166348	TBX3	6926	Tbx2 and Tbx3 regulate mesenchymal proliferation by maintaining pro-proliferative Wnt signalling through direct repression of the Wnt antagonists Frzb and Shisa3
GARIN2	ENSG00000172717	73.1153	5.66602	1.22469	4.62648	3.72e-06	0.000591291	GARIN2	161142
HIP1R	ENSG00000130787	116.618	5.26385	1.42735	3.68784	0.000226164	0.0124842	HIP1R	9026
NAMPTP1	ENSG00000229644	24.909	5.15364	1.33163	3.87018	0.000108756	0.00779936	NAMPTP1	NA
RAP1GAP	ENSG00000076864	61.5647	5.07162	1.34654	3.76641	0.00016561	0.00997272	RAP1GAP	5909
PLK2	ENSG00000145632	1370.29	4.9995	0.95153	5.25417	1.49e-07	4.12e-05	PLK2	10769	PLK2 inhibition exerted anti-myeloma effects with apoptosis induction and the regulation of cell proliferation. Finally, PLK2 was pathologically confirmed to be highly expressed in patients with MM.	vital role in normal cell division
RCC1	ENSG00000180198	155.271	4.99648	1.0601	4.71324	2.44e-06	0.000453214	RCC1	1104
PI4K2A	ENSG00000155252	153.513	4.95279	1.41605	3.49761	0.000469456	0.0209641	PI4K2A	55361
DGKH	ENSG00000102780	740.987	4.85718	0.76324	6.3639	1.97e-10	1.09e-07	DGKH	160851
LUCAT1	ENSG00000248323	455.57	4.47777	0.9586	4.67116	3e-06	0.000508706	LUCAT1	NA
LINC01605	ENSG00000253161	102.329	4.37757	1.32729	3.29812	0.000973344	0.0346636	LINC01605	NA
MICALL1	ENSG00000100139	143.674	4.14811	1.09622	3.78401	0.00015432	0.00964135	MICALL1	85377	Ubiquitinacion
NPW	ENSG00000183971	38.5589	3.96835	1.01962	3.89199	9.94e-05	0.00729074	NPW	283869
SMG1P6	ENSG00000254634	15.354	3.96687	1.10176	3.6005	0.000317609	0.0158581	SMG1P6	NA
PHLDA1	ENSG00000139289	753.252	3.95292	0.996584	3.96647	7.29e-05	0.00579825	PHLDA1	22822	EMT induction
CEMIP	ENSG00000103888	1586.13	3.76137	1.16349	3.23283	0.0012257	0.0402103	CEMIP	57214
AAGAB	ENSG00000103591	427.071	3.27889	0.985729	3.32636	0.000879867	0.032141	AAGAB	79719
ZBTB43	ENSG00000169155	817.647	3.14753	0.722576	4.35599	1.32e-05	0.00166604	ZBTB43	23099
IL1R1	ENSG00000115594	947.317	2.94129	0.513012	5.73337	9.85e-09	3.69e-06	IL1R1	3554
SOCS2	ENSG00000120833	1162.16	2.83962	0.655752	4.33032	1.49e-05	0.00180411	SOCS2	8835	induced by interferon (IFN)-gamma, SOCS2 in disease aggressiveness and stemness.
EFNB1	ENSG00000090776	787.421	2.78853	0.86828	3.21156	0.00132019	0.0424047	EFNB1	1947	bnormality of the EFNB1 phosphorylation signaling network is common in B-cell neoplasms and contributes to the malignant progression of B-cell neoplasms.
PSME4	ENSG00000068878	1525.5	2.43463	0.556818	4.3724	1.23e-05	0.00159613	PSME4	23198	proteasome regulator PSME4
ATP13A3	ENSG00000133657	1785.24	2.35027	0.636437	3.69286	0.000221743	0.0123431	ATP13A3	79572
RIOK3	ENSG00000101782	1627.28	2.31346	0.669363	3.45621	0.000547827	0.023212	RIOK3	8780	processing of the pre-40 S ribosomal subunit
FZR1	ENSG00000105325	178.702	2.27956	0.693036	3.28923	0.00100462	0.0355227	FZR1	51343	cell cycle
CTNNB1	ENSG00000168036	4202.46	2.27935	0.491694	4.6357	3.56e-06	0.00057035	CTNNB1	1499	Wnt signaling pathway/EMT
STK24	ENSG00000102572	1090.24	2.2768	0.499343	4.55959	5.13e-06	0.000758055	STK24	8428
SMG1	ENSG00000157106	681.792	2.20414	0.643935	3.42291	0.000619537	0.0251254	SMG1	23049
ELL2	ENSG00000118985	2888.97	2.19342	0.518929	4.22683	2.37e-05	0.0025322	ELL2	22936
CEP85L	ENSG00000111860	956.962	2.18855	0.601436	3.63887	0.000273834	0.0146674	CEP85L	387119
SRGAP1	ENSG00000196935	1607.93	2.11076	0.559755	3.77087	0.000162679	0.00991645	SRGAP1	57522	neuronal
CBLB	ENSG00000114423	3722.9	2.04845	0.601444	3.40588	0.000659506	0.0261591	CBLB	868	proteosome-mediated protein degradation
NFKB1	ENSG00000109320	1424.01	1.83562	0.528966	3.4702	0.000520066	0.0224669	NFKB1	4790
EIF1B	ENSG00000114784	1377.89	1.76698	0.505722	3.49397	0.000475887	0.0210218	EIF1B	10289	iniciación de la traducción
RLF	ENSG00000117000	2061.35	1.70498	0.534217	3.19156	0.00141509	0.0446722	RLF	6018
ADK	ENSG00000156110	4186.78	1.70205	0.419885	4.0536	5.04e-05	0.00449448	ADK	132	catalyzes the transfer of the gamma-phosphate from ATP to adenosine, thereby serving as a regulator of concentrations of both extracellular adenosine and intracellular adenine nucleotides
EVI5	ENSG00000067208	1707.33	1.6311	0.460522	3.54185	0.000397334	0.0185336	EVI5	7813	egulating cell cycle, cytokinesis and cellular membrane traffic	protumoral function of EVI5 in NSCLC by interacting with Emi1 and/or TGF-? receptors,
PPA1	ENSG00000180817	1404.49	1.41869	0.399787	3.5486	0.000387281	0.0182371	PPA1	5464	EMT
TTC33	ENSG00000113638	696.431	-2.26804	0.658438	-3.44458	0.000571953	0.0237283	TTC33	23548
SURF1	ENSG00000148290	278.782	-2.65729	0.679735	-3.9093	9.26e-05	0.0069152	SURF1	6834	citocromo c oxidase
CCDC66	ENSG00000180376	341.652	-3.06886	0.804225	-3.81592	0.000135679	0.00886909	CCDC66	285331	cytoskeleton
SMIM12	ENSG00000163866	332.842	-3.122	0.959533	-3.25367	0.00113924	0.0386564	SMIM12	113444	integral component of membrane.
CEP104	ENSG00000116198	298.788	-3.21035	0.976664	-3.28706	0.00101241	0.0356712	CEP104	9731
CEP290	ENSG00000198707	563.636	-3.22761	0.938226	-3.44013	0.000581445	0.023972	CEP290	80184
ZNF521	ENSG00000198795	216.901	-3.36902	1.00985	-3.33616	0.000849446	0.0312596	ZNF521	25925	overexpression of ZNF521 in these cells resulted in a significant delay and reduction in adipocyte differentiation upon exposure to inducers of adipogenesis
APH1B	ENSG00000138613	367.085	-3.46135	0.956398	-3.61916	0.000295566	0.0152558	APH1B	83464	catalyzes the cleavage of integral proteins such as notch receptors and beta-amyloid precursor protein
NAGK	ENSG00000124357	316.74	-3.51489	1.0712	-3.28127	0.0010334	0.0361544	NAGK	55577	Wnt
IRAK4	ENSG00000198001	269.435	-3.62457	1.13755	-3.1863	0.00144104	0.0451676	IRAK4	51135
NAB1	ENSG00000138386	100.627	-3.86887	1.01054	-3.82853	0.00012891	0.00853902	NAB1	4664	Predicted to act upstream of or within endochondral ossification
NPR3	ENSG00000113389	298.664	-3.97154	1.08405	-3.66361	0.00024869	0.0135026	NPR3	4883	MSC osteogenic development, the proteins changed by NPR3 lack were predominantly enriched in the metabolic pathway	During MSC osteogenic differentiation, NPR3, RUNX2, DLX5, and other osteogenic genes were markedly enhanced
ZNF90	ENSG00000213988	88.1199	-4.09049	1.14569	-3.57034	0.000356525	0.0172207	ZNF90	7643	nucleic acid binding and structural constituent of ribosome
FLRT2	ENSG00000185070	639.914	-4.13093	0.924233	-4.46958	7.84e-06	0.00108157	FLRT2	23768	FLRT1, FLRT2, and FLRT3 comprise a novel gene family isolated in a screen for extracellular matrix proteins expressed in muscle.
PAPLN	ENSG00000100767	154.117	-4.2717	1.01475	-4.20962	2.56e-05	0.00266144	PAPLN	89932	Muscle, extracellular matrix protein papilin	overexpression of PAPLN and NRXN3 indicated a better prognosis
ECRG4	ENSG00000119147	177.194	-4.38828	1.38813	-3.1613	0.00157066	0.047725	ECRG4	84417	Enables neuropeptide hormone activity. Involved in neuropeptide signaling pathway;
ZFPL1	ENSG00000162300	66.0261	-4.53919	0.956375	-4.74624	2.07e-06	0.000411813	ZFPL1	7542	vesicle-mediated transport
SLC35F3	ENSG00000183780	156.187	-4.6359	1.33081	-3.48352	0.000494871	0.021566	SLC35F3	148641	thiamine transport
SLC15A3	ENSG00000110446	49.913	-4.77786	1.50635	-3.17182	0.00151488	0.0466724	SLC15A3	51296	SLC15A3 may play a role in regulating TLR-dependent proinflammatory cytokines
C2orf76	ENSG00000186132	224.833	-5.1568	1.22075	-4.22428	2.4e-05	0.00254724	C2orf76	130355
INCENP	ENSG00000149503	85.1821	-5.25647	1.29814	-4.04924	5.14e-05	0.00455844	INCENP	3619	Inner Centromere Protei
CCDC122	ENSG00000151773	134.817	-5.28351	1.19136	-4.43485	9.21e-06	0.00123714	CCDC122	160857
LINC01515	ENSG00000228065	498.804	-5.31225	1.29358	-4.10662	4.01e-05	0.00384819	LINC01515	NA
TTC23	ENSG00000103852	363.97	-5.32516	1.14733	-4.64133	3.46e-06	0.00056386	TTC23	64927
CYP4X1	ENSG00000186377	372.673	-5.46426	1.47423	-3.70651	0.000210135	0.0118631	CYP4X1	260293	involved in drug metabolism and synthesis of cholesterol, steroids and other lipids.
DTX4	ENSG00000110042	254.488	-5.93764	1.51456	-3.92038	8.84e-05	0.00665483	DTX4	23220	ubiquitina ligasa
C1RL	ENSG00000139178	335.615	-5.96144	1.09264	-5.456	4.87e-08	1.51e-05	C1RL	51279
MRPL42P1	ENSG00000178636	112.209	-6.04898	1.69043	-3.57836	0.000345753	0.0169649	MRPL42P1	NA
DCP1B	ENSG00000151065	210.811	-6.5312	1.38898	-4.70214	2.57e-06	0.000468739	DCP1B	196513
FAM66D	ENSG00000255052	26.2584	-6.65019	1.74535	-3.81023	0.000138837	0.00900609	FAM66D	NA
HEXIM2	ENSG00000168517	33.5562	-6.68764	1.39558	-4.79202	1.65e-06	0.000345378	HEXIM2	124790
FAM157C	ENSG00000260528	24.9291	-8.00837	1.99911	-4.00596	6.18e-05	0.00522295	FAM157C	NA
LACC1	ENSG00000179630	19.4886	-8.99003	2.1134	-4.25382	2.1e-05	0.00230729	LACC1	144811	Disruption of Lacc1 in mice increases the burden of bacteria in intestinal lymphoid organs and intestinal inflammation after induction of chronic colitis. LACC1 expression by myeloid cells in mice is required to clear bacteria and to regulate adaptive T-cell responses against microbes.

### Sheet: MMvsMGUS_down
ID	Description	GeneRatio	BgRatio	pvalue	p.adjust	qvalue	geneID	Count
GO:0002221	pattern recognition receptor signaling pathway	3/24	236/21069	0.0023603	0.196131	0.162174	IRAK4/SLC15A3/LACC1	3
GO:0070431	nucleotide-binding oligomerization domain containing 2 signaling pathway	2/24	24/21069	0.000338011	0.0899091	0.0743428	SLC15A3/LACC1	2
GO:0070423	nucleotide-binding oligomerization domain containing signaling pathway	2/24	34/21069	0.000682282	0.0899091	0.0743428	SLC15A3/LACC1	2
GO:0035872	nucleotide-binding domain, leucine rich repeat containing receptor signaling pathway	2/24	35/21069	0.000723129	0.0899091	0.0743428	SLC15A3/LACC1	2
GO:0002753	cytoplasmic pattern recognition receptor signaling pathway	2/24	79/21069	0.00363179	0.196131	0.162174	SLC15A3/LACC1	2
GO:1902600	proton transmembrane transport	2/24	173/21069	0.0164334	0.196131	0.162174	SURF1/SLC15A3	2
GO:0048660	regulation of smooth muscle cell proliferation	2/24	193/21069	0.0201847	0.196131	0.162174	IRAK4/NPR3	2
GO:0007219	Notch signaling pathway	2/24	197/21069	0.0209744	0.196131	0.162174	APH1B/DTX4	2
GO:0048659	smooth muscle cell proliferation	2/24	197/21069	0.0209744	0.196131	0.162174	IRAK4/NPR3	2
GO:0033002	muscle cell proliferation	2/24	266/21069	0.0365161	0.209546	0.173266	IRAK4/NPR3	2
GO:0016485	protein processing	2/24	275/21069	0.0387934	0.212793	0.175951	APH1B/C1RL	2
GO:0030522	intracellular receptor signaling pathway	2/24	304/21069	0.0464898	0.218144	0.180376	SLC15A3/LACC1	2
GO:0051604	protein maturation	2/24	362/21069	0.0633923	0.222421	0.183912	APH1B/C1RL	2
GO:0030198	extracellular matrix organization	2/24	367/21069	0.0649361	0.222421	0.183912	FLRT2/PAPLN	2
GO:0043062	extracellular structure organization	2/24	368/21069	0.0652465	0.222421	0.183912	FLRT2/PAPLN	2
GO:0045229	external encapsulating structure organization	2/24	371/21069	0.0661805	0.222421	0.183912	FLRT2/PAPLN	2
GO:0060271	cilium assembly	2/24	377/21069	0.0680623	0.223544	0.184841	CCDC66/CEP290	2
GO:0044782	cilium organization	2/24	406/21069	0.0774068	0.22996	0.190146	CCDC66/CEP290	2
GO:0071900	regulation of protein serine/threonine kinase activity	2/24	433/21069	0.0864562	0.240658	0.198992	INCENP/HEXIM2	2
GO:0045786	negative regulation of cell cycle	2/24	465/21069	0.0975805	0.24292	0.200862	INCENP/HEXIM2	2
GO:0052548	regulation of endopeptidase activity	2/24	498/21069	0.109464	0.247968	0.205036	APH1B/PAPLN	2

### Sheet: MMvsMGUS_UP
ID	Description	GeneRatio	BgRatio	pvalue	p.adjust	qvalue	geneID	Count
GO:0048732	gland development	5/37	483/21069	0.00147562	0.0920752	0.0674481	TBX3/RAP1GAP/SOCS2/CTNNB1/NFKB1	5
GO:0046474	glycerophospholipid biosynthetic process	4/37	249/21069	0.000925708	0.0911175	0.0667466	PI4K2A/DGKH/SOCS2/SMG1	4
GO:0048863	stem cell differentiation	4/37	263/21069	0.00113362	0.0911175	0.0667466	FOXC2/TBX3/EFNB1/CTNNB1	4
GO:0042129	regulation of T cell proliferation	4/37	266/21069	0.0011821	0.0911175	0.0667466	MAPK8IP1/EFNB1/CTNNB1/CBLB	4
GO:0048762	mesenchymal cell differentiation	4/37	268/21069	0.00121523	0.0911175	0.0667466	FOXC2/TBX3/EFNB1/CTNNB1	4
GO:0045017	glycerolipid biosynthetic process	4/37	292/21069	0.0016651	0.0920752	0.0674481	PI4K2A/DGKH/SOCS2/SMG1	4
GO:0008654	phospholipid biosynthetic process	4/37	295/21069	0.00172848	0.0920752	0.0674481	PI4K2A/DGKH/SOCS2/SMG1	4
GO:0042098	T cell proliferation	4/37	296/21069	0.00174997	0.0920752	0.0674481	MAPK8IP1/EFNB1/CTNNB1/CBLB	4
GO:0060485	mesenchyme development	4/37	330/21069	0.00259662	0.107648	0.0788557	FOXC2/TBX3/EFNB1/CTNNB1	4
GO:0050670	regulation of lymphocyte proliferation	4/37	333/21069	0.00268272	0.107648	0.0788557	MAPK8IP1/EFNB1/CTNNB1/CBLB	4
GO:0032944	regulation of mononuclear cell proliferation	4/37	337/21069	0.00280056	0.107648	0.0788557	MAPK8IP1/EFNB1/CTNNB1/CBLB	4
GO:0006650	glycerophospholipid metabolic process	4/37	357/21069	0.00344353	0.1152	0.0843881	PI4K2A/DGKH/SOCS2/SMG1	4
GO:0070663	regulation of leukocyte proliferation	4/37	365/21069	0.00372677	0.1152	0.0843881	MAPK8IP1/EFNB1/CTNNB1/CBLB	4
GO:0046651	lymphocyte proliferation	4/37	400/21069	0.00515336	0.130552	0.0956334	MAPK8IP1/EFNB1/CTNNB1/CBLB	4
GO:0032943	mononuclear cell proliferation	4/37	407/21069	0.00547715	0.130984	0.0959498	MAPK8IP1/EFNB1/CTNNB1/CBLB	4
GO:0051098	regulation of binding	4/37	410/21069	0.00562001	0.130984	0.0959498	HIP1R/RAP1GAP/CTNNB1/CBLB	4
GO:0006644	phospholipid metabolic process	4/37	441/21069	0.00724513	0.153688	0.112581	PI4K2A/DGKH/SOCS2/SMG1	4
GO:0070661	leukocyte proliferation	4/37	446/21069	0.00753348	0.153688	0.112581	MAPK8IP1/EFNB1/CTNNB1/CBLB	4
GO:0046486	glycerolipid metabolic process	4/37	456/21069	0.00813283	0.1567	0.114788	PI4K2A/DGKH/SOCS2/SMG1	4
GO:0007389	pattern specification process	4/37	500/21069	0.0111432	0.160832	0.117815	FOXC2/TBX3/EFNB1/CTNNB1	4
GO:0046854	phosphatidylinositol phosphate biosynthetic process	3/37	70/21069	0.00025166	0.0729314	0.0534246	PI4K2A/SOCS2/SMG1	3
GO:0009880	embryonic pattern specification	3/37	77/21069	0.000333467	0.0729314	0.0534246	TBX3/EFNB1/CTNNB1	3
GO:0003151	outflow tract morphogenesis	3/37	80/21069	0.000373187	0.0729314	0.0534246	FOXC2/TBX3/CTNNB1	3
GO:0035050	embryonic heart tube development	3/37	89/21069	0.000510257	0.0764577	0.0560078	FOXC2/TBX3/CTNNB1	3
GO:0006661	phosphatidylinositol biosynthetic process	3/37	148/21069	0.00221541	0.104506	0.0765542	PI4K2A/SOCS2/SMG1	3
GO:0030879	mammary gland development	3/37	156/21069	0.00257229	0.107648	0.0788557	TBX3/SOCS2/NFKB1	3
GO:0090398	cellular senescence	3/37	161/21069	0.00281238	0.107648	0.0788557	TBX3/PLK2/FZR1	3
GO:0046488	phosphatidylinositol metabolic process	3/37	179/21069	0.00378949	0.1152	0.0843881	PI4K2A/SOCS2/SMG1	3
GO:0048771	tissue remodeling	3/37	184/21069	0.00409323	0.115425	0.0845529	FOXC2/CTNNB1/NFKB1	3
GO:0048754	branching morphogenesis of an epithelial tube	3/37	186/21069	0.00421876	0.115425	0.0845529	FOXC2/TBX3/CTNNB1	3
GO:0061138	morphogenesis of a branching epithelium	3/37	218/21069	0.00655201	0.144567	0.1059	FOXC2/TBX3/CTNNB1	3
GO:0001763	morphogenesis of a branching structure	3/37	233/21069	0.00786415	0.153688	0.112581	FOXC2/TBX3/CTNNB1	3
GO:0009952	anterior/posterior pattern specification	3/37	233/21069	0.00786415	0.153688	0.112581	FOXC2/TBX3/CTNNB1	3
GO:0045732	positive regulation of protein catabolic process	3/37	244/21069	0.00891836	0.16053	0.117594	PLK2/FZR1/CBLB	3
GO:0003007	heart morphogenesis	3/37	264/21069	0.0110392	0.160832	0.117815	FOXC2/TBX3/CTNNB1	3
GO:1903320	regulation of protein modification by small protein conjugation or removal	3/37	275/21069	0.01232	0.160832	0.117815	FZR1/CTNNB1/CBLB	3
GO:0045930	negative regulation of mitotic cell cycle	3/37	282/21069	0.0131778	0.160832	0.117815	PLK2/FZR1/CTNNB1	3
GO:0043122	regulation of I-kappaB kinase/NF-kappaB signaling	3/37	297/21069	0.0151293	0.160832	0.117815	PLK2/RIOK3/CTNNB1	3
GO:0048562	embryonic organ morphogenesis	3/37	313/21069	0.0173825	0.160832	0.117815	FOXC2/TBX3/CTNNB1	3
GO:0071375	cellular response to peptide hormone stimulus	3/37	323/21069	0.0188815	0.160832	0.117815	FOXC2/SOCS2/NFKB1	3
GO:0045165	cell fate commitment	3/37	324/21069	0.0190353	0.160832	0.117815	FOXC2/TBX3/CTNNB1	3
GO:0007249	I-kappaB kinase/NF-kappaB signaling	3/37	337/21069	0.0210979	0.160832	0.117815	PLK2/RIOK3/CTNNB1	3
GO:0043010	camera-type eye development	3/37	369/21069	0.0266822	0.160832	0.117815	FOXC2/FZR1/CTNNB1	3
GO:0031348	negative regulation of defense response	3/37	376/21069	0.0279999	0.160832	0.117815	PLK2/RIOK3/NFKB1	3
GO:0045765	regulation of angiogenesis	3/37	381/21069	0.0289623	0.160832	0.117815	FOXC2/PLK2/CTNNB1	3
GO:0003002	regionalization	3/37	385/21069	0.0297448	0.160832	0.117815	FOXC2/TBX3/CTNNB1	3
GO:1901342	regulation of vasculature development	3/37	387/21069	0.0301403	0.160832	0.117815	FOXC2/PLK2/CTNNB1	3
GO:0060562	epithelial tube morphogenesis	3/37	388/21069	0.0303391	0.160832	0.117815	FOXC2/TBX3/CTNNB1	3
GO:1901653	cellular response to peptide	3/37	404/21069	0.033615	0.162104	0.118747	FOXC2/SOCS2/NFKB1	3
GO:0007059	chromosome segregation	3/37	415/21069	0.0359708	0.162104	0.118747	RCC1/RIOK3/CTNNB1	3
GO:0042176	regulation of protein catabolic process	3/37	415/21069	0.0359708	0.162104	0.118747	PLK2/FZR1/CBLB	3
GO:0001654	eye development	3/37	422/21069	0.0375137	0.162104	0.118747	FOXC2/FZR1/CTNNB1	3
GO:0043087	regulation of GTPase activity	3/37	424/21069	0.0379608	0.162104	0.118747	RAP1GAP/CBLB/EVI5	3
GO:0150063	visual system development	3/37	426/21069	0.0384106	0.162104	0.118747	FOXC2/FZR1/CTNNB1	3
GO:0045862	positive regulation of proteolysis	3/37	428/21069	0.0388632	0.162104	0.118747	HIP1R/PSME4/FZR1	3
GO:0048880	sensory system development	3/37	439/21069	0.0414015	0.162104	0.118747	FOXC2/FZR1/CTNNB1	3
GO:0043434	response to peptide hormone	3/37	442/21069	0.0421082	0.162104	0.118747	FOXC2/SOCS2/NFKB1	3
GO:0060537	muscle tissue development	3/37	442/21069	0.0421082	0.162104	0.118747	FOXC2/TBX3/CTNNB1	3
GO:0045786	negative regulation of cell cycle	3/37	465/21069	0.0477291	0.163527	0.119789	PLK2/FZR1/CTNNB1	3
GO:0048568	ectodermal placode formation	2/37	12/21069	0.000195871	0.0729314	0.0534246	TBX3/CTNNB1	2
GO:0050727	ectodermal placode morphogenesis	2/37	12/21069	0.000195871	0.0729314	0.0534246	TBX3/CTNNB1	2
GO:0060788	ectodermal placode development	2/37	13/21069	0.000231228	0.0729314	0.0534246	TBX3/CTNNB1	2
GO:0071697	hyaluronan biosynthetic process	2/37	14/21069	0.000269467	0.0729314	0.0534246	CEMIP/NFKB1	2
GO:0071696	regulation of cell proliferation involved in heart morphogenesis	2/37	19/21069	0.000503568	0.0764577	0.0560078	TBX3/CTNNB1	2
GO:0030213	cell proliferation involved in heart morphogenesis	2/37	20/21069	0.000558901	0.0764577	0.0560078	TBX3/CTNNB1	2
GO:2000136	regulation of platelet-derived growth factor receptor signaling pathway	2/37	24/21069	0.000808294	0.0911175	0.0667466	HIP1R/CBLB	2
GO:0061323	male genitalia development	2/37	25/21069	0.00087761	0.0911175	0.0667466	TBX3/CTNNB1	2
GO:0010640	response to muscle stretch	2/37	27/21069	0.00102454	0.0911175	0.0667466	CTNNB1/NFKB1	2
GO:0030539	negative regulation of cellular senescence	2/37	29/21069	0.00118246	0.0911175	0.0667466	PLK2/FZR1	2
GO:0035994	embryonic hindlimb morphogenesis	2/37	30/21069	0.00126552	0.0911175	0.0667466	TBX3/CTNNB1	2
GO:2000773	cellular response to dsRNA	2/37	31/21069	0.0013513	0.0920752	0.0674481	RIOK3/NFKB1	2
GO:0035116	hyaluronan metabolic process	2/37	35/21069	0.00172146	0.0920752	0.0674481	CEMIP/NFKB1	2
GO:0071359	embryonic forelimb morphogenesis	2/37	35/21069	0.00172146	0.0920752	0.0674481	TBX3/CTNNB1	2
GO:0030212	hindlimb morphogenesis	2/37	37/21069	0.00192263	0.0974133	0.0713585	TBX3/CTNNB1	2
GO:0035115	positive regulation of cell migration involved in sprouting angiogenesis	2/37	38/21069	0.0020272	0.0990434	0.0725526	FOXC2/PLK2	2
GO:0035137	forelimb morphogenesis	2/37	42/21069	0.00247188	0.107648	0.0788557	TBX3/CTNNB1	2
GO:0090050	embryonic axis specification	2/37	45/21069	0.00283284	0.107648	0.0788557	TBX3/CTNNB1	2
GO:0035136	branching involved in blood vessel morphogenesis	2/37	46/21069	0.00295834	0.109379	0.0801235	FOXC2/CTNNB1	2
GO:0000578	cell fate commitment involved in formation of primary germ layer	2/37	47/21069	0.00308642	0.111111	0.0813925	FOXC2/CTNNB1	2
GO:0001569	genitalia development	2/37	49/21069	0.00335026	0.1152	0.0843881	TBX3/CTNNB1	2
GO:0060795	positive regulation of stem cell proliferation	2/37	51/21069	0.00362429	0.1152	0.0843881	TBX3/CTNNB1	2
GO:0048806	positive regulation of transcription elongation by RNA polymerase II	2/37	52/21069	0.00376511	0.1152	0.0843881	CTNNB1/ELL2	2
GO:2000648	epithelial cell differentiation involved in kidney development	2/37	52/21069	0.00376511	0.1152	0.0843881	FOXC2/CTNNB1	2
GO:0032968	mammary gland morphogenesis	2/37	53/21069	0.00390845	0.115425	0.0845529	TBX3/NFKB1	2
GO:0035850	ventricular cardiac muscle tissue development	2/37	55/21069	0.00420266	0.115425	0.0845529	FOXC2/TBX3	2
GO:0060443	mesenchyme morphogenesis	2/37	55/21069	0.00420266	0.115425	0.0845529	FOXC2/TBX3	2
GO:0003229	embryonic digit morphogenesis	2/37	56/21069	0.00435352	0.116777	0.0855428	TBX3/CTNNB1	2
GO:0072132	platelet-derived growth factor receptor signaling pathway	2/37	59/21069	0.00482096	0.126828	0.092906	HIP1R/CBLB	2
GO:0042733	anterior/posterior axis specification	2/37	61/21069	0.00514491	0.130552	0.0956334	TBX3/CTNNB1	2
GO:0048008	negative regulation of epithelial cell differentiation	2/37	62/21069	0.00531056	0.130984	0.0959498	TBX3/CTNNB1	2
GO:0009948	cell differentiation involved in kidney development	2/37	63/21069	0.00547864	0.130984	0.0959498	FOXC2/CTNNB1	2
GO:0030857	regulation of alpha-beta T cell proliferation	2/37	64/21069	0.00564915	0.130984	0.0959498	MAPK8IP1/CBLB	2
GO:0061005	response to dsRNA	2/37	65/21069	0.00582207	0.132743	0.0972388	RIOK3/NFKB1	2
GO:0046640	alpha-beta T cell proliferation	2/37	67/21069	0.00617514	0.138485	0.101445	MAPK8IP1/CBLB	2
GO:0043331	positive regulation of DNA-templated transcription, elongation	2/37	70/21069	0.00672266	0.145978	0.106934	CTNNB1/ELL2	2
GO:0046633	regulation of epidermal growth factor receptor signaling pathway	2/37	75/21069	0.00768243	0.153688	0.112581	HIP1R/CBLB	2
GO:0032786	smooth muscle cell differentiation	2/37	75/21069	0.00768243	0.153688	0.112581	TBX3/CTNNB1	2
GO:0042058	cranial skeletal system development	2/37	75/21069	0.00768243	0.153688	0.112581	FOXC2/CTNNB1	2
GO:0051145	positive regulation of blood vessel endothelial cell migration	2/37	79/21069	0.00849214	0.16053	0.117594	FOXC2/PLK2	2
GO:1904888	regulation of cell migration involved in sprouting angiogenesis	2/37	81/21069	0.00891078	0.16053	0.117594	FOXC2/PLK2	2
GO:0043536	regulation of ERBB signaling pathway	2/37	81/21069	0.00891078	0.16053	0.117594	HIP1R/CBLB	2
GO:0090049	positive regulation of response to wounding	2/37	81/21069	0.00891078	0.16053	0.117594	FOXC2/STK24	2
GO:1901184	glycosaminoglycan biosynthetic process	2/37	83/21069	0.00933852	0.160832	0.117815	CEMIP/NFKB1	2
GO:1903036	neural crest cell development	2/37	84/21069	0.00955578	0.160832	0.117815	FOXC2/EFNB1	2
GO:0006024	aminoglycan biosynthetic process	2/37	87/21069	0.010221	0.160832	0.117815	CEMIP/NFKB1	2
GO:0014032	mesoderm morphogenesis	2/37	87/21069	0.010221	0.160832	0.117815	FOXC2/TBX3	2
GO:0006023	lens development in camera-type eye	2/37	88/21069	0.0104473	0.160832	0.117815	FZR1/CTNNB1	2
GO:0048332	histone H3-K4 methylation	2/37	88/21069	0.0104473	0.160832	0.117815	CTNNB1/RLF	2
GO:0002088	regulation of stem cell proliferation	2/37	88/21069	0.0104473	0.160832	0.117815	TBX3/CTNNB1	2
GO:0051568	stem cell development	2/37	91/21069	0.0111392	0.160832	0.117815	FOXC2/EFNB1	2
GO:0072091	regulation of transcription elongation by RNA polymerase II	2/37	96/21069	0.0123362	0.160832	0.117815	CTNNB1/ELL2	2
GO:0048864	embryonic skeletal system morphogenesis	2/37	97/21069	0.0125821	0.160832	0.117815	FOXC2/CTNNB1	2
GO:0034243	neural crest cell differentiation	2/37	98/21069	0.0128301	0.160832	0.117815	FOXC2/EFNB1	2
GO:0048704	cell migration involved in sprouting angiogenesis	2/37	99/21069	0.0130803	0.160832	0.117815	FOXC2/PLK2	2
GO:0014033	mucopolysaccharide metabolic process	2/37	99/21069	0.0130803	0.160832	0.117815	CEMIP/NFKB1	2
GO:0002042	axis specification	2/37	100/21069	0.0133326	0.160832	0.117815	TBX3/CTNNB1	2
GO:1903510	metanephros development	2/37	101/21069	0.0135871	0.160832	0.117815	FOXC2/CTNNB1	2
GO:0009798	mitotic DNA damage checkpoint signaling	2/37	102/21069	0.0138436	0.160832	0.117815	PLK2/FZR1	2
GO:0001656	ureteric bud development	2/37	103/21069	0.0141023	0.160832	0.117815	FOXC2/CTNNB1	2
GO:0044773	mesonephric epithelium development	2/37	104/21069	0.014363	0.160832	0.117815	FOXC2/CTNNB1	2
GO:0001657	mesonephric tubule development	2/37	104/21069	0.014363	0.160832	0.117815	FOXC2/CTNNB1	2
GO:0072163	mitotic DNA integrity checkpoint signaling	2/37	106/21069	0.0148908	0.160832	0.117815	PLK2/FZR1	2
GO:0072164	regulation of cellular senescence	2/37	106/21069	0.0148908	0.160832	0.117815	PLK2/FZR1	2
GO:0044774	mesonephros development	2/37	108/21069	0.0154269	0.160832	0.117815	FOXC2/CTNNB1	2
GO:2000772	cell death in response to oxidative stress	2/37	109/21069	0.0156981	0.160832	0.117815	CTNNB1/STK24	2
GO:0001823	segmentation	2/37	110/21069	0.0159713	0.160832	0.117815	FOXC2/TBX3	2
GO:0036473	epidermal growth factor receptor signaling pathway	2/37	112/21069	0.0165238	0.160832	0.117815	HIP1R/CBLB	2
GO:0035282	positive regulation of protein ubiquitination	2/37	120/21069	0.0188145	0.160832	0.117815	FZR1/CBLB	2
GO:0007173	transcription elongation by RNA polymerase II promoter	2/37	121/21069	0.0191098	0.160832	0.117815	CTNNB1/ELL2	2
GO:0031398	regulation of DNA-templated transcription elongation	2/37	121/21069	0.0191098	0.160832	0.117815	CTNNB1/ELL2	2
GO:0006368	stem cell proliferation	2/37	123/21069	0.0197063	0.160832	0.117815	TBX3/CTNNB1	2
GO:0032784	response to estradiol	2/37	124/21069	0.0200074	0.160832	0.117815	SOCS2/CTNNB1	2
GO:0072089	nephron epithelium development	2/37	124/21069	0.0200074	0.160832	0.117815	FOXC2/CTNNB1	2
GO:0032355	cell fate specification	2/37	125/21069	0.0203105	0.160832	0.117815	TBX3/CTNNB1	2
GO:0072009	limbic system development	2/37	125/21069	0.0203105	0.160832	0.117815	TBX3/CTNNB1	2
GO:0001708	regulation of telomere maintenance	2/37	126/21069	0.0206155	0.160832	0.117815	CTNNB1/SMG1	2
GO:0021761	cardiac chamber morphogenesis	2/37	127/21069	0.0209225	0.160832	0.117815	FOXC2/TBX3	2
GO:0032204	ERBB signaling pathway	2/37	128/21069	0.0212314	0.160832	0.117815	HIP1R/CBLB	2
GO:0003206	cardiac ventricle development	2/37	129/21069	0.0215422	0.160832	0.117815	FOXC2/TBX3	2
GO:0038127	glycosaminoglycan metabolic process	2/37	129/21069	0.0215422	0.160832	0.117815	CEMIP/NFKB1	2
GO:0003231	embryonic limb morphogenesis	2/37	129/21069	0.0215422	0.160832	0.117815	TBX3/CTNNB1	2
GO:0030203	embryonic appendage morphogenesis	2/37	129/21069	0.0215422	0.160832	0.117815	TBX3/CTNNB1	2
GO:0030326	cellular response to virus	2/37	132/21069	0.0224859	0.160832	0.117815	RIOK3/NFKB1	2
GO:0035113	embryonic skeletal system development	2/37	134/21069	0.0231245	0.160832	0.117815	FOXC2/CTNNB1	2
GO:0098586	cellular response to interleukin-1	2/37	136/21069	0.0237706	0.160832	0.117815	IL1R1/NFKB1	2
GO:0048706	positive regulation of endothelial cell migration	2/37	138/21069	0.0244241	0.160832	0.117815	FOXC2/PLK2	2
GO:0071347	positive regulation of protein modification by small protein conjugation or removal	2/37	138/21069	0.0244241	0.160832	0.117815	FZR1/CBLB	2
GO:0010595	aminoglycan metabolic process	2/37	140/21069	0.0250849	0.160832	0.117815	CEMIP/NFKB1	2
GO:1903322	gland morphogenesis	2/37	141/21069	0.0254181	0.160832	0.117815	TBX3/NFKB1	2
GO:0006022	activation of GTPase activity	2/37	141/21069	0.0254181	0.160832	0.117815	RAP1GAP/EVI5	2
GO:0022612	protein targeting to membrane	2/37	145/21069	0.0267689	0.160832	0.117815	MICALL1/CEMIP	2
GO:0090630	centrosome cycle	2/37	145/21069	0.0267689	0.160832	0.117815	PLK2/CTNNB1	2
GO:0006612	neutrophil migration	2/37	146/21069	0.027111	0.160832	0.117815	CXCL3/IL1R1	2
GO:0007098	formation of primary germ layer	2/37	147/21069	0.027455	0.160832	0.117815	FOXC2/CTNNB1	2
GO:1990266	determination of bilateral symmetry	2/37	147/21069	0.027455	0.160832	0.117815	TBX3/CTNNB1	2
GO:0001704	specification of symmetry	2/37	148/21069	0.0278008	0.160832	0.117815	TBX3/CTNNB1	2
GO:0009855	histone lysine methylation	2/37	148/21069	0.0278008	0.160832	0.117815	CTNNB1/RLF	2
GO:0009799	mesoderm development	2/37	149/21069	0.0281483	0.160832	0.117815	FOXC2/TBX3	2
GO:0034968	DNA damage checkpoint signaling	2/37	150/21069	0.0284976	0.160832	0.117815	PLK2/FZR1	2
GO:0007498	mitotic spindle organization	2/37	152/21069	0.0292014	0.160832	0.117815	PLK2/RCC1	2
GO:0000077	appendage morphogenesis	2/37	153/21069	0.0295559	0.160832	0.117815	TBX3/CTNNB1	2
GO:0007052	limb morphogenesis	2/37	153/21069	0.0295559	0.160832	0.117815	TBX3/CTNNB1	2
GO:0035107	kidney epithelium development	2/37	154/21069	0.0299122	0.160832	0.117815	FOXC2/CTNNB1	2
GO:0035108	negative regulation of protein-containing complex assembly	2/37	156/21069	0.0306299	0.160832	0.117815	HIP1R/RIOK3	2
GO:0072073	regulation of nuclear division	2/37	156/21069	0.0306299	0.160832	0.117815	RCC1/FZR1	2
GO:0031333	DNA integrity checkpoint signaling	2/37	158/21069	0.0313544	0.161251	0.118122	PLK2/FZR1	2
GO:0051783	microtubule organizing center organization	2/37	160/21069	0.0320858	0.162104	0.118747	PLK2/CTNNB1	2
GO:0031570	digestive system development	2/37	161/21069	0.032454	0.162104	0.118747	HIP1R/CTNNB1	2
GO:0031023	nephron development	2/37	161/21069	0.032454	0.162104	0.118747	FOXC2/CTNNB1	2
GO:0055123	peptidyl-lysine methylation	2/37	162/21069	0.0328239	0.162104	0.118747	CTNNB1/RLF	2
GO:0072006	endothelium development	2/37	163/21069	0.0331955	0.162104	0.118747	FOXC2/CTNNB1	2
GO:0018022	mitotic cell cycle checkpoint signaling	2/37	164/21069	0.0335687	0.162104	0.118747	PLK2/FZR1	2
GO:0003158	regulation of blood vessel endothelial cell migration	2/37	167/21069	0.0346984	0.162104	0.118747	FOXC2/PLK2	2
GO:0007093	response to interleukin-1	2/37	167/21069	0.0346984	0.162104	0.118747	IL1R1/NFKB1	2
GO:0043535	negative regulation of angiogenesis	2/37	168/21069	0.0350783	0.162104	0.118747	PLK2/CTNNB1	2
GO:0070555	negative regulation of blood vessel morphogenesis	2/37	170/21069	0.0358428	0.162104	0.118747	PLK2/CTNNB1	2
GO:0016525	cardiac chamber development	2/37	171/21069	0.0362276	0.162104	0.118747	FOXC2/TBX3	2
GO:2000181	negative regulation of vasculature development	2/37	171/21069	0.0362276	0.162104	0.118747	PLK2/CTNNB1	2
GO:0003205	regulation of alpha-beta T cell activation	2/37	172/21069	0.0366139	0.162104	0.118747	MAPK8IP1/CBLB	2
GO:1901343	granulocyte migration	2/37	174/21069	0.0373914	0.162104	0.118747	CXCL3/IL1R1	2
GO:0046634	telomere maintenance	2/37	179/21069	0.039363	0.162104	0.118747	CTNNB1/SMG1	2
GO:0097530	regulation of epithelial cell differentiation	2/37	182/21069	0.0405648	0.162104	0.118747	TBX3/CTNNB1	2
GO:0000723	male sex differentiation	2/37	183/21069	0.0409685	0.162104	0.118747	TBX3/CTNNB1	2
GO:0030856	neuron migration	2/37	184/21069	0.0413737	0.162104	0.118747	CTNNB1/CEP85L	2
GO:0046661	epithelial to mesenchymal transition	2/37	184/21069	0.0413737	0.162104	0.118747	TBX3/CTNNB1	2
GO:0001764	positive regulation of epithelial cell migration	2/37	184/21069	0.0413737	0.162104	0.118747	FOXC2/PLK2	2
GO:0001837	microtubule cytoskeleton organization involved in mitosis	2/37	184/21069	0.0413737	0.162104	0.118747	PLK2/RCC1	2
GO:0010634	regulation of response to wounding	2/37	185/21069	0.0417805	0.162104	0.118747	FOXC2/STK24	2
GO:1902850	histone methylation	2/37	187/21069	0.0425985	0.162104	0.118747	CTNNB1/RLF	2
GO:1903034	appendage development	2/37	189/21069	0.0434227	0.162746	0.119217	TBX3/CTNNB1	2
GO:0016571	limb development	2/37	189/21069	0.0434227	0.162746	0.119217	TBX3/CTNNB1	2
GO:0048736	positive regulation of binding	2/37	192/21069	0.0446701	0.163055	0.119443	HIP1R/CTNNB1	2
GO:0060173	sprouting angiogenesis	2/37	194/21069	0.0455091	0.163527	0.119789	FOXC2/PLK2	2
GO:0051099	blood vessel endothelial cell migration	2/37	197/21069	0.0467787	0.163527	0.119789	FOXC2/PLK2	2
GO:0002040	regulation of neuron differentiation	2/37	200/21069	0.0480613	0.163527	0.119789	RAP1GAP/SOCS2	2
GO:0043534	negative regulation of inflammatory response	2/37	200/21069	0.0480613	0.163527	0.119789	PLK2/NFKB1	2
GO:0045664	stem cell population maintenance	2/37	201/21069	0.0484917	0.163527	0.119789	TBX3/CTNNB1	2
GO:0050728	JNK cascade	2/37	202/21069	0.0489235	0.163527	0.119789	MAPK8IP1/NFKB1	2
GO:0019827
GO:0007254
GO:0098727
GO:1901991
GO:0032200
GO:0042770
GO:2000241
GO:0043393
GO:0000075
GO:0007369
GO:0043123
GO:0010952
GO:0007051
GO:0009612
GO:0006479
GO:0008213
GO:0031396
GO:0046631
GO:0048705
GO:0006469
GO:0046777
GO:0010594
GO:0048738
GO:0000082
GO:2001234
GO:0006354
GO:0033002
GO:0033673
GO:0060828
GO:0014706
GO:0016197
GO:0051403
GO:0071222
GO:0000209
GO:0031098
GO:0097529
GO:0071219
GO:0033044
GO:0061448
GO:0090150
GO:0006898
GO:0044843
GO:0090596
GO:0051924
GO:0007548
GO:0006874
GO:0043542
GO:0051348
GO:1901988
GO:0071216
GO:0010632
GO:0060070
GO:0034599
GO:0048608
GO:0043547
GO:0001822
GO:0061458
GO:0018105
GO:0097193
GO:0055074
GO:0072001
GO:0009101
GO:0006605
GO:0018209
GO:0030111
GO:0048638
GO:0071496
GO:0072503
GO:0006913
GO:0051169
GO:0010948
GO:0051235
GO:0007517
GO:0001933
GO:0031647
GO:0043414
GO:0001655
GO:0062197
GO:1901990
GO:0010506
GO:0072507
GO:0010631
GO:0090132
GO:0032496
GO:0030336
GO:0090130
GO:0042326
GO:2001233
GO:2000146
GO:0030900
GO:0032259
GO:0009100
GO:0001701
GO:0002237
GO:0071900
GO:0042692
GO:0140694
GO:0050878
GO:0050678
GO:0006875
GO:0043254
GO:0018205
GO:0040013
GO:0050900
GO:0010959
GO:0001503
GO:0009615
GO:0016055
GO:0198738
GO:0031331
GO:0006816
GO:0006979
GO:0045936
GO:0010563
GO:0002669
GO:0002913
GO:0003266
GO:0007084
GO:0009170
GO:0014848
GO:0032261
GO:0032275
GO:0043587
GO:0048340
GO:0048617
GO:0048664
GO:0060926
GO:0101024
GO:0007440
GO:0009157
GO:0032353
GO:0033234
GO:0035112
GO:0039532
GO:0042451
GO:0042455
GO:0044848
GO:0046129
GO:0048263
GO:0048703
GO:0060272
GO:0060439
GO:0060742
GO:0060768
GO:0060920
GO:0060923
GO:1904238
GO:2000659
GO:0003163
GO:0003263
GO:0003264
GO:0003306
GO:0021781
GO:0030432
GO:0040015
GO:0048262
GO:0060767
GO:0070601
GO:1904668
GO:0032351
GO:0032486
GO:0039530
GO:0061046
GO:0072182
GO:1902337
GO:0007175
GO:0009950
GO:0032530
GO:0035791
GO:0036302
GO:0043101
GO:0048680
GO:0060453
GO:0060556
GO:0060558
GO:0072497
GO:1901030
GO:1904748
GO:0003337
GO:0006167
GO:0006177
GO:0009163
GO:0010457
GO:0034333
GO:0034404
GO:0048715
GO:0048820
GO:0060572
GO:0070572
GO:0071316
GO:0072160
GO:0072498
GO:0072672
GO:1904424
GO:2000288
GO:0030033
GO:0030214
GO:0048268
GO:0060911
GO:0097091
GO:1902931
GO:1904953
GO:1990403
GO:0009151
GO:0009263
GO:0009265
GO:0032274
GO:0042368
GO:0043508
GO:0046385
GO:0061548
GO:0061635
GO:0072109
GO:0001946
GO:0002249
GO:0002667
GO:0002870
GO:0002911
GO:0006977
GO:0032769
GO:0042795
GO:0046834
GO:0048339
GO:2000562
GO:2000696
GO:0030656
GO:0035743
GO:0043173
GO:0045603
GO:1901659
GO:0010744
GO:0030540
GO:0042362
GO:0042693
GO:0043586
GO:0060438
GO:0072283
GO:2000369
GO:0001696
GO:0002089
GO:0002827
GO:0006607
GO:0009168
GO:0009301
GO:0035740
GO:0097320
GO:1903204
GO:1904948
GO:2000564
GO:0001711
GO:0003228
GO:0007063
GO:0007351
GO:0008595
GO:0046128
GO:0046642
GO:0048485
GO:0061043
GO:0061318
GO:0072112
GO:0002053
GO:0006144
GO:0009127
GO:0010560
GO:0014821
GO:0060231
GO:0072077
GO:0072311
GO:0001759
GO:0002693
GO:0021819
GO:0033630
GO:0036303
GO:0046599
GO:0060571
GO:0072087
GO:0001710
GO:0002666
GO:0003159
GO:0031145
GO:0032528
GO:0033233
GO:0036010
GO:0060396
GO:0061154
GO:0071378
GO:0072079
GO:1904666
GO:2000679
GO:0009162
GO:0031468
GO:0046033
GO:0046885
GO:0060749
GO:0061377
GO:0072010
GO:1903020
GO:2000291
GO:0007350
GO:0009110
GO:0021854
GO:0032695
GO:0042059
GO:0042278
GO:0072202
GO:0002052
GO:0002645
GO:0003272
GO:0030878
GO:0032331
GO:0035739
GO:0042359
GO:0046339
GO:0046426
GO:0048643
GO:0060479
GO:0060487
GO:0060561
GO:2000561
GO:2000737
GO:0001702
GO:0003156
GO:0007205
GO:0010884
GO:0010894
GO:0031571
GO:0045686
GO:0046037
GO:0050860
GO:0060444
GO:0072012
GO:1904385
GO:0006027
GO:0007176
GO:0007398
GO:0010464
GO:0010800
GO:0044819
GO:0070979
GO:0001945
GO:0061042
GO:0061311
GO:0061437
GO:0061440
GO:0070498
GO:0072273
GO:0090314
GO:1901185
GO:0031069
GO:0032372
GO:0032375
GO:0039531
GO:0043094
GO:0045939
GO:1901863
GO:0002825
GO:0010743
GO:0048679
GO:0051443
GO:1990776
GO:0002664
GO:0002726
GO:0015012
GO:0034315
GO:0040020
GO:0044030
GO:0045662
GO:0051571
GO:0060317
GO:0110110
GO:1902624
GO:0009156
GO:0021801
GO:0022030
GO:0048641
GO:0050687
GO:0051450
GO:0060914
GO:0061037
GO:1901028
GO:1904893
GO:0002517
GO:0006026
GO:0048730
GO:0070570
GO:0120033
GO:0002862
GO:0009112
GO:0009119
GO:0010092
GO:0031128
GO:0032212
GO:0051354
GO:0060416
GO:0060441
GO:0070306
GO:1903203
GO:0003203
GO:0003338
GO:0060603
GO:0090313
GO:0003161
GO:0010742
GO:0032885
GO:0045742
GO:0050858
GO:0051973
GO:1905332
GO:0032350
GO:0036475
GO:0060055
GO:0061099
GO:1902692
GO:2001185
GO:0007095
GO:0040036
GO:0048333
GO:0051281
GO:0090077
GO:0090279
GO:1901186
GO:1904358
GO:0002643
GO:0006654
GO:0046329
GO:0010463
GO:0016242
GO:0030201
GO:0048489
GO:0060412
GO:0009167
GO:0009954
GO:0021799
GO:0039528
GO:0048713
GO:0060428
GO:0071354
GO:1902742
GO:0007099
GO:0009124
GO:0009394
GO:0008631
GO:0009126
GO:0009262
GO:0019692
GO:0045671
GO:0055010
GO:0071542
GO:0071763
GO:0010799
GO:0014014
GO:0032881
GO:0044058
GO:0046473
GO:0070741
GO:0072210
GO:0097345
GO:1902622
GO:0000184
GO:0001974
GO:0032728
GO:0048483
GO:0048701
GO:0050856
GO:0120163
GO:2000008
GO:0003197
GO:0032369
GO:0036037
GO:0048538
GO:0060292
GO:0098534
GO:2000515
GO:0002691
GO:0010824
GO:0051125
GO:0007595
GO:0033628
GO:0048546
GO:0051569
GO:0072583
GO:1902930
GO:0006775
GO:0030850
GO:0031295
GO:1902110
GO:2000677
GO:0032873
GO:0034332
GO:0048013
GO:0051972
GO:0070303
GO:0031294
GO:0034314
GO:0042088
GO:1901861
GO:1902686
GO:0002369
GO:0002724
GO:0021545
GO:0031103
GO:0035987
GO:1903202
GO:2000179
GO:0009116
GO:0010559
GO:0010718
GO:0021795
GO:0032330
GO:0051438
GO:0070509
GO:0097479
GO:0035794
GO:0043551
GO:0046605
GO:0032210
GO:0044818
GO:0048010
GO:0060425
GO:1902108
GO:0001755
GO:0002507
GO:0031641
GO:0043388
GO:0045601
GO:0055008
GO:0007062
GO:0009161
GO:0043124
GO:0050982
GO:0006998
GO:0030490
GO:0031062
GO:0035315
GO:0043407
GO:0031102
GO:0060038
GO:0060986
GO:0090497
GO:1903018
GO:0010883
GO:0046636
GO:1905710
GO:2000630
GO:0001658
GO:0001709
GO:0043525
GO:0051055
GO:0060688
GO:0090303
GO:0002762
GO:0015695
GO:0030166
GO:0045453
GO:0050732
GO:0098781
GO:0001706
GO:0045010
GO:0046717
GO:0051445
GO:0007405
GO:0035094
GO:0048599
GO:1904356
GO:0001756
GO:0001947
GO:0016073
GO:0032768
GO:0040014
GO:0048645
GO:0016925
GO:0030837
GO:0030858
GO:0032608
GO:0032648
GO:0032835
GO:0002861
GO:0022029
GO:0043550
GO:0071709
GO:2000272
GO:0003208
GO:0008347
GO:0009994
GO:0060675
GO:0060411
GO:0060415
GO:0072171
GO:0002067
GO:0021885
GO:0046902
GO:0061371
GO:0000271
GO:0003143
GO:0006406
GO:0007004
GO:0010972
GO:0044091
GO:0050854
GO:0071260
GO:1905953
GO:0001961
GO:0006278
GO:0030330
GO:0045665
GO:0048663
GO:0061035
GO:0097194
GO:0003281
GO:1902750
GO:0045685
GO:0045913
GO:0002753
GO:0061180
GO:0021536
GO:0032481
GO:0048644
GO:1905330
GO:0001570
GO:0009123
GO:0048844
GO:0051298
GO:0030199
GO:0042446
GO:0072078
GO:0010822
GO:0014855
GO:1901657
GO:0021675
GO:0031016
GO:0043506
GO:0045669
GO:0050810
GO:0051279
GO:0060760
GO:0072088
GO:0001707
GO:0032371
GO:0032374
GO:0045661
GO:0032272
GO:0034394
GO:0061333
GO:2000573
GO:0072028
GO:0006919
GO:0010833
GO:1903201
GO:2000134
GO:2000736
GO:0032206
GO:0042274
GO:0045670
GO:0050688
GO:0055013
GO:0061053
GO:0008543
GO:0033627
GO:0090559
GO:1903533
GO:0033077
GO:0006305
GO:0006306
GO:0006446
GO:0045123
GO:2000177
GO:2000243
GO:0007492
GO:0045666
GO:1904427
GO:2000628
GO:0042475
GO:0046849
GO:0006029
GO:0032456
GO:0048145
GO:0048678
GO:0032615
GO:0032655
GO:0055006
GO:0006405
GO:0055017
GO:0061844
GO:0032092
GO:0001942
GO:0007589
GO:0050805
GO:0060021
GO:1902807
GO:0007032
GO:0019915
GO:0030901
GO:0031060
GO:0032465
GO:0009953
GO:0022404
GO:0022405
GO:0048709
GO:0050886
GO:0002437
GO:0042130
GO:0060993
GO:0070098
GO:0072080
GO:0098773
GO:0010507
GO:0046620
GO:1900407
GO:0032436
GO:0043255
GO:0060419
GO:0042147
GO:0061326
GO:0097306
GO:1901216
GO:0007631
GO:0060840
GO:0010586
GO:0003279
GO:0010389
GO:0045638
GO:0061097
GO:0062014
GO:0090263
GO:2001243
GO:0019218
GO:0042472
GO:0045995
GO:0048144
GO:1903321
GO:1990868
GO:1990869
GO:0002711
GO:0010717
GO:2000514
GO:0005976
GO:0046330
GO:0031058
GO:1902882
GO:1905477
GO:0046425
GO:0002062
GO:0006939
GO:0007218
GO:0048477
GO:1905954
GO:0044344
GO:0044728
GO:0006766
GO:0045833
GO:0048640
GO:0008637
GO:0030593
GO:0018107
GO:0022600
GO:0060291
GO:0014013
GO:0032729
GO:0051341
GO:1902749
GO:0008286
GO:2000060
GO:0071774
GO:0042303
GO:0042633
GO:0045445
GO:0007088
GO:0046660
GO:0048259
GO:1904892
GO:0002065
GO:1902106
GO:0032479
GO:0032606
GO:0050672
GO:0071901
GO:0018210
GO:0032945
GO:0051209
GO:2001252
GO:0030301
GO:0051283
GO:0031929
GO:0042471
GO:0055007
GO:0009145
GO:0030316
GO:0042542
GO:0051282
GO:0006413
GO:0030317
GO:0097722
GO:1903707
GO:0007368
GO:0007613
GO:2000278
GO:0007006
GO:0021987
GO:0051101
GO:0045446
GO:0051208
GO:1901800
GO:0042476
GO:0051928
GO:0070664
GO:0001838
GO:0006304
GO:2000027
GO:0006997
GO:0051028
GO:0035270
GO:0062207
GO:0071621
GO:0090090
GO:0015918
GO:0043280
GO:0046165
GO:0048593
GO:0030177
GO:0032874
GO:0035710
GO:0061041
GO:0002761
GO:0009142
GO:0030833
GO:0048565
GO:0000956
GO:0070304
GO:0061351
GO:0009581
GO:0030168
GO:0035264
GO:0000086
GO:0001889
GO:0002720
GO:0060294
GO:0072175
GO:0009582
GO:0019730
GO:0042552
GO:0051225
GO:0002709
GO:0010508
GO:0061008
GO:0007272
GO:0008366
GO:0035296
GO:0097746
GO:0006639
GO:0007586
GO:0042102
GO:1903052
GO:0006638
GO:0035150
GO:0106106
GO:0120161
GO:0046328
GO:0050768
GO:0098876
GO:0010976
GO:0045667
GO:0030902
GO:0032368
GO:2001056
GO:0001539
GO:0032434
GO:0060285
GO:0007043
GO:0016331
GO:0051961
GO:0090316
GO:0007605
GO:0008064
GO:0035051
GO:0044839
GO:0035148
GO:0010821
GO:0030832
GO:0050868
GO:0007519
GO:0051100
GO:0051494
GO:1990845
GO:0006606
GO:1904064
GO:0007292
GO:0048592
GO:0002687
GO:0032609
GO:0032649
GO:0051170
GO:0030178
GO:1902904
GO:0016241
GO:0002824
GO:0007030
GO:0050657
GO:0050658
GO:0051168
GO:2001242
GO:0007259
GO:0030041
GO:0051236
GO:0007009
GO:0060538
GO:1905475
GO:0002821
GO:0009267
GO:0050852
GO:0072331
GO:1901136
GO:1990138
GO:0002456
GO:0034767
GO:0016482
GO:0035265
GO:1903038
GO:0006109
GO:0046890
GO:0050680
GO:0097553
GO:0000910
GO:0048660
GO:0043409
GO:0045766
GO:1904018
GO:2000045
GO:0007219
GO:0031056
GO:0048659
GO:0050954
GO:0097696
GO:1903169
GO:2000058
GO:0001659
GO:0048469
GO:0050671
GO:0001959
GO:0031345
GO:0021543
GO:0006694
GO:0030324
GO:0031099
GO:0032946
GO:0099504
GO:1905952
GO:0002718
GO:0003341
GO:0010469
GO:0050806
GO:0055001
GO:0010950
GO:0048839
GO:0051302
GO:0002367
GO:0030323
GO:0071897
GO:0002702
GO:0051650
GO:0032388
GO:0010721
GO:0002832
GO:0051216
GO:0120032
GO:0000302
GO:0006839
GO:0060759
GO:0043405
GO:0060491
GO:0008154
GO:0032872
GO:0032869
GO:0070302
GO:0140013
GO:0031334
GO:0070665
GO:0032271
GO:0016051
GO:0061136
GO:0042594
GO:0045216
GO:0006403
GO:0099003
GO:0051648
GO:0060541
GO:0051250
GO:1902806
GO:0043281
GO:0045089
GO:0048167
GO:0002708
GO:0030100
GO:0051651
GO:0002064
GO:0002221
GO:0050679
GO:1903046
GO:0033157
GO:0043523
GO:0043583
GO:0030258
GO:0034764
GO:0031669
GO:0000819
GO:0015931
GO:1902115
GO:0009152
GO:0007411
GO:0050821
GO:0010001
GO:0048588
GO:0071902
GO:0097485
GO:0006364
GO:0060560
GO:0002705
GO:0045637
GO:0009913
GO:0007596
GO:0050769
GO:0009260
GO:0050817
GO:1903050
GO:0002695
GO:0007599
GO:0022408
GO:1901617
GO:0002822
GO:0002573
GO:0071695
GO:0046390
GO:0006164
GO:0002685
GO:2000116
GO:0007160
GO:0045926
GO:0002700
GO:0009144
GO:0051402
GO:0042445
GO:0072522
GO:0030595
GO:0031330
GO:0001649
GO:0032868
GO:0031668
GO:0032886
GO:1901215
GO:0050866
GO:0021537
GO:0071356
GO:0006402
GO:0002819
GO:0050777
GO:0097305
GO:0002833
GO:0016072
GO:0050730
GO:0003018
GO:0009141
GO:0050851
GO:0110053
GO:0001894
GO:0030522
GO:0051962
GO:0034612
GO:0051146
GO:0043270
GO:0051258
GO:0051321
GO:0007611
GO:0021700
GO:0015850
GO:0051222
GO:0002706
GO:0043588
GO:0051091
GO:0046879
GO:0009165
GO:0010720
GO:0034504
GO:0030217
GO:1901293
GO:0042254
GO:0051054
GO:0006401
GO:0007281
GO:0009914
GO:0051056
GO:1904951
GO:0016236
GO:2001020
GO:0098813
GO:0042063
GO:0071214
GO:0104004
GO:0032386
GO:0062012
GO:0140014
GO:0090287
GO:0051607
GO:0008202
GO:0060249
GO:0140546
GO:0045088
GO:0030198
GO:0070588
GO:0016050
GO:0043062
GO:0060326
GO:0019216
GO:0045229
GO:0006936
GO:0031346
GO:0007162
GO:0050890
GO:0050870
GO:0009895
GO:1902105
GO:0002429
GO:0002757
GO:0032956
GO:0006959
GO:0007265
GO:0002699
GO:0002703
GO:0032535
GO:0006066
GO:0045787
GO:0008544
GO:0010639
GO:1901214
GO:0031589
GO:0050767
GO:1903039
GO:1904062
GO:0018108
GO:0018212
GO:0031349
GO:0032970
GO:1902903
GO:0007018
GO:0070997
GO:0001818
GO:0045860
GO:0022412
GO:0051656
GO:0006869
GO:0007409
GO:0010975
GO:0030098
GO:0034329
GO:0002768
GO:0001558
GO:0009410
GO:0034655
GO:0022409
GO:0072594
GO:0050808
GO:0003012
GO:0030099
GO:0007015
GO:0034470
GO:1903706
GO:1903829
GO:0009150
GO:0051960
GO:0002440
GO:0052548
GO:0002253
